# Insights into *Mus musculus* population structure across Eurasia revealed by whole-genome analysis

**DOI:** 10.1101/2021.02.05.429881

**Authors:** Kazumichi Fujiwara, Yosuke Kawai, Kazuo Moriwaki, Toyoyuki Takada, Toshihiko Shiroishi, Naruya Saitou, Hitoshi Suzuki, Naoki Osada

## Abstract

For more than 100 years, house mice (*Mus musculus*) have been used as a key animal model in biomedical research. House mice are genetically diverse, yet their genetic background at the global level has not been fully understood. Previous studies suggested that they originated in South Asia and diverged into three major subspecies almost simultaneously, approximately 350,000–500,000 years ago; however, they have spread across the world with the migration of modern humans in prehistoric and historic times (∼10,000 years ago to present), and undergone secondary contact, which have complicated the genetic landscape of wild house mice. In this study, we sequenced the whole genomes of 98 wild house mice collected from Eurasia, particularly East Asia, Southeast Asia, and South Asia. We found that although wild house mice consist of three major genetic groups corresponding to the three major subspecies, individuals representing admixture between subspecies are much more ubiquitous than previously recognized. Furthermore, several samples showed an incongruent pattern of genealogies between mitochondrial and autosomal genomes. Using samples likely retaining the original genetic components of subspecies with least admixture, we estimated the pattern and timing of divergence among the subspecies. The results are important for understanding the genetic diversity of wild mice on a global level and the information will be particularly useful in future biomedical and evolutionary studies using laboratory mice established from these wild mice.
