## Supplementary material for "Insights into *Mus musculus* population structure across Eurasia revealed by whole-genome analysis": Table S1

### Sheet: Table S1
Supplementary Table 1. The list of samples used in this study.
Sample Code	Sample ID	Species	Location	Reference
BGD01	HI0373	Mus musculus	Bangladesh: Dhaka	this study
BGD02	HI0347	Mus musculus	Bangladesh: Mymensingh	this study
CHN01	MG0686	Mus musculus	China: Kashgar	this study
CHN02	MG0747	Mus musculus	China: Hotan	this study
CHN03	MG0608	Mus musculus	China: Aksu	this study
CHN04	MG0611	Mus musculus	China: Tacheng	this study
CHN05	MG0597	Mus musculus	China: Manas	this study
CHN06	MG0577	Mus musculus	China: Urumqi	this study
CHN07	MG0715	Mus musculus	China: Lhasa	this study
CHN08	MG0721	Mus musculus	China: Lhasa	this study
CHN09	MG0871	Mus musculus	China: Dunhuang	this study
CHN10	MG5086	Mus musculus	China: Jiayuguan	this study
CHN11	MG0917	Mus musculus	China: Lijiang	this study
CHN12	MG0797	Mus musculus	China: Dali	this study
CHN13	MG0565	Mus musculus	China: Xining	this study
CHN14	MG0529	Mus musculus	China: Kunming	this study
CHN15	MG0507	Mus musculus	China: Lanzhou	this study
CHN16	MG0709	Mus musculus	China: Chongqing	this study
CHN17	MG0501	Mus musculus	China: Guilin	this study
CHN18	MG0504	Mus musculus	China: Guangzhou	this study
CHN19	MG0908	Mus musculus	China: Wuhan	this study
CHN20	MG0863	Mus musculus	China: Manzhouli	this study
CHN21	MG0713	Mus musculus	China: Zhenjiang	this study
CHN22	MG0795	Mus musculus	China: Ningbo	this study
CHN23	MG0631	Mus musculus	China: Mohe	this study
CHN24	MG0992	Mus musculus	China: Qiqihar	this study
CZE01	ERS957497	Mus musculus	Czech Republic: Studenec	*Harr et al. 2016
CZE02	ERS957498	Mus musculus	Czech Republic: Studenec	*Harr et al. 2016
CZE03	ERS957499	Mus musculus	Czech Republic: Studenec	*Harr et al. 2016
CZE04	ERS957500	Mus musculus	Czech Republic: Studenec	*Harr et al. 2016
CZE05	ERS957501	Mus musculus	Czech Republic: Studenec	*Harr et al. 2016
CZE06	ERS957502	Mus musculus	Czech Republic: Studenec	*Harr et al. 2016
CZE07	ERS957503	Mus musculus	Czech Republic: Studenec	*Harr et al. 2016
DEU01	ERS739373	Mus musculus	Germany: Cologne-Bonn	*Harr et al. 2016
DEU02	ERS739374	Mus musculus	Germany: Cologne-Bonn	*Harr et al. 2016
DEU03	ERS739375	Mus musculus	Germany: Cologne-Bonn	*Harr et al. 2016
DEU04	ERS739376	Mus musculus	Germany: Cologne-Bonn	*Harr et al. 2016
DEU05	ERS739377	Mus musculus	Germany: Cologne-Bonn	*Harr et al. 2016
DEU06	ERS739378	Mus musculus	Germany: Cologne-Bonn	*Harr et al. 2016
DEU07	ERS739379	Mus musculus	Germany: Cologne-Bonn	*Harr et al. 2016
EST01	MG3044	Mus musculus	Estonia: Tallinn	this study
FRA01	ERS739382	Mus musculus	France: Massif Central	*Harr et al. 2016
FRA02	ERS739385	Mus musculus	France: Massif Central	*Harr et al. 2016
FRA03	ERS739386	Mus musculus	France: Massif Central	*Harr et al. 2016
FRA04	ERS739388	Mus musculus	France: Massif Central	*Harr et al. 2016
IDN01	HI0112	Mus musculus	Indonesia: Bogor	this study
IDN02	HI0134	Mus musculus	Indonesia: Lembang	this study
IDN03	HI0115	Mus musculus	Indonesia: Bali	this study
IDN04	HI0116	Mus musculus	Indonesia: Bali	this study
IND01	HI0274	Mus musculus	India: Mysore	this study
IND02	HI0185	Mus musculus	India: Delhi	this study
IND03	HI0159	Mus musculus	India: Leh	this study
IND04	HI0161	Mus musculus	India: Leh	this study
IND05	HI0328	Mus musculus	India: Hyderabad	this study
IND06	HI0329	Mus musculus	India: Hyderabad	this study
IND07	ERS003044	Mus musculus	India: Himalaya	*Harr et al. 2016
IND08	HI0313	Mus musculus	India: Bhubaneswar	this study
IND09	HI0321	Mus musculus	India: Bhubaneswar	this study
IRN01	ERS739389	Mus musculus	Iran: Ahvaz	*Harr et al. 2016
IRN02	ERS739393	Mus musculus	Iran: Ahvaz	*Harr et al. 2016
IRN03	ERS739395	Mus musculus	Iran: Ahvaz	*Harr et al. 2016
IRN04	ERS739396	Mus musculus	Iran: Ahvaz	*Harr et al. 2016
IRN05	MG5135	Mus musculus	Iran: Now Shahr	this study
IRN06	MG0417	Mus musculus	Iran: Mashhad	this study
JPN01	HS2788	Mus musculus	Japan: Okinawa Island	this study
JPN02	HS4272	Mus musculus	Japan: Fukuoka	this study
JPN03	HS4273	Mus musculus	Japan: Yamaguchi	this study
JPN04	HS4411	Mus musculus	Japan: Oda	this study
JPN05	HS4097	Mus musculus	Japan: Misasa	this study
JPN06	HS4120	Mus musculus	Japan: Ishii	this study
JPN07	HS2815	Mus musculus	Japan: Nonoichi	this study
JPN08	HS4056	Mus musculus	Japan: Fujisawa	this study
JPN09	HS4271	Mus musculus	Japan: Setana	this study
JPN10	HS4169	Mus musculus	Japan:Tsukuba	this study
JPN11	HS3534	Mus musculus	Japan: Yamagata	this study
JPN12	HS2323	Mus musculus	Japan: Hakodate	this study
JPN13	MG0230	Mus musculus	Japan: Ashiro	this study
JPN14	HS3538	Mus musculus	Japan: Morioka	this study
JPN15	MG0296	Mus musculus	Japan: Teine	this study
JPN16	MG0297	Mus musculus	Japan: Teine	this study
JPN17	HS2445	Mus musculus	Japan: Takikawa	this study
JPN18	HS2326	Mus musculus	Japan: Nayoro	this study
KAZ01	HS1464	Mus musculus	Kazakhstan: Aktobe	this study
KAZ02	ERS957504	Mus musculus	Kazakhstan: Almaty	*Harr et al. 2016
KAZ03	ERS957506	Mus musculus	Kazakhstan: Almaty	*Harr et al. 2016
KAZ04	ERS957508	Mus musculus	Kazakhstan: Almaty	*Harr et al. 2016
KAZ05	ERS957510	Mus musculus	Kazakhstan: Almaty	*Harr et al. 2016
KOR01	HS0682	Mus musculus	Korea: Baengnyeong Island	this study
KOR02	HS4238	Mus musculus	Korea: Ganghwa Island	this study
KOR03	HS4233	Mus musculus	Korea: Hwacheon-gun	this study
KOR04	MG0444	Mus musculus	Korea: Busan	this study
KOR05	HS1368	Mus musculus	Korea: Geoncheon	this study
LKA01	HI0488	Mus musculus	Sri Lanka: Colombo	this study
LKA02	HI0484	Mus musculus	Sri Lanka: Peradeniya	this study
NPL01	HS1467	Mus musculus	Nepal: Tukuche	this study
NPL02	HS1523	Mus musculus	Nepal: Kathmandu	this study
PAK01	HI0173	Mus musculus	Pakistan: Islamabad	this study
PAK02	HI0175	Mus musculus	Pakistan: Islamabad	this study
PAK03	HI0261	Mus musculus	Pakistan: Sahiwal	this study
PAK04	HI0264	Mus musculus	Pakistan: Lahore	this study
RUS01	MG3056	Mus musculus	Russia: Moscow	this study
RUS02	MG3010	Mus musculus	Russia: Nouth Caucasus	this study
RUS03	HS3612	Mus musculus	Russia: Astrakhan	this study
RUS04	HS3604	Mus musculus	Russia: Tomsk	this study
RUS05	HS3605	Mus musculus	Russia: Gorno-Altaysk	this study
RUS06	HS3608	Mus musculus	Russia: Irkutsk	this study
RUS07	MG3012	Mus musculus	Russia: Chita	this study
RUS08	HS1411	Mus musculus	Russia: Khasan	this study
RUS09	MG3026	Mus musculus	Russia: Birakan	this study
RUS10	MG3025	Mus musculus	Russia: Vladivostok	this study
RUS11	MG3037	Mus musculus	Russia: Khabarovsk	this study
RUS12	MG3018	Mus musculus	Russia: Rudnaya Pristan	this study
RUS13	MG3048	Mus musculus	Russia: Yuzhno-Sakhalinsk	this study
RUS14	HS3607	Mus musculus	Russia: Okha	this study
RUS15	MG3045	Mus musculus	Russia: Poronaysk	this study
SPR01	ERS957512	Mus spretus	Spain: Madrid	*Harr et al. 2016
SPR02	ERS957513	Mus spretus	Spain: Madrid	*Harr et al. 2016
SPR03	ERS957514	Mus spretus	Spain: Madrid	*Harr et al. 2016
SPR04	ERS957515	Mus spretus	Spain: Madrid	*Harr et al. 2016
SPR05	ERS957516	Mus spretus	Spain: Madrid	*Harr et al. 2016
SPR06	ERS957517	Mus spretus	Spain: Madrid	*Harr et al. 2016
SPR07	ERS957519	Mus spretus	Spain: Madrid	*Harr et al. 2016
TWN01	HS2400	Mus musculus	Taiwan: Taitung	this study
UKR01	MG3007	Mus musculus	Ukraine: Kremenets	this study
UKR02	MG3008	Mus musculus	Ukraine: Kremenets	this study
UKR03	MG3066	Mus musculus	Ukraine: Donetsk	this study
VNM01	HI0505	Mus musculus	Vietnam: Vinh Phuc	this study
VNM02	HI0520	Mus musculus	Vietnam: Hanoi	this study
*Harr, B., Karakoc, E., Neme, R. et al. Genomic resources for wild populations of the house mouse, Mus musculus and its close relative Mus spretus. Sci Data 3, 160075 (2016). https://doi.org/10.1038/sdata.2016.75
