## Supplementary material for "Insights into *Mus musculus* population structure across Eurasia revealed by whole-genome analysis": Table S2

### Sheet: Table S2
Supplementary Table 2. Summary of the whole genome sequencing of the house mouse
Sample Code	Sample ID	Location	*mtDNA Haplogroup	Median Coverage	Ts/Tv	Per-Sample Nucleotide Diversity	Nonsynonymous	Synonymous	Nonsynonymous/Synonymous
BGD01	HI0373	Bangladesh: Dhaka	CAS	29	2.223	0.0073	105814	259916	0.407108
BGD02	HI0347	Bangladesh: Mymensingh	CAS	31	2.223	0.00334	90608	219566	0.412669
CHN01	MG0686	China: Kashgar	MUS	30	2.239	0.00203	87348	200878	0.434831
CHN02	MG0747	China: Hotan	MUS	33	2.234	0.00189	86087	199539	0.431429
CHN03	MG0608	China: Aksu	MUS	32	2.239	0.00217	89201	204317	0.436581
CHN04	MG0611	China: Tacheng	MUS	28	2.236	0.00332	93668	214670	0.436335
CHN05	MG0597	China: Manas	MUS	32	2.236	0.00315	92712	212896	0.43548
CHN06	MG0577	China: Urumqi	MUS	29	2.257	0.00559	62427	145088	0.43027
CHN07	MG0715	China: Lhasa	MUS	29	2.236	0.00243	87797	203111	0.432261
CHN08	MG0721	China: Lhasa	MUS	31	2.229	0.00258	87560	202997	0.431336
CHN09	MG0871	China: Dunhuang	MUS	29	2.237	0.00257	89469	206049	0.434212
CHN10	MG5086	China: Jiayuguan	MUS	29	2.238	0.00036	79912	187758	0.425612
CHN11	MG0917	China: Lijiang	CAS	29	2.234	0.00494	97041	231501	0.419182
CHN12	MG0797	China: Dali	CAS	32	2.23	0.00644	101695	244586	0.415784
CHN13	MG0565	China: Xining	MUS	29	2.229	0.00183	85700	198964	0.430731
CHN14	MG0529	China: Kunming	CAS	32	2.233	0.00413	93665	224367	0.417463
CHN15	MG0507	China: Lanzhou	MUS	29	2.237	0.00314	89530	209616	0.427114
CHN16	MG0709	China: Chongqing	CAS	27	2.227	0.00648	102828	244294	0.420919
CHN17	MG0501	China: Guilin	CAS	29	2.225	0.00618	99498	241565	0.411889
CHN18	MG0504	China: Guangzhou	CAS	30	2.232	0.00628	99674	239400	0.416349
CHN19	MG0908	China: Wuhan	CAS	29	2.231	0.00661	100278	242033	0.414315
CHN20	MG0863	China: Manzhouli	CAS	32	2.233	0.0053	95938	226639	0.423308
CHN21	MG0713	China: Zhenjiang	CAS	32	2.237	0.00401	94521	221920	0.425924
CHN22	MG0795	China: Ningbo	CAS	33	2.225	0.00591	98385	236591	0.415844
CHN23	MG0631	China: Mohe	MUS	31	2.229	0.00251	89487	206801	0.43272
CHN24	MG0992	China: Qiqihar	MUS	32	2.228	0.00278	91229	208853	0.43681
EST01	MG3044	Estonia: Tallinn	MUS	29	2.24	0.00176	83282	195115	0.426835
IDN01	HI0112	Indonesia: Bogor	DOM	25	2.228	0.00612	93169	226203	0.411882
IDN02	HI0134	Indonesia: Lembang	CAS	29	2.226	0.00172	77394	184667	0.4191
IDN03	HI0115	Indonesia: Bali	CAS	31	2.222	0.00396	92293	225657	0.408997
IDN04	HI0116	Indonesia: Bali	CAS	30	2.223	0.00313	89434	216788	0.412541
IND01	HI0274	India: Mysore	CAS	30	2.223	0.00584791	98835	241363	0.409487
IND02	HI0185	India: Delhi	CAS	30	2.227	0.00804	105968	262733	0.40333
IND03	HI0159	India: Leh	CAS	31	2.229	0.00714	102315	251754	0.406409
IND04	HI0161	India: Leh	CAS	29	2.23	0.00716	102608	252742	0.405979
IND05	HI0328	India: Hyderabad	CAS	29	2.23	0.00252	86449	210375	0.410928
IND06	HI0329	India: Hyderabad	CAS	31	2.223	0.00417	94057	228423	0.411767
IND08	HI0313	India: Bhubaneswar	CAS	31	2.222	0.00385	94042	227152	0.414005
IND09	HI0321	India: Bhubaneswar	CAS	30	2.229	0.0057	97981	240748	0.406986
IRN05	MG5135	Iran: Now Shahr	CAS	30	2.232	0.00399	93123	216076	0.430973
IRN06	MG0417	Iran: Mashhad	MUS	30	2.237	0.00384	94011	217271	0.43269
JPN01	HS2788	Japan: Okinawa Island	MUS	32	2.233	0.0054	98270	234804	0.418519
JPN02	HS4272	Japan: Fukuoka	MUS	30	2.236	0.00261	88270	207779	0.424826
JPN03	HS4273	Japan: Yamaguchi	MUS	32	2.228	0.00221	87004	202486	0.429679
JPN04	HS4411	Japan: Oda	MUS	31	2.234	0.00415	92692	219473	0.422339
JPN05	HS4097	Japan: Misasa	MUS	29	2.235	0.00281	89771	209221	0.429073
JPN06	HS4120	Japan: Ishii	MUS	29	2.228	0.00117	82533	192646	0.428418
JPN07	HS2815	Japan: Nonoichi	MUS	32	2.235	0.00324	88618	210353	0.421282
JPN08	HS4056	Japan: Fujisawa	MUS	29	2.229	0.00118	81918	190971	0.428955
JPN09	HS4271	Japan: Setana	MUS	26	2.234	0.00236	85858	202211	0.424596
JPN10	HS4169	Japan:Tsukuba	MUS	30	2.235	0.00096	82100	191043	0.429746
JPN11	HS3534	Japan: Yamagata	MUS	29	2.234	0.00319	91093	212232	0.429214
JPN12	HS2323	Japan: Hakodate	MUS	31	2.236	0.00369	89954	211610	0.425093
JPN13	MG0230	Japan: Ashiro	CAS	31	2.235	0.00057	79837	188062	0.424525
JPN14	HS3538	Japan: Morioka	MUS	29	2.227	0.00066	80578	188213	0.428121
JPN15	MG0296	Japan: Teine	CAS	29	2.236	0.00054	79317	188238	0.421366
JPN16	MG0297	Japan: Teine	CAS	28	2.228	0.00039	78973	188246	0.41952
JPN17	HS2445	Japan: Takikawa	CAS	30	2.233	0.00363	90463	215400	0.419977
JPN18	HS2326	Japan: Nayoro	CAS	30	2.234	0.0026	87401	207303	0.42161
KAZ01	HS1464	Kazakhstan: Aktobe	MUS	31	2.237	0.00273	89227	207464	0.430084
KOR01	HS0682	Korea: Baengnyeong Island	MUS	28	2.235	0.00108	82910	192288	0.431176
KOR02	HS4238	Korea: Ganghwa Island	MUS	31	2.229	0.00121	83386	193629	0.430648
KOR03	HS4233	Korea: Hwacheon-gun	MUS	31	2.236	0.00118	83090	193505	0.429395
KOR04	MG0444	Korea: Busan	MUS	30	2.234	0.00148	83954	195828	0.428713
KOR05	HS1368	Korea: Geoncheon	MUS	28	2.236	0.00136	83724	194017	0.431529
LKA01	HI0488	Sri Lanka: Colombo	CAS	32	2.229	0.00468	94919	231263	0.410437
LKA02	HI0484	Sri Lanka: Peradeniya	CAS	33	2.228	0.00454	95234	230020	0.414025
NPL01	HS1467	Nepal: Tukuche	NEP	32	2.223	0.00718	106253	259487	0.409473
NPL02	HS1523	Nepal: Kathmandu	NEP	32	2.22	0.00908	118218	290401	0.407085
PAK01	HI0173	Pakistan: Islamabad	CAS	32	2.222	0.00997	110301	277816	0.397029
PAK02	HI0175	Pakistan: Islamabad	CAS	34	2.221	0.00986	110154	276926	0.397774
PAK03	HI0261	Pakistan: Sahiwal	CAS	33	2.229	0.00981	110831	278758	0.397589
PAK04	HI0264	Pakistan: Lahore	CAS	34	2.228	0.00992	110118	276433	0.398353
RUS01	MG3056	Russia: Moscow	DOM	28	2.235	0.00729	79502	184256	0.431476
RUS02	MG3010	Russia: Nouth Caucasus	MUS	28	2.237	0.0034	92111	214251	0.429921
RUS03	HS3612	Russia: Astrakhan	MUS	31	2.237	0.00196	87079	204096	0.426657
RUS04	HS3604	Russia: Tomsk	DOM	33	2.23	0.00076	78805	187296	0.420751
RUS05	HS3605	Russia: Gorno-Altaysk	MUS	33	2.238	0.00108	80774	191052	0.422785
RUS06	HS3608	Russia: Irkutsk	MUS	32	2.24	0.00074	79987	190541	0.419789
RUS07	MG3012	Russia: Chita	MUS	30	2.231	0.00168	84584	197942	0.427317
RUS08	HS1411	Russia: Khasan	CAS	30	2.239	0.00791	98812	237456	0.416128
RUS09	MG3026	Russia: Birakan	MUS	31	2.238	0.00353	91232	214488	0.425348
RUS10	MG3025	Russia: Vladivostok	CAS	30	2.23	0.00664	95067	226373	0.419957
RUS11	MG3037	Russia: Khabarovsk	DOM	31	2.232	0.00501	94667	222625	0.425231
RUS12	MG3018	Russia: Rudnaya Pristan	CAS	31	2.238	0.00279	85980	203350	0.422818
RUS13	MG3048	Russia: Yuzhno-Sakhalinsk	MUS	25	2.229	0.00464	95056	219938	0.432195
RUS14	HS3607	Russia: Okha	DOM	33	2.236	0.00215	83554	198567	0.420785
RUS15	MG3045	Russia: Poronaysk	MUS	31	2.231	0.00352	91198	212474	0.42922
TWN01	HS2400	Taiwan: Taitung	CAS	31	2.232	0.00373	90082	217314	0.414525
UKR01	MG3007	Ukraine: Kremenets	MUS	34	2.237	0.00247	88512	205076	0.431606
UKR02	MG3008	Ukraine: Kremenets	MUS	30	2.231	0.00283	90658	209195	0.433366
UKR03	MG3066	Ukraine: Donetsk	MUS	30	2.234	0.00563	96190	227733	0.422381
VNM01	HI0505	Vietnam: Vinh Phuc	CAS	29	2.229	0.00489	94824	229754	0.41272
VNM02	HI0520	Vietnam: Hanoi	CAS	32	2.232	0.00324	89245	217339	0.410626
*Li, Y., Fujiwara, K., Osada, N. et al. House mouse Mus musculus dispersal in East Eurasia inferred from 98 newly determined complete mitochondrial genome sequences. Heredity 126, 132–147 (2021). https://doi.org/10.1038/s41437-020-00364-y
