## Supplementary material for "Insights into *Mus musculus* population structure across Eurasia revealed by whole-genome analysis": Table S3

### Sheet: Table S3
Supplementary Table 3. Check sample sex by counting X and Y chromosomes
Sample Code	Sample	Chromosome X Total Depth	Chromosome Y Total Depth	Chromosome X (Normalized)	Chromosome Y (Normalized)	X/Y ratio	Sex
BGD01	HI0373	2556841016	3368901	28.2339	3.79883	7.43224	F
BGD02	HI0347	3084117474	307301	34.0563	0.346518	98.2814	F
CHN01	MG0686	1482780655	14259050	16.3736	16.0788	1.01834	M
CHN02	MG0747	3086253259	625491	34.0799	0.705315	48.3187	F
CHN03	MG0608	1633354526	15581390	18.0363	17.5699	1.02655	M
CHN04	MG0611	1367378538	12753383	15.0992	14.3809	1.04995	M
CHN05	MG0597	1609732481	15391577	17.7754	17.3558	1.02418	M
CHN06	MG0577	2975154512	451461	32.8531	0.509076	64.5348	F
CHN07	MG0715	1504939236	14540348	16.6183	16.396	1.01356	M
CHN08	MG0721	3104237452	499274	34.2785	0.56299	60.8864	F
CHN09	MG0871	1489069686	14328983	16.443	16.1576	1.01766	M
CHN10	MG5086	1496824347	14191783	16.5286	16.0029	1.03285	M
CHN11	MG0917	1535423557	13594927	16.9549	15.3299	1.106	M
CHN12	MG0797	1572431456	14052379	17.3635	15.8457	1.09579	M
CHN13	MG0565	2937834046	645882	32.441	0.728308	44.5429	F
CHN14	MG0529	1609058491	14173593	17.768	15.9824	1.11172	M
CHN15	MG0507	1410821670	13195635	15.579	14.8796	1.047	M
CHN16	MG0709	2739498888	494890	30.2508	0.558047	54.2084	F
CHN17	MG0501	2712914539	732892	29.9573	0.826422	36.2494	F
CHN18	MG0504	1463710826	12764489	16.163	14.3935	1.12294	M
CHN19	MG0908	1402263782	12999602	15.4845	14.6586	1.05634	M
CHN20	MG0863	1537871250	14982743	16.9819	16.8948	1.00515	M
CHN21	MG0713	1566712641	14341395	17.3004	16.1716	1.0698	M
CHN22	MG0795	3208938768	254355	35.4346	0.286815	123.545	F
CHN23	MG0631	2995929905	293551	33.0825	0.331013	99.943	F
CHN24	MG0992	3025774556	537599	33.412	0.606206	55.1166	F
EST01	MG3044	1369499302	12720373	15.1227	14.3437	1.05431	M
IDN01	HI0112	1417816563	13711793	15.6562	15.4617	1.01258	M
IDN02	HI0134	1416464945	13040386	15.6413	14.7046	1.0637	M
IDN03	HI0115	1553691234	886055	17.1566	0.999132	17.1715	F
IDN04	HI0116	2967792895	246139	32.7718	0.277551	118.075	F
IND01	HI0274	3014590988	151233	33.2885	0.170533	195.203	F
IND02	HI0185	1541705192	13813583	17.0242	15.5764	1.09295	M
IND03	HI0159	1678928350	14991851	18.5395	16.9051	1.09668	M
IND04	HI0161	1578911943	15261250	17.4351	17.2089	1.01315	M
IND05	HI0328	1514940676	13767715	16.7287	15.5247	1.07755	M
IND06	HI0329	3089678700	202705	34.1177	0.228574	149.263	F
IND08	HI0313	3104773116	179520	34.2844	0.20243	169.364	F
IND09	HI0321	1536385692	14041796	16.9655	15.8338	1.07147	M
IRN05	MG5135	2882173864	459052	31.8263	0.517635	61.4841	F
IRN06	MG0417	1522361434	13335607	16.8106	15.0375	1.11792	M
JPN01	HS2788	1641722149	15768836	18.1287	17.7812	1.01954	M
JPN02	HS4272	1526083240	14684112	16.8517	16.5581	1.01774	M
JPN03	HS4273	3122715953	382460	34.4825	0.431269	79.956	F
JPN04	HS4411	1597191365	15212526	17.6369	17.1539	1.02816	M
JPN05	HS4097	1485164545	15154583	16.3999	17.0886	0.959699	M
JPN06	HS4120	3178019242	516666	35.0932	0.582602	60.2353	F
JPN07	HS2815	1601956565	15886297	17.6896	17.9137	0.987489	M
JPN08	HS4056	2920255444	559921	32.2468	0.631377	51.0738	F
JPN09	HS4271	1414765218	13733703	15.6225	15.4864	1.00879	M
JPN10	HS4169	1481569657	14495597	16.3602	16.3455	1.0009	M
JPN11	HS3534	1491349339	15171912	16.4682	17.1081	0.962595	M
JPN12	HS2323	1549147798	14563988	17.1064	16.4226	1.04164	M
JPN13	MG0230	1423329719	14430719	15.7171	16.2723	0.965877	M
JPN14	HS3538	2931017230	725905	32.3657	0.818544	39.5406	F
JPN15	MG0296	1430678798	13957335	15.7982	15.7385	1.00379	M
JPN16	MG0297	2751319104	340044	30.3814	0.38344	79.2338	F
JPN17	HS2445	1539233686	15070034	16.997	16.9932	1.00022	M
JPN18	HS2326	1526911931	14865826	16.8609	16.763	1.00584	M
KAZ01	HS1464	1607805041	14491589	17.7541	16.341	1.08648	M
KOR01	HS0682	1483027922	14586083	16.3763	16.4475	0.995669	M
KOR02	HS4238	3106143974	583624	34.2995	0.658105	52.1186	F
KOR03	HS4233	1550889255	15443608	17.1257	17.4145	0.983414	M
KOR04	MG0444	1419166134	13925957	15.6711	15.7032	0.997959	M
KOR05	HS1368	1511602816	15125500	16.6918	17.0558	0.978661	M
LKA01	HI0488	1645521259	14772680	18.1706	16.6579	1.09081	M
LKA02	HI0484	1730217698	15457554	19.1059	17.4302	1.09614	M
NPL01	HS1467	1611997181	14317536	17.8004	16.1447	1.10256	M
NPL02	HS1523	1645770789	15331655	18.1734	17.2883	1.0512	M
PAK01	HI0173	3218041328	339783	35.5351	0.383145	92.7458	F
PAK02	HI0175	3422569562	275393	37.7936	0.310538	121.704	F
PAK03	HI0261	1714240346	15104261	18.9295	17.0318	1.11142	M
PAK04	HI0264	1666014193	14294775	18.3969	16.119	1.14132	M
RUS01	MG3056	2954074054	386577	32.6203	0.435911	74.8324	F
RUS02	MG3010	1307062188	12533737	14.4332	14.1333	1.02122	M
RUS03	HS3612	1628161002	15781252	17.9789	17.7952	1.01032	M
RUS04	HS3604	3200900718	470350	35.3459	0.530375	66.6431	F
RUS05	HS3605	1644273463	14594513	18.1568	16.457	1.10329	M
RUS06	HS3608	1647212231	14860569	18.1893	16.757	1.08547	M
RUS07	MG3012	2879671508	240350	31.7987	0.271023	117.328	F
RUS08	HS1411	1602800977	15065712	17.6989	16.9884	1.04182	M
RUS09	MG3026	1449373053	12300109	16.0047	13.8698	1.15392	M
RUS10	MG3025	2986291346	490757	32.976	0.553387	59.5895	F
RUS11	MG3037	2776988436	617210	30.6648	0.695977	44.0601	F
RUS12	MG3018	1550065017	13458573	17.1166	15.1761	1.12786	M
RUS13	MG3048	2618810319	371710	28.9181	0.419147	68.9929	F
RUS14	HS3607	1673229397	14321425	18.4766	16.1491	1.14413	M
RUS15	MG3045	3008203389	171604	33.218	0.193504	171.666	F
TWN01	HS2400	1611175870	14672477	17.7914	16.545	1.07534	M
UKR01	MG3007	1645839078	15189995	18.1741	17.1285	1.06105	M
UKR02	MG3008	2748049287	603505	30.3453	0.680523	44.5911	F
UKR03	MG3066	1548970932	13381953	17.1045	15.0897	1.13352	M
VNM01	HI0505	1447706945	13516401	15.9863	15.2413	1.04888	M
VNM02	HI0520	1521400410	13330960	16.8	15.0322	1.1176	M
