## Supplementary material for "Insights into *Mus musculus* population structure across Eurasia revealed by whole-genome analysis": Table S4

### Sheet: Table S4
Supplementary Table 4. The outgroup f3 statistics result of autosome with SPR as outgroup. f3(CAS, X; SPR)
Source1	Source2	Target	Source2 mtDNA Haplogroup	F3	Std.Err	Z	SNPs
IND04	IND03	SPR	CAS	182.612	0.446592	408.902	41316659
IND04	PAK01	SPR	CAS	166.347	0.385277	431.76	44821432
IND04	PAK02	SPR	CAS	166.115	0.398941	416.389	44819245
IND04	PAK04	SPR	CAS	165.257	0.397463	415.778	44983613
IND04	PAK03	SPR	CAS	165.005	0.396924	415.71	45024181
IND04	IND02	SPR	CAS	164.854	0.39701	415.238	44369741
IND04	BGD02	SPR	CAS	164.797	0.398664	413.372	42826671
IND04	IND05	SPR	CAS	164.749	0.400784	411.068	42511816
IND04	IND01	SPR	CAS	164.723	0.39945	412.375	43674415
IND04	LKA02	SPR	CAS	164.715	0.400132	411.653	43232300
IND04	IND06	SPR	CAS	164.706	0.397115	414.757	43130254
IND04	BGD01	SPR	CAS	164.7	0.396604	415.276	44438207
IND04	IND09	SPR	CAS	164.687	0.399003	412.747	43640450
IND04	LKA01	SPR	CAS	164.67	0.398839	412.874	43284124
IND04	IND07	SPR	CAS	164.651	0.395467	416.347	44899513
IND04	IDN03	SPR	CAS	164.58	0.400385	411.053	43043092
IND04	IDN04	SPR	CAS	164.575	0.400304	411.127	42775321
IND04	IND08	SPR	CAS	164.574	0.39888	412.59	43011755
IND04	VNM01	SPR	CAS	164.46	0.40026	410.883	43386303
IND04	VNM02	SPR	CAS	164.445	0.396137	415.123	42821334
IND04	TWN01	SPR	CAS	164.102	0.397194	413.155	43087041
IND04	CHN18	SPR	CAS	163.974	0.39834	411.643	43940653
IND04	CHN17	SPR	CAS	163.902	0.398055	411.758	43926574
IND04	CHN22	SPR	CAS	163.887	0.397448	412.349	43854376
IND04	CHN14	SPR	CAS	163.737	0.395216	414.298	43253155
IND04	CHN12	SPR	CAS	163.59	0.396487	412.599	44128745
IND04	CHN11	SPR	CAS	163.49	0.395779	413.085	43596955
IND04	IDN01	SPR	DOM	163.471	0.402595	406.043	43995590
IND04	IDN02	SPR	CAS	163.353	0.410333	398.099	42445946
IND04	CHN19	SPR	CAS	163.249	0.396904	411.307	44231709
IND04	CHN16	SPR	CAS	162.808	0.389812	417.658	44257647
IND04	JPN01	SPR	MUS	162.74	0.390833	416.393	43926564
IND04	JPN04	SPR	MUS	162.628	0.388754	418.332	43430374
IND04	NPL01	SPR	NEP	162.398	0.43667	371.902	44383678
IND04	RUS10	SPR	CAS	162.22	0.398148	407.436	44391978
IND04	RUS08	SPR	CAS	162.162	0.394333	411.231	44912866
IND04	JPN17	SPR	CAS	162.028	0.380347	426.001	43371013
IND04	CHN21	SPR	CAS	161.902	0.383914	421.715	43541208
IND04	UKR03	SPR	MUS	161.862	0.382776	422.864	44148753
IND04	JPN18	SPR	CAS	161.851	0.380071	425.845	43036750
IND04	JPN07	SPR	MUS	161.838	0.380061	425.823	43283637
IND04	JPN15	SPR	CAS	161.735	0.379063	426.67	42326504
IND04	JPN11	SPR	MUS	161.715	0.380447	425.065	43255514
IND04	JPN16	SPR	CAS	161.699	0.377128	428.764	42279391
IND04	JPN12	SPR	MUS	161.694	0.379557	426.007	43468397
IND04	JPN02	SPR	MUS	161.681	0.381065	424.287	43099526
IND04	JPN09	SPR	MUS	161.657	0.379142	426.376	42978733
IND04	CHN20	SPR	CAS	161.565	0.381392	423.619	44084031
IND04	JPN05	SPR	MUS	161.492	0.378515	426.647	43182337
IND04	RUS11	SPR	DOM	161.467	0.383996	420.49	43981205
IND04	JPN03	SPR	MUS	161.421	0.375565	429.81	42979639
IND04	KOR04	SPR	MUS	161.343	0.375375	429.817	42754845
IND04	RUS12	SPR	CAS	161.338	0.380514	424.001	43191345
IND04	IRN06	SPR	MUS	161.332	0.378138	426.649	43660660
IND04	RUS14	SPR	DOM	161.262	0.379359	425.092	43022910
IND04	JPN06	SPR	MUS	161.255	0.37503	429.98	42641019
IND04	RUS09	SPR	MUS	161.247	0.378377	426.155	43498349
IND04	IRN05	SPR	CAS	161.212	0.374531	430.436	43712028
IND04	JPN08	SPR	MUS	161.184	0.376648	427.942	42644405
IND04	KAZ02	SPR	MUS	161.155	0.372748	432.344	43503814
IND04	KAZ01	SPR	MUS	161.154	0.373163	431.859	43271577
IND04	RUS02	SPR	MUS	161.151	0.375992	428.603	43540507
IND04	RUS13	SPR	CAS	161.149	0.380736	423.257	43883635
IND04	JPN13	SPR	MUS	161.148	0.372958	432.08	42432308
IND04	KAZ04	SPR	MUS	161.136	0.374704	430.036	43174512
IND04	JPN10	SPR	MUS	161.133	0.373912	430.938	42567191
IND04	JPN14	SPR	MUS	161.124	0.374845	429.842	42466795
IND04	KOR03	SPR	MUS	161.123	0.373912	430.912	42685415
IND04	RUS03	SPR	MUS	161.122	0.374322	430.438	43014234
IND04	KOR05	SPR	MUS	161.122	0.374031	430.773	42737733
IND04	KOR02	SPR	MUS	161.118	0.373234	431.682	42701807
IND04	KOR01	SPR	MUS	161.116	0.373595	431.259	42624527
IND04	CHN07	SPR	MUS	161.114	0.37524	429.363	43137078
IND04	CHN09	SPR	MUS	161.103	0.374612	430.052	43225391
IND04	CHN01	SPR	MUS	161.094	0.37366	431.125	42998101
IND04	CHN13	SPR	MUS	161.094	0.374744	429.876	42931602
IND04	CHN02	SPR	MUS	161.084	0.374801	429.786	42949942
IND04	UKR01	SPR	MUS	161.076	0.373544	431.212	43192743
IND04	RUS15	SPR	MUS	161.075	0.375891	428.515	43502262
IND04	UKR02	SPR	MUS	161.073	0.37659	427.714	43325250
IND04	CHN10	SPR	MUS	161.07	0.374849	429.692	42350767
IND04	RUS06	SPR	MUS	161.068	0.376336	427.989	42537657
IND04	KAZ05	SPR	MUS	161.066	0.373193	431.589	43182917
IND04	CHN04	SPR	MUS	161.065	0.373102	431.692	43521472
IND04	CHN08	SPR	MUS	161.064	0.375502	428.931	43229281
IND04	RUS05	SPR	MUS	161.062	0.376115	428.226	42635214
IND04	KAZ03	SPR	MUS	161.055	0.373483	431.225	43520110
IND04	RUS07	SPR	MUS	161.051	0.375255	429.177	42890492
IND04	CHN05	SPR	MUS	161.042	0.373399	431.285	43460944
IND04	CHN24	SPR	MUS	161.034	0.37459	429.895	43298501
IND04	RUS04	SPR	DOM	161.018	0.377803	426.197	42551616
IND04	CHN03	SPR	MUS	161.016	0.372996	431.684	43038329
IND04	CZE02	SPR	MUS	161.002	0.375657	428.588	43333573
IND04	CZE06	SPR	MUS	160.99	0.375475	428.765	43061262
IND04	CHN23	SPR	MUS	160.982	0.374603	429.74	43178551
IND04	CZE04	SPR	MUS	160.969	0.378823	424.919	43281542
IND04	CHN15	SPR	MUS	160.965	0.378181	425.631	43430606
IND04	CZE07	SPR	MUS	160.932	0.378861	424.778	43347409
IND04	CZE05	SPR	MUS	160.916	0.373174	431.209	43282609
IND04	CZE03	SPR	MUS	160.899	0.374867	429.216	43190284
IND04	EST01	SPR	MUS	160.895	0.384402	418.56	42928694
IND04	CZE01	SPR	MUS	160.874	0.376967	426.758	43192912
IND04	RUS01	SPR	DOM	159.539	0.38531	414.053	45132878
IND04	CHN06	SPR	MUS	159.286	0.38742	411.145	44570949
IND04	IRN02	SPR	DOM	158.297	0.384655	411.528	44331362
IND04	IRN04	SPR	DOM	158.27	0.383557	412.636	44349230
IND04	IRN01	SPR	DOM	158.263	0.384098	412.037	44359816
IND04	IRN03	SPR	DOM	158.235	0.384011	412.058	44343823
IND04	DEU04	SPR	DOM	158.066	0.392196	403.027	43188614
IND04	DEU03	SPR	DOM	158.044	0.394258	400.865	43187697
IND04	DEU06	SPR	DOM	158.029	0.395484	399.584	43214421
IND04	DEU07	SPR	DOM	158.027	0.393499	401.594	43671821
IND04	FRA04	SPR	DOM	158.004	0.396145	398.854	43726421
IND04	FRA03	SPR	DOM	158.001	0.397098	397.889	43708212
IND04	DEU01	SPR	DOM	157.994	0.395962	399.012	43102382
IND04	FRA01	SPR	DOM	157.963	0.39253	402.423	43298629
IND04	FRA02	SPR	DOM	157.94	0.402497	392.401	43698221
IND04	DEU05	SPR	DOM	157.939	0.39748	397.35	42988752
IND04	DEU02	SPR	DOM	157.881	0.407673	387.273	43536716
IND04	NPL02	SPR	NEP	157.437	0.457804	343.895	45747076
