## Supplementary material for "Insights into *Mus musculus* population structure across Eurasia revealed by whole-genome analysis": Table S5

### Sheet: Table S5
Supplementary Table 5. The outgroup f3 statistics result of autosome with SPR as outgroup. f3(DOM, X; SPR)
Source1	Source2	Target	Source2 mtDNA Haplogroup	F3	Std.Err	Z	SNPs
DEU01	DEU04	SPR	DOM	206.659	0.432096	478.271	35832948
DEU01	DEU03	SPR	DOM	206.503	0.430884	479.255	35841723
DEU01	DEU06	SPR	DOM	206.448	0.426418	484.146	35864428
DEU01	DEU07	SPR	DOM	206.372	0.430922	478.907	36167594
DEU01	DEU05	SPR	DOM	206.299	0.455983	452.428	35727538
DEU01	DEU02	SPR	DOM	206.295	0.460603	447.881	36069263
DEU01	FRA04	SPR	DOM	202.181	0.43484	464.956	36731747
DEU01	FRA03	SPR	DOM	202.142	0.446287	452.941	36727640
DEU01	FRA01	SPR	DOM	202.005	0.436197	463.104	36439520
DEU01	FRA02	SPR	DOM	201.96	0.448131	450.671	36723292
DEU01	IRN03	SPR	DOM	195.811	0.429355	456.059	38031960
DEU01	IRN04	SPR	DOM	195.709	0.429941	455.199	38047320
DEU01	IRN01	SPR	DOM	195.653	0.428044	457.086	38063274
DEU01	IRN02	SPR	DOM	195.516	0.428813	455.947	38058512
DEU01	CHN06	SPR	MUS	187.354	0.785226	238.599	39210126
DEU01	RUS01	SPR	DOM	182.788	0.77646	235.411	40200464
DEU01	RUS08	SPR	CAS	166.758	0.532465	313.182	42366906
DEU01	IDN02	SPR	CAS	166.641	0.530049	314.389	39954691
DEU01	RUS10	SPR	CAS	166.368	0.507121	328.064	41875972
DEU01	IDN01	SPR	DOM	166.181	0.470143	353.47	41639382
DEU01	UKR03	SPR	MUS	161.696	0.418692	386.192	42124040
DEU01	RUS13	SPR	MUS	161.641	0.436173	370.589	41678462
DEU01	JPN12	SPR	MUS	160.963	0.462389	348.112	41410614
DEU01	RUS11	SPR	DOM	160.903	0.423278	380.135	41954625
DEU01	CZE01	SPR	MUS	160.743	0.391455	410.629	40990914
DEU01	RUS12	SPR	CAS	160.705	0.418722	383.798	41106687
DEU01	RUS14	SPR	DOM	160.671	0.421959	380.774	40917464
DEU01	RUS15	SPR	MUS	160.667	0.411806	390.153	41383966
DEU01	CHN20	SPR	CAS	160.633	0.394309	407.378	42118814
DEU01	CZE05	SPR	MUS	160.612	0.387331	414.662	41105126
DEU01	CZE02	SPR	MUS	160.571	0.380154	422.384	41173629
DEU01	CZE06	SPR	MUS	160.558	0.381064	421.341	40898252
DEU01	CZE03	SPR	MUS	160.46	0.38057	421.629	41028048
DEU01	CZE07	SPR	MUS	160.434	0.383339	418.519	41196430
DEU01	CZE04	SPR	MUS	160.426	0.376627	425.956	41136385
DEU01	RUS04	SPR	DOM	160.377	0.454565	352.815	40403696
DEU01	CHN18	SPR	CAS	160.318	0.402591	398.216	42418510
DEU01	CHN15	SPR	MUS	160.239	0.444951	360.127	41292186
DEU01	EST01	SPR	MUS	160.146	0.39836	402.014	40800222
DEU01	RUS05	SPR	MUS	159.994	0.417407	383.304	40531368
DEU01	RUS09	SPR	MUS	159.91	0.391013	408.962	41493657
DEU01	TWN01	SPR	CAS	159.731	0.413599	386.198	41538238
DEU01	RUS06	SPR	MUS	159.73	0.400556	398.771	40468781
DEU01	CHN17	SPR	CAS	159.717	0.395421	403.916	42470264
DEU01	IRN05	SPR	CAS	159.714	0.377167	423.457	41736259
DEU01	CHN14	SPR	CAS	159.639	0.400978	398.123	41683111
DEU01	RUS07	SPR	MUS	159.637	0.388071	411.361	40836561
DEU01	CHN11	SPR	CAS	159.61	0.405924	393.202	42051517
DEU01	CHN19	SPR	CAS	159.426	0.394686	403.931	42758597
DEU01	CHN23	SPR	MUS	159.311	0.385161	413.623	41169077
DEU01	IDN04	SPR	CAS	159.295	0.39953	398.705	41290962
DEU01	CHN22	SPR	CAS	159.273	0.391527	406.801	42447493
DEU01	VNM02	SPR	CAS	159.249	0.407234	391.051	41348066
DEU01	CHN12	SPR	CAS	159.177	0.401666	396.293	42734480
DEU01	CHN08	SPR	MUS	159.114	0.419687	379.125	41246040
DEU01	VNM01	SPR	CAS	159.104	0.395021	402.774	42024341
DEU01	CHN16	SPR	CAS	159.1	0.388245	409.793	42761593
DEU01	IDN03	SPR	CAS	158.972	0.394437	403.036	41643310
DEU01	KAZ01	SPR	MUS	158.949	0.383276	414.713	41337198
DEU01	JPN01	SPR	MUS	158.873	0.396782	400.404	42400001
DEU01	RUS02	SPR	MUS	158.858	0.384307	413.362	41633056
DEU01	JPN09	SPR	MUS	158.827	0.390885	406.325	41140863
DEU01	JPN16	SPR	CAS	158.814	0.422345	376.028	40364830
DEU01	JPN17	SPR	CAS	158.787	0.389218	407.966	41666264
DEU01	JPN15	SPR	CAS	158.78	0.41214	385.258	40427670
DEU01	JPN05	SPR	MUS	158.771	0.405893	391.163	41346398
DEU01	UKR02	SPR	MUS	158.768	0.384923	412.466	41398929
DEU01	JPN02	SPR	MUS	158.754	0.398881	397.998	41291341
DEU01	CHN07	SPR	MUS	158.746	0.394209	402.696	41203847
DEU01	CHN21	SPR	CAS	158.744	0.390589	406.422	41832181
DEU01	LKA01	SPR	CAS	158.718	0.393159	403.698	41985204
DEU01	CHN02	SPR	MUS	158.698	0.398383	398.355	41004348
DEU01	JPN04	SPR	MUS	158.693	0.383531	413.769	41842345
DEU01	UKR01	SPR	MUS	158.69	0.385424	411.73	41265849
DEU01	JPN08	SPR	MUS	158.661	0.395527	401.137	40701833
DEU01	IRN06	SPR	MUS	158.636	0.382839	414.366	41834403
DEU01	JPN07	SPR	MUS	158.6	0.392626	403.948	41556636
DEU01	RUS03	SPR	MUS	158.6	0.382042	415.136	41100484
DEU01	LKA02	SPR	CAS	158.58	0.391764	404.784	41945111
DEU01	JPN18	SPR	CAS	158.562	0.385619	411.189	41282260
DEU01	KAZ04	SPR	MUS	158.544	0.384236	412.621	41271408
DEU01	KAZ03	SPR	MUS	158.532	0.380162	417.013	41633898
DEU01	KAZ05	SPR	MUS	158.509	0.384703	412.03	41278031
DEU01	CHN24	SPR	MUS	158.503	0.382891	413.964	41400010
DEU01	JPN11	SPR	MUS	158.449	0.388557	407.788	41518137
DEU01	JPN03	SPR	MUS	158.425	0.386211	410.203	41157265
DEU01	JPN14	SPR	MUS	158.419	0.384986	411.494	40528340
DEU01	KAZ02	SPR	MUS	158.418	0.379361	417.592	41645063
DEU01	JPN06	SPR	MUS	158.404	0.384531	411.939	40744928
DEU01	BGD01	SPR	CAS	158.37	0.386042	410.239	43398639
DEU01	PAK03	SPR	CAS	158.345	0.383851	412.517	44183136
DEU01	CHN13	SPR	MUS	158.345	0.380014	416.68	41032175
DEU01	KOR04	SPR	MUS	158.34	0.382071	414.426	40898876
DEU01	CHN04	SPR	MUS	158.335	0.379996	416.676	41660382
DEU01	KOR05	SPR	MUS	158.329	0.381874	414.611	40830825
DEU01	CHN03	SPR	MUS	158.328	0.381854	414.63	41135745
DEU01	KOR02	SPR	MUS	158.328	0.381181	415.361	40793148
DEU01	CHN09	SPR	MUS	158.326	0.38272	413.688	41349946
DEU01	CHN01	SPR	MUS	158.322	0.38278	413.611	41103829
DEU01	PAK02	SPR	CAS	158.32	0.385234	410.971	44173827
DEU01	JPN10	SPR	MUS	158.316	0.382701	413.681	40653079
DEU01	CHN10	SPR	MUS	158.308	0.381756	414.684	40413678
DEU01	JPN13	SPR	CAS	158.302	0.381713	414.715	40513544
DEU01	KOR01	SPR	MUS	158.294	0.38191	414.48	40710525
DEU01	CHN05	SPR	MUS	158.286	0.379755	416.812	41596914
DEU01	KOR03	SPR	MUS	158.278	0.38379	412.407	40778748
DEU01	BGD02	SPR	CAS	158.266	0.385555	410.488	41523029
DEU01	IND02	SPR	CAS	158.25	0.38438	411.702	43373729
DEU01	IND09	SPR	CAS	158.249	0.388962	406.85	42478447
DEU01	PAK04	SPR	CAS	158.239	0.384541	411.502	44199582
DEU01	IND01	SPR	CAS	158.231	0.390473	405.23	42527736
DEU01	IND05	SPR	CAS	158.227	0.390317	405.38	41150368
DEU01	PAK01	SPR	CAS	158.199	0.386787	409.007	44230689
DEU01	IND06	SPR	CAS	158.18	0.389974	405.616	41879765
DEU01	IND07	SPR	CAS	158.121	0.38572	409.937	43994392
DEU01	IND08	SPR	CAS	158.12	0.386906	408.678	41721879
DEU01	IND03	SPR	CAS	158.012	0.396034	398.987	43101451
DEU01	IND04	SPR	CAS	157.994	0.395962	399.012	43102382
DEU01	NPL01	SPR	NEP	156.657	0.409525	382.534	43164210
DEU01	NPL02	SPR	NEP	153.318	0.42611	359.809	44356506
