## Supplementary material for "Insights into *Mus musculus* population structure across Eurasia revealed by whole-genome analysis": Table S6

### Sheet: Table S6
Supplementary Table 6. The outgroup f3 statistics result of autosome with SPR as outgroup. f3(MUS, X; SPR)
Source1	Source2	Target	Source2 mtDNA Haplogroup	F3	Std.Err	Z	SNPs
KOR01	KOR03	SPR	MUS	216.805	0.399407	542.816	34661172
KOR01	KOR05	SPR	MUS	216.58	0.402285	538.376	34715893
KOR01	KOR02	SPR	MUS	216.475	0.405523	533.815	34709913
KOR01	JPN10	SPR	MUS	215.616	0.40782	528.704	34734511
KOR01	JPN14	SPR	MUS	215.364	0.433413	496.903	34695846
KOR01	JPN13	SPR	CAS	215.229	0.441086	487.951	34688755
KOR01	JPN08	SPR	MUS	214.552	0.472519	454.06	34913792
KOR01	JPN06	SPR	MUS	214.45	0.456808	469.452	34925710
KOR01	KOR04	SPR	MUS	213.321	0.464264	459.482	35123629
KOR01	CHN13	SPR	MUS	211.575	0.416056	508.525	35434064
KOR01	JPN03	SPR	MUS	211.529	0.452317	467.657	35500658
KOR01	CHN10	SPR	MUS	211.014	0.410983	513.439	35056202
KOR01	CHN24	SPR	MUS	210.744	0.453567	464.638	35793776
KOR01	CHN09	SPR	MUS	210.449	0.409835	513.498	35774768
KOR01	CHN07	SPR	MUS	210.431	0.43796	480.479	35715673
KOR01	CHN08	SPR	MUS	210.075	0.449029	467.842	35821184
KOR01	UKR01	SPR	MUS	209.432	0.413909	505.985	35858269
KOR01	CHN15	SPR	MUS	209.345	0.533697	392.254	36042481
KOR01	UKR02	SPR	MUS	209.282	0.431416	485.105	35974652
KOR01	JPN05	SPR	MUS	208.383	0.556026	374.772	36010764
KOR01	CHN01	SPR	MUS	207.965	0.406535	511.555	35882052
KOR01	JPN02	SPR	MUS	207.937	0.515163	403.634	36005597
KOR01	CHN02	SPR	MUS	207.639	0.427918	485.232	35876258
KOR01	CHN03	SPR	MUS	207.633	0.428941	484.059	35944252
KOR01	CHN05	SPR	MUS	207.254	0.421932	491.202	36316568
KOR01	JPN09	SPR	MUS	206.942	0.559767	369.693	36007927
KOR01	CHN04	SPR	MUS	206.753	0.421524	490.489	36423273
KOR01	KAZ02	SPR	MUS	206.611	0.40393	511.502	36434177
KOR01	KAZ04	SPR	MUS	206.502	0.416814	495.43	36177821
KOR01	JPN16	SPR	CAS	206.347	0.586132	352.049	35503164
KOR01	KAZ05	SPR	MUS	206.298	0.42992	479.851	36204059
KOR01	JPN15	SPR	CAS	206.142	0.582176	354.089	35564800
KOR01	KAZ03	SPR	MUS	206.141	0.429548	479.901	36493257
KOR01	RUS03	SPR	MUS	205.844	0.407223	505.482	36117943
KOR01	JPN11	SPR	MUS	205.682	0.534841	384.567	36377236
KOR01	JPN07	SPR	MUS	205.48	0.548312	374.75	36434327
KOR01	JPN18	SPR	CAS	205.088	0.559539	366.53	36267627
KOR01	RUS02	SPR	MUS	205.041	0.413644	495.695	36640215
KOR01	KAZ01	SPR	MUS	205.002	0.417064	491.537	36421996
KOR01	CHN23	SPR	MUS	204.913	0.435276	470.766	36338095
KOR01	RUS07	SPR	MUS	204.853	0.434734	471.215	36115092
KOR01	RUS06	SPR	MUS	204.093	0.450165	453.375	35905198
KOR01	RUS05	SPR	MUS	203.868	0.457525	445.589	36006963
KOR01	EST01	SPR	MUS	203.762	0.44206	460.936	36246337
KOR01	RUS04	SPR	DOM	203.52	0.502741	404.821	35968826
KOR01	CZE07	SPR	MUS	203.502	0.432024	471.044	36627159
KOR01	CZE04	SPR	MUS	203.466	0.447885	454.282	36580135
KOR01	CZE02	SPR	MUS	203.426	0.435386	467.231	36628449
KOR01	CZE06	SPR	MUS	203.387	0.446551	455.462	36406037
KOR01	CZE05	SPR	MUS	203.161	0.43851	463.299	36605406
KOR01	CZE03	SPR	MUS	203.117	0.449835	451.537	36534412
KOR01	IRN06	SPR	MUS	202.999	0.414551	489.683	36988430
KOR01	CZE01	SPR	MUS	202.933	0.467088	434.463	36554490
KOR01	JPN12	SPR	MUS	202.823	0.601602	337.138	36838087
KOR01	RUS09	SPR	MUS	202.595	0.489693	413.719	36882293
KOR01	CHN21	SPR	CAS	201.823	0.599252	336.792	37047331
KOR01	JPN17	SPR	CAS	201.707	0.592979	340.158	36918918
KOR01	IRN05	SPR	CAS	201.158	0.428841	469.074	37216166
KOR01	RUS15	SPR	MUS	200.612	0.563715	355.875	37084340
KOR01	RUS14	SPR	DOM	200.184	0.530816	377.125	36727333
KOR01	RUS12	SPR	CAS	198.401	0.587497	337.706	37073739
KOR01	RUS13	SPR	MUS	198.173	0.54818	361.511	37677762
KOR01	CHN20	SPR	CAS	198.095	0.585314	338.441	37868204
KOR01	RUS11	SPR	DOM	197.721	0.549025	360.13	37835353
KOR01	JPN04	SPR	MUS	192.886	0.549953	350.731	37901139
KOR01	JPN01	SPR	MUS	191.479	0.527727	362.838	38520819
KOR01	UKR03	SPR	MUS	191.134	0.649186	294.421	38724563
KOR01	CHN16	SPR	CAS	187.713	0.475206	395.014	39254198
KOR01	CHN19	SPR	CAS	180.141	0.452585	398.027	40101030
KOR01	RUS01	SPR	DOM	179.417	0.788365	227.581	40532865
KOR01	RUS10	SPR	CAS	177.969	0.599913	296.658	40429511
KOR01	RUS08	SPR	CAS	177.951	0.546713	325.493	40921213
KOR01	CHN06	SPR	MUS	176.626	0.787466	224.296	40191163
KOR01	CHN11	SPR	CAS	175.552	0.501894	349.779	40020627
KOR01	CHN12	SPR	CAS	174.757	0.552213	316.467	40675665
KOR01	CHN14	SPR	CAS	171.09	0.451319	379.089	40244591
KOR01	CHN22	SPR	CAS	171.063	0.420737	406.581	40867961
KOR01	CHN17	SPR	CAS	168.947	0.402685	419.551	41217922
KOR01	TWN01	SPR	CAS	167.414	0.409165	409.16	40531967
KOR01	CHN18	SPR	CAS	167.401	0.394298	424.555	41431140
KOR01	VNM02	SPR	CAS	163.59	0.384053	425.956	40745073
KOR01	VNM01	SPR	CAS	163.564	0.377641	433.121	41384704
KOR01	IDN01	SPR	DOM	162.162	0.377082	430.043	42106736
KOR01	IDN02	SPR	CAS	161.793	0.372366	434.5	40369114
KOR01	IDN03	SPR	CAS	161.732	0.370757	436.222	41241030
KOR01	PAK03	SPR	CAS	161.72	0.362326	446.338	43650799
KOR01	PAK04	SPR	CAS	161.667	0.363321	444.97	43664420
KOR01	IDN04	SPR	CAS	161.633	0.369212	437.779	40938224
KOR01	BGD02	SPR	CAS	161.596	0.365075	442.638	41047018
KOR01	PAK02	SPR	CAS	161.574	0.361777	446.613	43658551
KOR01	LKA01	SPR	CAS	161.556	0.365267	442.296	41564042
KOR01	LKA02	SPR	CAS	161.554	0.367122	440.057	41506233
KOR01	IND05	SPR	CAS	161.524	0.370019	436.528	40682172
KOR01	IND02	SPR	CAS	161.522	0.364885	442.667	42871632
KOR01	BGD01	SPR	CAS	161.512	0.363142	444.761	42912837
KOR01	IND09	SPR	CAS	161.505	0.367673	439.264	41992374
KOR01	PAK01	SPR	CAS	161.491	0.359719	448.937	43711614
KOR01	IND06	SPR	CAS	161.466	0.366319	440.781	41405331
KOR01	IND08	SPR	CAS	161.448	0.365683	441.497	41243759
KOR01	IND01	SPR	CAS	161.442	0.364969	442.343	42048413
KOR01	IND04	SPR	CAS	161.116	0.373595	431.259	42624527
KOR01	IND07	SPR	CAS	161.09	0.366364	439.7	43517885
KOR01	IND03	SPR	CAS	161.059	0.371219	433.866	42632088
KOR01	NPL01	SPR	NEP	159.512	0.402897	395.914	42718577
KOR01	IRN02	SPR	DOM	158.871	0.371416	427.744	41991854
KOR01	IRN01	SPR	DOM	158.83	0.371186	427.9	42022316
KOR01	IRN04	SPR	DOM	158.753	0.370077	428.973	42019319
KOR01	IRN03	SPR	DOM	158.738	0.371496	427.295	42012048
KOR01	DEU04	SPR	DOM	158.423	0.382486	414.192	40794325
KOR01	DEU03	SPR	DOM	158.38	0.382335	414.244	40797113
KOR01	DEU07	SPR	DOM	158.36	0.381178	415.449	41312238
KOR01	DEU06	SPR	DOM	158.335	0.3827	413.731	40829225
KOR01	FRA03	SPR	DOM	158.324	0.384646	411.609	41352198
KOR01	FRA04	SPR	DOM	158.309	0.382882	413.467	41372623
KOR01	DEU01	SPR	DOM	158.294	0.38191	414.48	40710525
KOR01	DEU05	SPR	DOM	158.274	0.385655	410.402	40584734
KOR01	FRA02	SPR	DOM	158.265	0.390563	405.221	41341414
KOR01	FRA01	SPR	DOM	158.257	0.379712	416.783	40919004
KOR01	DEU02	SPR	DOM	158.168	0.39619	399.223	41173592
KOR01	NPL02	SPR	NEP	155.106	0.427025	363.225	44017384
