## Supplementary material for "Insights into *Mus musculus* population structure across Eurasia revealed by whole-genome analysis": Table S7

### Sheet: Table S7
Supplementary Table 7. The f4 statistics result of autosome. f4(SPR, CAS; DOM, X)
Pop1(W)	Pop2(X)	Pop3(Y)	Pop4(Z)	Pop4(Z) mtDNA Haplogroup	F4-statistics	StdError	Z	BABA	ABBA	#_of_SNP
SPR	IND04	DEU01	NPL02	NEP	-0.000557	0.000226	-2.469	1880597	1936781	100832598
SPR	IND04	DEU01	DEU02	DOM	-0.000113	0.000108	-1.05	327853	339244	100832598
SPR	IND04	DEU01	DEU05	DOM	-5.5e-05	7.9e-05	-0.695	328795	334360	100832598
SPR	IND04	DEU01	FRA01	DOM	-3.1e-05	5.5e-05	-0.562	420122	423234	100832598
SPR	IND04	DEU01	FRA02	DOM	-5.3e-05	0.000101	-0.527	421727	427105	100832598
SPR	IND04	DEU01	FRA03	DOM	7e-06	6.9e-05	0.104	418566	417840	100832598
SPR	IND04	DEU01	FRA04	DOM	1e-05	6.2e-05	0.164	417194	416166	100832598
SPR	IND04	DEU01	DEU07	DOM	3.3e-05	5.7e-05	0.574	329958	326637	100832598
SPR	IND04	DEU01	DEU06	DOM	3.5e-05	4.1e-05	0.858	328137	324571	100832598
SPR	IND04	DEU01	DEU03	DOM	5e-05	3.9e-05	1.299	328252	323163	100832598
SPR	IND04	DEU01	DEU04	DOM	7.2e-05	3.6e-05	1.995	325626	318359	100832598
SPR	IND04	DEU01	IRN01	DOM	0.000269	8.1e-05	3.315	580395	553278	100832598
SPR	IND04	DEU01	IRN04	DOM	0.000276	7.9e-05	3.473	579542	551723	100832598
SPR	IND04	DEU01	IRN03	DOM	0.000241	6.8e-05	3.545	574486	550155	100832598
SPR	IND04	DEU01	IRN02	DOM	0.000303	7.8e-05	3.875	586477	555942	100832598
SPR	IND04	DEU01	CHN06	MUS	0.001292	9.1e-05	14.265	952288	822010	100832598
SPR	IND04	DEU01	RUS01	DOM	0.001545	0.000101	15.284	1091349	935549	100832598
SPR	IND04	DEU01	NPL01	NEP	0.004405	0.0002	21.994	2078359	1634213	100832598
SPR	IND04	DEU01	CHN05	MUS	0.003048	0.000117	26.084	1914155	1606824	100832598
SPR	IND04	DEU01	CHN04	MUS	0.003071	0.000118	26.089	1914002	1604304	100832598
SPR	IND04	DEU01	CHN23	MUS	0.002988	0.000114	26.14	1879200	1577921	100832598
SPR	IND04	DEU01	KAZ05	MUS	0.003072	0.000116	26.474	1908783	1599002	100832598
SPR	IND04	DEU01	CZE03	MUS	0.002905	0.00011	26.523	1840488	1547541	100832598
SPR	IND04	DEU01	RUS13	MUS	0.003155	0.000117	26.981	1823200	1505033	100832598
SPR	IND04	DEU01	RUS15	MUS	0.003081	0.000111	27.66	1844853	1534164	100832598
SPR	IND04	DEU01	CHN24	MUS	0.003041	0.00011	27.671	1906630	1600032	100832598
SPR	IND04	DEU01	KAZ03	MUS	0.003061	0.00011	27.951	1906829	1598148	100832598
SPR	IND04	DEU01	CHN01	MUS	0.003101	0.00011	28.141	1914744	1602111	100832598
SPR	IND04	DEU01	RUS04	DOM	0.003025	0.000107	28.158	1849278	1544288	100832598
SPR	IND04	DEU01	CZE05	MUS	0.002922	0.000103	28.3	1836192	1541518	100832598
SPR	IND04	DEU01	JPN10	MUS	0.003139	0.000111	28.396	1918024	1601506	100832598
SPR	IND04	DEU01	JPN13	CAS	0.003154	0.000111	28.445	1919796	1601775	100832598
SPR	IND04	DEU01	CHN03	MUS	0.003023	0.000106	28.479	1910474	1605695	100832598
SPR	IND04	DEU01	CZE01	MUS	0.00288	0.000101	28.502	1830520	1540095	100832598
SPR	IND04	DEU01	KOR01	MUS	0.003122	0.000109	28.518	1917648	1602811	100832598
SPR	IND04	DEU01	JPN14	MUS	0.00313	0.00011	28.537	1914344	1598716	100832598
SPR	IND04	DEU01	CHN02	MUS	0.003091	0.000108	28.545	1902698	1591063	100832598
SPR	IND04	DEU01	RUS03	MUS	0.003129	0.000109	28.66	1908636	1593156	100832598
SPR	IND04	DEU01	CZE06	MUS	0.002996	0.000104	28.846	1841961	1539820	100832598
SPR	IND04	DEU01	EST01	MUS	0.002901	0.0001	28.884	1847369	1554804	100832598
SPR	IND04	DEU01	JPN08	MUS	0.00319	0.00011	28.938	1910972	1589329	100832598
SPR	IND04	DEU01	RUS06	MUS	0.003074	0.000106	28.974	1870806	1560842	100832598
SPR	IND04	DEU01	KOR05	MUS	0.003129	0.000108	28.999	1916702	1601225	100832598
SPR	IND04	DEU01	JPN06	MUS	0.003262	0.000112	28.999	1924120	1595243	100832598
SPR	IND04	DEU01	RUS05	MUS	0.003069	0.000106	29.025	1862961	1553553	100832598
SPR	IND04	DEU01	KOR02	MUS	0.003125	0.000107	29.075	1916280	1601212	100832598
SPR	IND04	DEU01	KOR03	MUS	0.003129	0.000108	29.103	1918699	1603148	100832598
SPR	IND04	DEU01	UKR01	MUS	0.003083	0.000106	29.155	1902548	1591703	100832598
SPR	IND04	DEU01	KAZ02	MUS	0.003162	0.000108	29.157	1916271	1597486	100832598
SPR	IND04	DEU01	KAZ04	MUS	0.003142	0.000107	29.355	1910578	1593744	100832598
SPR	IND04	DEU01	CHN09	MUS	0.003109	0.000106	29.375	1915107	1601615	100832598
SPR	IND04	DEU01	JPN05	MUS	0.003498	0.000118	29.547	1931543	1578789	100832598
SPR	IND04	DEU01	RUS02	MUS	0.003157	0.000106	29.671	1901644	1583277	100832598
SPR	IND04	DEU01	CHN08	MUS	0.003071	0.000103	29.772	1890012	1580400	100832598
SPR	IND04	DEU01	CHN07	MUS	0.00312	0.000105	29.835	1903987	1589378	100832598
SPR	IND04	DEU01	RUS07	MUS	0.003057	0.000102	29.858	1872851	1564608	100832598
SPR	IND04	DEU01	IRN05	CAS	0.003218	0.000108	29.867	1877903	1553417	100832598
SPR	IND04	DEU01	CZE07	MUS	0.002938	9.7e-05	30.201	1841845	1545575	100832598
SPR	IND04	DEU01	KAZ01	MUS	0.00316	0.000104	30.256	1899239	1580602	100832598
SPR	IND04	DEU01	JPN09	MUS	0.003663	0.00012	30.44	1939525	1570164	100832598
SPR	IND04	DEU01	CZE02	MUS	0.003008	9.9e-05	30.509	1842788	1539445	100832598
SPR	IND04	DEU01	IRN06	MUS	0.003338	0.000109	30.527	1920173	1583561	100832598
SPR	IND04	DEU01	KOR04	MUS	0.003349	0.000109	30.632	1931491	1593822	100832598
SPR	IND04	DEU01	RUS14	DOM	0.003269	0.000106	30.72	1857096	1527511	100832598
SPR	IND04	DEU01	JPN11	MUS	0.003721	0.000121	30.741	1955644	1580456	100832598
SPR	IND04	DEU01	CHN15	MUS	0.002972	9.6e-05	30.987	1850363	1550713	100832598
SPR	IND04	DEU01	JPN03	MUS	0.003428	0.00011	31.278	1934135	1588517	100832598
SPR	IND04	DEU01	JPN16	CAS	0.003705	0.000118	31.372	1942294	1568692	100832598
SPR	IND04	DEU01	RUS12	CAS	0.003344	0.000106	31.432	1860562	1523336	100832598
SPR	IND04	DEU01	CHN10	MUS	0.003076	9.8e-05	31.527	1913713	1603557	100832598
SPR	IND04	DEU01	UKR02	MUS	0.003079	9.8e-05	31.545	1899891	1589424	100832598
SPR	IND04	DEU01	CHN20	CAS	0.003571	0.000113	31.572	1879451	1519329	100832598
SPR	IND04	DEU01	JPN15	CAS	0.003741	0.000117	32.024	1945643	1568406	100832598
SPR	IND04	DEU01	JPN07	MUS	0.003845	0.000119	32.374	1958725	1571058	100832598
SPR	IND04	DEU01	CHN13	MUS	0.0031	9.6e-05	32.4	1913837	1601275	100832598
SPR	IND04	DEU01	RUS09	MUS	0.003254	0.0001	32.449	1877757	1549693	100832598
SPR	IND04	DEU01	RUS11	DOM	0.003473	0.000106	32.796	1864263	1514081	100832598
SPR	IND04	DEU01	JPN02	MUS	0.003687	0.000112	33.04	1941563	1569789	100832598
SPR	IND04	DEU01	JPN12	MUS	0.003701	0.000111	33.237	1879860	1506728	100832598
SPR	IND04	DEU01	CHN21	CAS	0.003908	0.000115	34.106	1957999	1563909	100832598
SPR	IND04	DEU01	JPN18	CAS	0.003857	0.000113	34.127	1959451	1570496	100832598
SPR	IND04	DEU01	CZE04	MUS	0.002975	8.6e-05	34.421	1844833	1544816	100832598
SPR	IND04	DEU01	JPN17	CAS	0.004035	0.000115	35.149	1964887	1558058	100832598
SPR	IND04	DEU01	UKR03	MUS	0.003868	0.000106	36.517	1868729	1478676	100832598
SPR	IND04	DEU01	RUS10	CAS	0.004226	0.000116	36.542	1755169	1329038	100832598
SPR	IND04	DEU01	RUS08	CAS	0.004168	0.000112	37.221	1741238	1320948	100832598
SPR	IND04	DEU01	JPN04	MUS	0.004634	0.000117	39.694	2010719	1543414	100832598
SPR	IND04	DEU01	JPN01	MUS	0.004747	0.000114	41.793	2012346	1533743	100832598
SPR	IND04	DEU01	IDN02	CAS	0.00536	0.000117	45.657	1831562	1291150	100832598
SPR	IND04	DEU01	CHN14	CAS	0.005744	0.000126	45.764	2059443	1480292	100832598
SPR	IND04	DEU01	CHN11	CAS	0.005497	0.000119	46.147	2044115	1489871	100832598
SPR	IND04	DEU01	CHN16	CAS	0.004815	0.000102	47.011	2010572	1525114	100832598
SPR	IND04	DEU01	IDN01	DOM	0.005477	0.000116	47.235	1849864	1297590	100832598
SPR	IND04	DEU01	CHN12	CAS	0.005597	0.000118	47.332	2062919	1498596	100832598
SPR	IND04	DEU01	CHN18	CAS	0.00598	0.000121	49.473	2054090	1451073	100832598
SPR	IND04	DEU01	CHN17	CAS	0.005909	0.000116	51.114	2068612	1472836	100832598
SPR	IND04	DEU01	CHN22	CAS	0.005894	0.000111	53.062	2080360	1486091	100832598
SPR	IND04	DEU01	TWN01	CAS	0.006109	0.000114	53.472	2080578	1464627	100832598
SPR	IND04	DEU01	IND08	CAS	0.00658	0.000122	54.111	2163780	1500299	100832598
SPR	IND04	DEU01	CHN19	CAS	0.005256	9.7e-05	54.2	2030495	1500551	100832598
SPR	IND04	DEU01	VNM01	CAS	0.006466	0.000114	56.807	2124272	1472270	100832598
SPR	IND04	DEU01	VNM02	CAS	0.006452	0.000113	56.956	2118324	1467786	100832598
SPR	IND04	DEU01	PAK01	CAS	0.008353	0.000144	58.115	2290644	1448363	100832598
SPR	IND04	DEU01	LKA01	CAS	0.006677	0.000115	58.127	2150480	1477248	100832598
SPR	IND04	DEU01	BGD02	CAS	0.006803	0.000117	58.284	2170827	1484873	100832598
SPR	IND04	DEU01	IDN04	CAS	0.006582	0.000113	58.436	2127552	1463896	100832598
SPR	IND04	DEU01	IND06	CAS	0.006712	0.000114	58.852	2169042	1492209	100832598
SPR	IND04	DEU01	IND07	CAS	0.006658	0.000113	59.13	2167441	1496130	100832598
SPR	IND04	DEU01	LKA02	CAS	0.006722	0.000113	59.511	2158601	1480846	100832598
SPR	IND04	DEU01	IND09	CAS	0.006694	0.000112	59.647	2164424	1489478	100832598
SPR	IND04	DEU01	IND02	CAS	0.00686	0.000114	59.99	2177399	1485688	100832598
SPR	IND04	DEU01	IND01	CAS	0.006729	0.000111	60.657	2168935	1490395	100832598
SPR	IND04	DEU01	IND05	CAS	0.006755	0.000111	60.998	2169343	1488170	100832598
SPR	IND04	DEU01	IDN03	CAS	0.006586	0.000107	61.27	2137682	1473613	100832598
SPR	IND04	DEU01	PAK03	CAS	0.007011	0.000114	61.529	2185219	1478233	100832598
SPR	IND04	DEU01	BGD01	CAS	0.006706	0.000109	61.552	2171680	1495489	100832598
SPR	IND04	DEU01	PAK04	CAS	0.007263	0.000112	64.622	2207709	1475378	100832598
SPR	IND04	DEU01	PAK02	CAS	0.008121	0.000118	69.056	2267109	1448242	100832598
SPR	IND04	DEU01	IND03	CAS	0.024619	0.000269	91.683	3498971	1016621	100832598
