## Supplementary material for "Insights into *Mus musculus* population structure across Eurasia revealed by whole-genome analysis": Table S8

### Sheet: Table S8
Supplementary Table 8. The f4 statistics result of autosome. f4(SPR, CAS; MUS, X)
Pop1(W)	Pop2(X)	Pop3(Y)	Pop4(Z)	Pop4(Z) mtDNA Haplogroup	F4-statistics	StdError	Z	BABA	ABBA	#_of_SNP
SPR	IND04	KOR01	IRN01	DOM	-0.002853	7.2e-05	-39.723	1596176	1883896	100832598
SPR	IND04	KOR01	IRN04	DOM	-0.002846	7.2e-05	-39.361	1599056	1886074	100832598
SPR	IND04	KOR01	IRN02	DOM	-0.00282	7.4e-05	-38.076	1596485	1880787	100832598
SPR	IND04	KOR01	IRN03	DOM	-0.002881	7.6e-05	-38.039	1598824	1889330	100832598
SPR	IND04	KOR01	DEU07	DOM	-0.003089	9.1e-05	-33.812	1601826	1913342	100832598
SPR	IND04	KOR01	DEU06	DOM	-0.003087	9.8e-05	-31.563	1603190	1914461	100832598
SPR	IND04	KOR01	DEU03	DOM	-0.003072	0.000101	-30.543	1601626	1911375	100832598
SPR	IND04	KOR01	FRA01	DOM	-0.003153	0.000104	-30.432	1602527	1920477	100832598
SPR	IND04	KOR01	DEU04	DOM	-0.00305	0.000101	-30.349	1602004	1909574	100832598
SPR	IND04	KOR01	FRA03	DOM	-0.003115	0.000105	-29.803	1601680	1915791	100832598
SPR	IND04	KOR01	DEU01	DOM	-0.003122	0.000109	-28.518	1602811	1917648	100832598
SPR	IND04	KOR01	DEU05	DOM	-0.003178	0.000116	-27.299	1601344	1921746	100832598
SPR	IND04	KOR01	FRA04	DOM	-0.003112	0.000116	-26.776	1603085	1916894	100832598
SPR	IND04	KOR01	FRA02	DOM	-0.003176	0.000123	-25.835	1601122	1921337	100832598
SPR	IND04	KOR01	DEU02	DOM	-0.003235	0.00013	-24.876	1602055	1928283	100832598
SPR	IND04	KOR01	RUS01	DOM	-0.001577	6.8e-05	-23.134	1046738	1205775	100832598
SPR	IND04	KOR01	CHN06	MUS	-0.00183	8.3e-05	-22.089	1126345	1310905	100832598
SPR	IND04	KOR01	NPL02	NEP	-0.00368	0.000213	-17.257	1708693	2079714	100832598
SPR	IND04	KOR01	CZE05	MUS	-0.0002	4.7e-05	-4.266	404583	424746	100832598
SPR	IND04	KOR01	CZE06	MUS	-0.000126	3e-05	-4.16	400578	413274	100832598
SPR	IND04	KOR01	CZE03	MUS	-0.000217	5.3e-05	-4.087	404225	426115	100832598
SPR	IND04	KOR01	CZE07	MUS	-0.000184	5.2e-05	-3.545	395145	413711	100832598
SPR	IND04	KOR01	CZE01	MUS	-0.000242	7.3e-05	-3.312	409321	433734	100832598
SPR	IND04	KOR01	CZE02	MUS	-0.000114	3.6e-05	-3.169	400798	412293	100832598
SPR	IND04	KOR01	CHN23	MUS	-0.000134	4.8e-05	-2.781	359666	373223	100832598
SPR	IND04	KOR01	EST01	MUS	-0.000221	8.4e-05	-2.637	385568	407841	100832598
SPR	IND04	KOR01	CHN15	MUS	-0.000151	5.8e-05	-2.601	264584	279771	100832598
SPR	IND04	KOR01	RUS04	DOM	-9.8e-05	4.3e-05	-2.294	397950	407797	100832598
SPR	IND04	KOR01	CZE04	MUS	-0.000147	7e-05	-2.11	397836	412656	100832598
SPR	IND04	KOR01	CHN03	MUS	-0.0001	5.1e-05	-1.967	289448	299506	100832598
SPR	IND04	KOR01	CHN08	MUS	-5.2e-05	2.8e-05	-1.823	248055	253280	100832598
SPR	IND04	KOR01	RUS07	MUS	-6.5e-05	3.7e-05	-1.773	364511	371105	100832598
SPR	IND04	KOR01	CHN05	MUS	-7.4e-05	4.3e-05	-1.733	298899	306405	100832598
SPR	IND04	KOR01	UKR01	MUS	-4e-05	2.4e-05	-1.671	256212	260205	100832598
SPR	IND04	KOR01	CHN24	MUS	-8.2e-05	5e-05	-1.649	230721	238960	100832598
SPR	IND04	KOR01	RUS05	MUS	-5.4e-05	3.7e-05	-1.464	390229	395657	100832598
SPR	IND04	KOR01	CHN02	MUS	-3.2e-05	2.2e-05	-1.413	291745	294948	100832598
SPR	IND04	KOR01	KAZ03	MUS	-6.1e-05	4.5e-05	-1.355	327444	333601	100832598
SPR	IND04	KOR01	UKR02	MUS	-4.3e-05	3.3e-05	-1.314	259970	264340	100832598
SPR	IND04	KOR01	RUS06	MUS	-4.8e-05	3.9e-05	-1.23	384569	389442	100832598
SPR	IND04	KOR01	CHN04	MUS	-5.1e-05	4.5e-05	-1.142	312891	318030	100832598
SPR	IND04	KOR01	KAZ05	MUS	-5e-05	4.4e-05	-1.142	323776	328831	100832598
SPR	IND04	KOR01	CHN10	MUS	-4.6e-05	4.4e-05	-1.051	216959	221640	100832598
SPR	IND04	KOR01	CHN01	MUS	-2.2e-05	2.1e-05	-1.041	283202	285407	100832598
SPR	IND04	KOR01	RUS15	MUS	-4.1e-05	5.3e-05	-0.777	493606	497755	100832598
SPR	IND04	KOR01	CHN09	MUS	-1.3e-05	2.1e-05	-0.648	230573	231919	100832598
SPR	IND04	KOR01	CHN13	MUS	-2.3e-05	5.5e-05	-0.411	205630	207906	100832598
SPR	IND04	KOR01	CHN07	MUS	-2e-06	2.3e-05	-0.098	239910	240139	100832598
SPR	IND04	KOR01	KOR02	MUS	2e-06	1.6e-05	0.145	116749	116518	100832598
SPR	IND04	KOR01	RUS03	MUS	6e-06	3.2e-05	0.2	337241	336597	100832598
SPR	IND04	KOR01	JPN14	MUS	8e-06	2e-05	0.402	141895	141104	100832598
SPR	IND04	KOR01	KOR05	MUS	6e-06	1.3e-05	0.476	113898	113258	100832598
SPR	IND04	KOR01	KOR03	MUS	7e-06	1.5e-05	0.486	108310	107598	100832598
SPR	IND04	KOR01	RUS13	MUS	3.3e-05	6e-05	0.55	573776	570446	100832598
SPR	IND04	KOR01	KAZ04	MUS	2e-05	2.2e-05	0.899	320601	318604	100832598
SPR	IND04	KOR01	JPN10	MUS	1.7e-05	1.8e-05	0.945	134898	133218	100832598
SPR	IND04	KOR01	RUS02	MUS	3.5e-05	2.8e-05	1.265	359059	355529	100832598
SPR	IND04	KOR01	KAZ01	MUS	3.8e-05	2.9e-05	1.313	361195	357395	100832598
SPR	IND04	KOR01	KAZ02	MUS	3.9e-05	2.6e-05	1.519	319792	315844	100832598
SPR	IND04	KOR01	JPN13	CAS	3.2e-05	1.9e-05	1.694	147124	143940	100832598
SPR	IND04	KOR01	JPN08	MUS	6.7e-05	3.8e-05	1.769	169005	162199	100832598
SPR	IND04	KOR01	RUS09	MUS	0.000131	5.1e-05	2.576	448089	434863	100832598
SPR	IND04	KOR01	RUS14	DOM	0.000146	4.5e-05	3.233	520699	505952	100832598
SPR	IND04	KOR01	IRN05	CAS	9.6e-05	2.7e-05	3.533	468502	458853	100832598
SPR	IND04	KOR01	RUS12	CAS	0.000222	5e-05	4.401	582007	559618	100832598
SPR	IND04	KOR01	JPN06	MUS	0.000139	2.5e-05	5.566	175907	161867	100832598
SPR	IND04	KOR01	IRN06	MUS	0.000216	3.6e-05	5.965	424571	402797	100832598
SPR	IND04	KOR01	JPN05	MUS	0.000376	5.5e-05	6.825	367951	330034	100832598
SPR	IND04	KOR01	NPL01	NEP	0.001282	0.000181	7.089	1859531	1730223	100832598
SPR	IND04	KOR01	RUS11	DOM	0.000351	4.9e-05	7.162	612098	576753	100832598
SPR	IND04	KOR01	KOR04	MUS	0.000226	2.6e-05	8.738	219524	196692	100832598
SPR	IND04	KOR01	CHN20	CAS	0.000449	5e-05	8.908	619537	574252	100832598
SPR	IND04	KOR01	JPN11	MUS	0.000599	5.7e-05	10.44	460240	399889	100832598
SPR	IND04	KOR01	JPN03	MUS	0.000305	2.8e-05	10.831	270555	239774	100832598
SPR	IND04	KOR01	JPN02	MUS	0.000565	5e-05	11.397	391778	334842	100832598
SPR	IND04	KOR01	UKR03	MUS	0.000746	6.2e-05	12.006	840120	764905	100832598
SPR	IND04	KOR01	JPN09	MUS	0.000541	4.5e-05	12.093	420029	365505	100832598
SPR	IND04	KOR01	JPN16	CAS	0.000583	4.7e-05	12.479	439126	380361	100832598
SPR	IND04	KOR01	JPN12	MUS	0.000578	4.6e-05	12.58	539499	481205	100832598
SPR	IND04	KOR01	JPN15	CAS	0.000619	4.7e-05	13.225	446679	384279	100832598
SPR	IND04	KOR01	RUS10	CAS	0.001104	8.3e-05	13.337	1267967	1156673	100832598
SPR	IND04	KOR01	RUS08	CAS	0.001046	7.4e-05	14.083	1261808	1156355	100832598
SPR	IND04	KOR01	JPN18	CAS	0.000735	5.1e-05	14.344	485280	411161	100832598
SPR	IND04	KOR01	CHN21	CAS	0.000786	5.1e-05	15.482	560139	480886	100832598
SPR	IND04	KOR01	JPN07	MUS	0.000722	4.6e-05	15.602	472514	399684	100832598
SPR	IND04	KOR01	JPN17	CAS	0.000912	5.1e-05	17.774	592871	500880	100832598
SPR	IND04	KOR01	IDN02	CAS	0.002237	0.000102	22.036	1839256	1613681	100832598
SPR	IND04	KOR01	JPN01	MUS	0.001624	6.4e-05	25.425	934751	770985	100832598
SPR	IND04	KOR01	JPN04	MUS	0.001512	5.9e-05	25.647	887851	735383	100832598
SPR	IND04	KOR01	IDN01	DOM	0.002355	9.1e-05	25.833	1832839	1595402	100832598
SPR	IND04	KOR01	CHN11	CAS	0.002374	9e-05	26.291	1440693	1201286	100832598
SPR	IND04	KOR01	CHN16	CAS	0.001692	6.1e-05	27.832	1032862	862241	100832598
SPR	IND04	KOR01	CHN19	CAS	0.002133	7.6e-05	28.15	1287559	1072453	100832598
SPR	IND04	KOR01	CHN14	CAS	0.002621	8.8e-05	29.627	1586847	1322534	100832598
SPR	IND04	KOR01	CHN12	CAS	0.002474	8.2e-05	29.997	1468688	1219203	100832598
SPR	IND04	KOR01	CHN17	CAS	0.002786	9.2e-05	30.205	1661613	1380675	100832598
SPR	IND04	KOR01	CHN18	CAS	0.002858	8.9e-05	32.266	1710734	1422554	100832598
SPR	IND04	KOR01	CHN22	CAS	0.002771	7.5e-05	36.966	1595978	1316547	100832598
SPR	IND04	KOR01	TWN01	CAS	0.002986	7.8e-05	38.231	1716531	1415417	100832598
SPR	IND04	KOR01	IND08	CAS	0.003458	9e-05	38.611	1926326	1577683	100832598
SPR	IND04	KOR01	IDN04	CAS	0.003459	8.4e-05	41.187	1919904	1571085	100832598
SPR	IND04	KOR01	VNM01	CAS	0.003344	8.1e-05	41.266	1854998	1517833	100832598
SPR	IND04	KOR01	VNM02	CAS	0.003329	7.9e-05	42.14	1852257	1516556	100832598
SPR	IND04	KOR01	IDN03	CAS	0.003463	8.2e-05	42.468	1917367	1568136	100832598
SPR	IND04	KOR01	PAK01	CAS	0.005231	0.00012	43.531	2051339	1523895	100832598
SPR	IND04	KOR01	LKA02	CAS	0.003599	8.2e-05	43.68	1930670	1567752	100832598
SPR	IND04	KOR01	LKA01	CAS	0.003554	7.8e-05	45.483	1927044	1568650	100832598
SPR	IND04	KOR01	IND09	CAS	0.003571	7.8e-05	45.977	1930530	1570422	100832598
SPR	IND04	KOR01	IND05	CAS	0.003633	7.9e-05	46.2	1932412	1566077	100832598
SPR	IND04	KOR01	IND06	CAS	0.00359	7.7e-05	46.517	1932792	1570797	100832598
SPR	IND04	KOR01	BGD02	CAS	0.003681	7.8e-05	47.176	1932457	1561340	100832598
SPR	IND04	KOR01	IND07	CAS	0.003535	7.5e-05	47.344	1943508	1587034	100832598
SPR	IND04	KOR01	IND01	CAS	0.003607	7.6e-05	47.497	1935849	1572146	100832598
SPR	IND04	KOR01	BGD01	CAS	0.003584	7.5e-05	47.926	1941514	1580160	100832598
SPR	IND04	KOR01	IND02	CAS	0.003738	7.7e-05	48.628	1941110	1564236	100832598
SPR	IND04	KOR01	PAK03	CAS	0.003889	7.6e-05	51.085	1945790	1553641	100832598
SPR	IND04	KOR01	PAK04	CAS	0.00414	7.6e-05	54.766	1966026	1548533	100832598
SPR	IND04	KOR01	PAK02	CAS	0.004999	8.3e-05	60.17	2030210	1526181	100832598
SPR	IND04	KOR01	IND03	CAS	0.021496	0.000258	83.461	3244535	1077023	100832598
