## Supplementary material for "Insights into *Mus musculus* population structure across Eurasia revealed by whole-genome analysis": Table S9

### Sheet: Table S9
Supplementary Table 9. The f4 statistics result of autosome. f4(SPR, DOM; CAS, X)
Pop1(W)	Pop2(X)	Pop3(Y)	Pop4(Z)	Pop4(Z) mtDNA Haplogroup	F4-statistics	StdError	Z	BABA	ABBA	#_of_SNP
SPR	DEU01	IND04	NPL02	NEP	-0.004675	0.00016	-29.263	1465342	1936781	100832598
SPR	DEU01	IND04	NPL01	NEP	-0.001337	0.000185	-7.236	1499446	1634213	100832598
SPR	DEU01	IND04	IND03	CAS	1.9e-05	3.2e-05	0.583	1018514	1016621	100832598
SPR	DEU01	IND04	IND08	CAS	0.000126	0.000145	0.872	1513024	1500299	100832598
SPR	DEU01	IND04	IND07	CAS	0.000127	0.000134	0.949	1508945	1496130	100832598
SPR	DEU01	IND04	IND06	CAS	0.000186	0.000142	1.309	1510949	1492209	100832598
SPR	DEU01	IND04	IND05	CAS	0.000233	0.000147	1.592	1511694	1488170	100832598
SPR	DEU01	IND04	IND01	CAS	0.000238	0.000147	1.613	1514370	1490395	100832598
SPR	DEU01	IND04	PAK04	CAS	0.000245	0.000141	1.738	1500123	1475378	100832598
SPR	DEU01	IND04	IND09	CAS	0.000256	0.000141	1.807	1515246	1489478	100832598
SPR	DEU01	IND04	IND02	CAS	0.000256	0.00014	1.827	1511541	1485688	100832598
SPR	DEU01	IND04	KOR03	MUS	0.000284	0.00015	1.895	1631766	1603148	100832598
SPR	DEU01	IND04	BGD02	CAS	0.000272	0.000143	1.902	1512296	1484873	100832598
SPR	DEU01	IND04	CHN05	MUS	0.000293	0.000152	1.931	1636327	1606824	100832598
SPR	DEU01	IND04	KOR01	MUS	0.0003	0.00015	2.003	1633081	1602811	100832598
SPR	DEU01	IND04	JPN13	CAS	0.000309	0.000151	2.043	1632885	1601775	100832598
SPR	DEU01	IND04	CHN10	MUS	0.000314	0.000153	2.058	1635264	1603557	100832598
SPR	DEU01	IND04	CHN03	MUS	0.000334	0.00016	2.086	1639421	1605695	100832598
SPR	DEU01	IND04	JPN10	MUS	0.000322	0.000151	2.136	1633998	1601506	100832598
SPR	DEU01	IND04	CHN01	MUS	0.000328	0.000152	2.166	1635203	1602111	100832598
SPR	DEU01	IND04	KOR05	MUS	0.000335	0.000153	2.197	1635015	1601225	100832598
SPR	DEU01	IND04	KOR02	MUS	0.000334	0.000152	2.204	1634914	1601212	100832598
SPR	DEU01	IND04	CHN09	MUS	0.000333	0.00015	2.22	1635157	1601615	100832598
SPR	DEU01	IND04	CHN04	MUS	0.000341	0.000153	2.238	1638736	1604304	100832598
SPR	DEU01	IND04	CHN13	MUS	0.000351	0.000155	2.265	1636657	1601275	100832598
SPR	DEU01	IND04	KOR04	MUS	0.000346	0.000151	2.299	1628760	1593822	100832598
SPR	DEU01	IND04	PAK02	CAS	0.000326	0.00014	2.328	1481122	1448242	100832598
SPR	DEU01	IND04	PAK03	CAS	0.000351	0.000141	2.496	1513630	1478233	100832598
SPR	DEU01	IND04	JPN14	MUS	0.000426	0.000166	2.563	1641642	1598716	100832598
SPR	DEU01	IND04	JPN06	MUS	0.00041	0.000158	2.592	1636582	1595243	100832598
SPR	DEU01	IND04	PAK01	CAS	0.000205	7.8e-05	2.616	1469046	1448363	100832598
SPR	DEU01	IND04	BGD01	CAS	0.000376	0.000142	2.647	1533404	1495489	100832598
SPR	DEU01	IND04	JPN03	MUS	0.000431	0.000154	2.796	1631998	1588517	100832598
SPR	DEU01	IND04	KAZ02	MUS	0.000424	0.000151	2.812	1640281	1597486	100832598
SPR	DEU01	IND04	JPN11	MUS	0.000455	0.000159	2.855	1626366	1580456	100832598
SPR	DEU01	IND04	KAZ05	MUS	0.000515	0.000162	3.183	1650974	1599002	100832598
SPR	DEU01	IND04	CHN24	MUS	0.00051	0.000158	3.233	1651408	1600032	100832598
SPR	DEU01	IND04	KAZ03	MUS	0.000539	0.000162	3.331	1652468	1598148	100832598
SPR	DEU01	IND04	JPN08	MUS	0.000667	0.000195	3.418	1656566	1589329	100832598
SPR	DEU01	IND04	KAZ04	MUS	0.00055	0.000159	3.457	1649206	1593744	100832598
SPR	DEU01	IND04	JPN18	CAS	0.000569	0.000156	3.64	1627841	1570496	100832598
SPR	DEU01	IND04	JPN16	CAS	0.00082	0.000221	3.702	1651365	1568692	100832598
SPR	DEU01	IND04	JPN07	MUS	0.000607	0.000163	3.732	1632240	1571058	100832598
SPR	DEU01	IND04	CHN02	MUS	0.000704	0.000188	3.74	1662073	1591063	100832598
SPR	DEU01	IND04	JPN15	CAS	0.000787	0.000205	3.832	1647727	1568406	100832598
SPR	DEU01	IND04	LKA02	CAS	0.000586	0.000152	3.854	1539937	1480846	100832598
SPR	DEU01	IND04	RUS03	MUS	0.000606	0.000152	3.975	1654252	1593156	100832598
SPR	DEU01	IND04	JPN05	MUS	0.000777	0.000195	3.977	1657119	1578789	100832598
SPR	DEU01	IND04	CHN07	MUS	0.000753	0.000183	4.112	1665277	1589378	100832598
SPR	DEU01	IND04	CHN21	CAS	0.00075	0.000175	4.297	1639565	1563909	100832598
SPR	DEU01	IND04	IRN06	MUS	0.000642	0.000149	4.311	1648309	1583561	100832598
SPR	DEU01	IND04	JPN02	MUS	0.00076	0.000176	4.327	1646413	1569789	100832598
SPR	DEU01	IND04	JPN04	MUS	0.000699	0.000156	4.472	1613935	1543414	100832598
SPR	DEU01	IND04	UKR01	MUS	0.000697	0.000155	4.484	1661957	1591703	100832598
SPR	DEU01	IND04	LKA01	CAS	0.000724	0.000158	4.567	1550231	1477248	100832598
SPR	DEU01	IND04	JPN09	MUS	0.000833	0.000173	4.817	1654155	1570164	100832598
SPR	DEU01	IND04	UKR02	MUS	0.000774	0.000161	4.819	1667482	1589424	100832598
SPR	DEU01	IND04	JPN17	CAS	0.000794	0.000164	4.838	1638086	1558058	100832598
SPR	DEU01	IND04	CHN08	MUS	0.00112	0.00022	5.104	1693375	1580400	100832598
SPR	DEU01	IND04	JPN01	MUS	0.000879	0.000163	5.404	1622409	1533743	100832598
SPR	DEU01	IND04	RUS02	MUS	0.000864	0.000155	5.59	1670388	1583277	100832598
SPR	DEU01	IND04	IDN03	CAS	0.000979	0.000174	5.623	1572293	1473613	100832598
SPR	DEU01	IND04	KAZ01	MUS	0.000956	0.00016	5.968	1676953	1580602	100832598
SPR	DEU01	IND04	CHN16	CAS	0.001106	0.000176	6.286	1636643	1525114	100832598
SPR	DEU01	IND04	IDN04	CAS	0.001301	0.000203	6.401	1595080	1463896	100832598
SPR	DEU01	IND04	VNM01	CAS	0.001111	0.000163	6.827	1584248	1472270	100832598
SPR	DEU01	IND04	CHN12	CAS	0.001184	0.000172	6.886	1617934	1498596	100832598
SPR	DEU01	IND04	VNM02	CAS	0.001256	0.000174	7.205	1594382	1467786	100832598
SPR	DEU01	IND04	CHN22	CAS	0.00128	0.000173	7.401	1615125	1486091	100832598
SPR	DEU01	IND04	CHN19	CAS	0.001432	0.000193	7.408	1644948	1500551	100832598
SPR	DEU01	IND04	CHN15	MUS	0.002245	0.0003	7.477	1777113	1550713	100832598
SPR	DEU01	IND04	CHN23	MUS	0.001318	0.000167	7.872	1710773	1577921	100832598
SPR	DEU01	IND04	RUS05	MUS	0.002	0.000252	7.923	1755238	1553553	100832598
SPR	DEU01	IND04	RUS04	DOM	0.002384	0.000299	7.974	1784631	1544288	100832598
SPR	DEU01	IND04	TWN01	CAS	0.001738	0.000209	8.304	1639841	1464627	100832598
SPR	DEU01	IND04	RUS06	MUS	0.001737	0.000205	8.469	1735941	1560842	100832598
SPR	DEU01	IND04	CHN11	CAS	0.001616	0.000184	8.773	1652863	1489871	100832598
SPR	DEU01	IND04	CHN14	CAS	0.001645	0.000183	9.01	1646140	1480292	100832598
SPR	DEU01	IND04	RUS07	MUS	0.001644	0.000179	9.185	1730332	1564608	100832598
SPR	DEU01	IND04	CHN17	CAS	0.001723	0.000175	9.824	1646605	1472836	100832598
SPR	DEU01	IND04	RUS09	MUS	0.001916	0.000191	10.041	1742870	1549693	100832598
SPR	DEU01	IND04	RUS14	DOM	0.002677	0.00026	10.299	1797487	1527511	100832598
SPR	DEU01	IND04	RUS12	CAS	0.002711	0.000254	10.674	1796695	1523336	100832598
SPR	DEU01	IND04	JPN12	MUS	0.002969	0.000271	10.938	1806135	1506728	100832598
SPR	DEU01	IND04	RUS15	MUS	0.002674	0.000243	10.983	1803758	1534164	100832598
SPR	DEU01	IND04	IRN05	CAS	0.00172	0.000156	11.012	1726862	1553417	100832598
SPR	DEU01	IND04	EST01	MUS	0.002153	0.000192	11.228	1771849	1554804	100832598
SPR	DEU01	IND04	CHN18	CAS	0.002324	0.000202	11.486	1685442	1451073	100832598
SPR	DEU01	IND04	CHN20	CAS	0.002639	0.000219	12.039	1785412	1519329	100832598
SPR	DEU01	IND04	CZE01	MUS	0.002749	0.000224	12.26	1817303	1540095	100832598
SPR	DEU01	IND04	RUS11	DOM	0.002909	0.000237	12.299	1807400	1514081	100832598
SPR	DEU01	IND04	CZE04	MUS	0.002433	0.000185	13.118	1790114	1544816	100832598
SPR	DEU01	IND04	RUS13	MUS	0.003647	0.000275	13.24	1872793	1505033	100832598
SPR	DEU01	IND04	CZE03	MUS	0.002466	0.000185	13.331	1796191	1547541	100832598
SPR	DEU01	IND04	UKR03	MUS	0.003702	0.000272	13.592	1851946	1478676	100832598
SPR	DEU01	IND04	CZE06	MUS	0.002564	0.000188	13.637	1798357	1539820	100832598
SPR	DEU01	IND04	CZE07	MUS	0.002441	0.000177	13.767	1791671	1545575	100832598
SPR	DEU01	IND04	CZE02	MUS	0.002577	0.000184	14.001	1799307	1539445	100832598
SPR	DEU01	IND04	CZE05	MUS	0.002618	0.000187	14.035	1805476	1541518	100832598
SPR	DEU01	IND04	IDN02	CAS	0.008648	0.000413	20.917	2163102	1291150	100832598
SPR	DEU01	IND04	RUS10	CAS	0.008375	0.000392	21.351	2173468	1329038	100832598
SPR	DEU01	IND04	RUS08	CAS	0.008765	0.000398	22.008	2204708	1320948	100832598
SPR	DEU01	IND04	IDN01	DOM	0.008187	0.000333	24.594	2123153	1297590	100832598
SPR	DEU01	IND04	RUS01	DOM	0.024794	0.000679	36.535	3435587	935549	100832598
SPR	DEU01	IND04	CHN06	MUS	0.029361	0.000688	42.657	3782517	822010	100832598
SPR	DEU01	IND04	IRN02	DOM	0.037522	0.000183	100	4339409	555942	100832598
SPR	DEU01	IND04	IRN01	DOM	0.037659	0.000184	100	4350540	553278	100832598
SPR	DEU01	IND04	IRN04	DOM	0.037715	0.000185	100	4354612	551723	100832598
SPR	DEU01	IND04	IRN03	DOM	0.037817	0.000187	100	4363385	550155	100832598
SPR	DEU01	IND04	FRA02	DOM	0.043966	0.000233	100	4860301	427105	100832598
SPR	DEU01	IND04	FRA01	DOM	0.044011	0.00024	100	4860976	423234	100832598
SPR	DEU01	IND04	FRA03	DOM	0.044148	0.000221	100	4869407	417840	100832598
SPR	DEU01	IND04	FRA04	DOM	0.044187	0.000218	100	4871693	416166	100832598
SPR	DEU01	IND04	DEU02	DOM	0.048302	0.000249	100	5209638	339244	100832598
SPR	DEU01	IND04	DEU05	DOM	0.048306	0.00026	100	5205150	334360	100832598
SPR	DEU01	IND04	DEU07	DOM	0.048378	0.000215	100	5204710	326637	100832598
SPR	DEU01	IND04	DEU06	DOM	0.048454	0.000215	100	5210359	324571	100832598
SPR	DEU01	IND04	DEU03	DOM	0.048509	0.000215	100	5214497	323163	100832598
SPR	DEU01	IND04	DEU04	DOM	0.048665	0.000221	100	5225412	318359	100832598
