## Supplementary material for "Insights into *Mus musculus* population structure across Eurasia revealed by whole-genome analysis": Table S10

### Sheet: Table S10
Supplementary Table 10. The f4 statistics result of autosome. f4(SPR, DOM; MUS, X)
Pop1(W)	Pop2(X)	Pop3(Y)	Pop4(Z)	Pop4(Z) mtDNA Haplogroup	F4-statistics	StdError	Z	BABA	ABBA	#_of_SNP
SPR	DEU01	KOR01	NPL02	NEP	-0.004976	0.00016	-31.146	1533683	2035392	100832598
SPR	DEU01	KOR01	NPL01	NEP	-0.001637	0.000131	-12.521	1579748	1744785	100832598
SPR	DEU01	KOR01	IND07	CAS	-0.000173	6.3e-05	-2.73	1608640	1626095	100832598
SPR	DEU01	KOR01	IND08	CAS	-0.000174	7.4e-05	-2.363	1598507	1616052	100832598
SPR	DEU01	KOR01	IND04	CAS	-0.0003	0.00015	-2.003	1602811	1633081	100832598
SPR	DEU01	KOR01	IND03	CAS	-0.000281	0.00015	-1.877	1605662	1634040	100832598
SPR	DEU01	KOR01	IND06	CAS	-0.000114	6.9e-05	-1.652	1600651	1612181	100832598
SPR	DEU01	KOR01	PAK01	CAS	-9.5e-05	9.5e-05	-1.005	1602379	1611966	100832598
SPR	DEU01	KOR01	IND01	CAS	-6.2e-05	6.9e-05	-0.898	1604627	1610922	100832598
SPR	DEU01	KOR01	PAK04	CAS	-5.5e-05	6.3e-05	-0.874	1597623	1603148	100832598
SPR	DEU01	KOR01	IND05	CAS	-6.7e-05	7.9e-05	-0.849	1601502	1608248	100832598
SPR	DEU01	KOR01	KOR03	MUS	-1.6e-05	2e-05	-0.823	104318	105970	100832598
SPR	DEU01	KOR01	IND02	CAS	-4.4e-05	6.4e-05	-0.69	1603245	1607662	100832598
SPR	DEU01	KOR01	IND09	CAS	-4.5e-05	6.8e-05	-0.661	1603396	1607898	100832598
SPR	DEU01	KOR01	BGD02	CAS	-2.8e-05	6.8e-05	-0.417	1600643	1603490	100832598
SPR	DEU01	KOR01	CHN05	MUS	-8e-06	4e-05	-0.19	297265	298032	100832598
SPR	DEU01	KOR01	CHN10	MUS	1.4e-05	3.9e-05	0.37	215582	214145	100832598
SPR	DEU01	KOR01	JPN13	CAS	8e-06	2.2e-05	0.374	141987	141147	100832598
SPR	DEU01	KOR01	PAK02	CAS	2.6e-05	6.4e-05	0.404	1605518	1602909	100832598
SPR	DEU01	KOR01	CHN03	MUS	3.4e-05	6.2e-05	0.557	292234	288779	100832598
SPR	DEU01	KOR01	PAK03	CAS	5.1e-05	6.2e-05	0.818	1602841	1597714	100832598
SPR	DEU01	KOR01	CHN04	MUS	4.1e-05	4e-05	1.024	313463	309301	100832598
SPR	DEU01	KOR01	JPN10	MUS	2.2e-05	2e-05	1.093	131709	129486	100832598
SPR	DEU01	KOR01	BGD01	CAS	7.6e-05	6.9e-05	1.1	1620202	1612557	100832598
SPR	DEU01	KOR01	CHN13	MUS	5.1e-05	4.6e-05	1.112	205614	200502	100832598
SPR	DEU01	KOR01	CHN01	MUS	2.8e-05	2.5e-05	1.129	280447	277625	100832598
SPR	DEU01	KOR01	CHN09	MUS	3.2e-05	2.4e-05	1.327	228506	225233	100832598
SPR	DEU01	KOR01	KOR05	MUS	3.5e-05	2.3e-05	1.521	113298	109778	100832598
SPR	DEU01	KOR01	KOR02	MUS	3.4e-05	2.2e-05	1.565	115436	112003	100832598
SPR	DEU01	KOR01	JPN14	MUS	0.000126	7.2e-05	1.733	146503	133846	100832598
SPR	DEU01	KOR01	KOR04	MUS	4.6e-05	2.6e-05	1.805	199875	195207	100832598
SPR	DEU01	KOR01	JPN06	MUS	0.00011	5e-05	2.185	170205	159136	100832598
SPR	DEU01	KOR01	JPN11	MUS	0.000155	6.8e-05	2.277	414184	398544	100832598
SPR	DEU01	KOR01	JPN08	MUS	0.000367	0.000126	2.92	186678	149711	100832598
SPR	DEU01	KOR01	JPN16	CAS	0.00052	0.000171	3.048	419761	367359	100832598
SPR	DEU01	KOR01	KAZ05	MUS	0.000215	6.9e-05	3.139	335879	314177	100832598
SPR	DEU01	KOR01	JPN15	CAS	0.000486	0.000147	3.299	422284	373233	100832598
SPR	DEU01	KOR01	CHN02	MUS	0.000404	0.000121	3.342	315839	275099	100832598
SPR	DEU01	KOR01	LKA02	CAS	0.000286	8.4e-05	3.387	1625434	1596612	100832598
SPR	DEU01	KOR01	JPN03	MUS	0.000131	3.6e-05	3.602	249998	236786	100832598
SPR	DEU01	KOR01	JPN05	MUS	0.000477	0.00013	3.655	363454	315393	100832598
SPR	DEU01	KOR01	CHN24	MUS	0.000209	5.4e-05	3.844	245047	223940	100832598
SPR	DEU01	KOR01	CHN07	MUS	0.000453	0.000107	4.211	266681	221052	100832598
SPR	DEU01	KOR01	KAZ04	MUS	0.00025	5.9e-05	4.248	329829	304636	100832598
SPR	DEU01	KOR01	JPN07	MUS	0.000307	7.2e-05	4.271	428101	397189	100832598
SPR	DEU01	KOR01	JPN18	CAS	0.000269	6.2e-05	4.342	437092	410017	100832598
SPR	DEU01	KOR01	KAZ02	MUS	0.000124	2.8e-05	4.388	318986	306460	100832598
SPR	DEU01	KOR01	LKA01	CAS	0.000424	9.5e-05	4.451	1634997	1592284	100832598
SPR	DEU01	KOR01	CHN21	CAS	0.00045	0.000101	4.468	518004	472618	100832598
SPR	DEU01	KOR01	JPN02	MUS	0.00046	0.000101	4.533	372042	325689	100832598
SPR	DEU01	KOR01	KAZ03	MUS	0.000239	4.8e-05	4.939	340693	316643	100832598
SPR	DEU01	KOR01	CHN08	MUS	0.00082	0.000159	5.174	302963	220257	100832598
SPR	DEU01	KOR01	JPN09	MUS	0.000533	9.4e-05	5.672	406033	352312	100832598
SPR	DEU01	KOR01	IDN03	CAS	0.000678	0.000119	5.698	1649160	1580750	100832598
SPR	DEU01	KOR01	JPN04	MUS	0.000399	6.8e-05	5.845	776884	736633	100832598
SPR	DEU01	KOR01	JPN17	CAS	0.000493	7.9e-05	6.263	543007	493249	100832598
SPR	DEU01	KOR01	IDN04	CAS	0.001001	0.000157	6.377	1675411	1574496	100832598
SPR	DEU01	KOR01	JPN01	MUS	0.000579	8.7e-05	6.683	827799	769402	100832598
SPR	DEU01	KOR01	CHN15	MUS	0.001945	0.000273	7.133	405814	209684	100832598
SPR	DEU01	KOR01	CHN16	CAS	0.000806	0.000109	7.391	933197	851937	100832598
SPR	DEU01	KOR01	RUS03	MUS	0.000306	4e-05	7.554	350049	319222	100832598
SPR	DEU01	KOR01	RUS04	DOM	0.002083	0.000265	7.864	542709	332637	100832598
SPR	DEU01	KOR01	CHN12	CAS	0.000883	0.000112	7.868	1302929	1213861	100832598
SPR	DEU01	KOR01	VNM01	CAS	0.00081	0.000103	7.904	1607030	1525322	100832598
SPR	DEU01	KOR01	UKR02	MUS	0.000474	6e-05	7.934	289639	241851	100832598
SPR	DEU01	KOR01	VNM02	CAS	0.000955	0.000115	8.294	1615619	1519292	100832598
SPR	DEU01	KOR01	UKR01	MUS	0.000397	4.7e-05	8.393	280523	240539	100832598
SPR	DEU01	KOR01	RUS05	MUS	0.0017	0.000199	8.528	504299	332884	100832598
SPR	DEU01	KOR01	CHN19	CAS	0.001132	0.000132	8.543	1169077	1054950	100832598
SPR	DEU01	KOR01	IRN06	MUS	0.000342	3.9e-05	8.745	422797	388319	100832598
SPR	DEU01	KOR01	TWN01	CAS	0.001437	0.000162	8.895	1542118	1397174	100832598
SPR	DEU01	KOR01	CHN22	CAS	0.000979	0.000101	9.671	1410227	1311463	100832598
SPR	DEU01	KOR01	RUS06	MUS	0.001436	0.000144	9.956	479373	334544	100832598
SPR	DEU01	KOR01	CHN11	CAS	0.001316	0.000127	10.342	1311583	1178861	100832598
SPR	DEU01	KOR01	CHN14	CAS	0.001345	0.000122	11.012	1437511	1301933	100832598
SPR	DEU01	KOR01	KAZ01	MUS	0.000655	5.9e-05	11.104	396609	330529	100832598
SPR	DEU01	KOR01	JPN12	MUS	0.002669	0.000236	11.329	672267	403130	100832598
SPR	DEU01	KOR01	RUS14	DOM	0.002377	0.000204	11.661	663079	423373	100832598
SPR	DEU01	KOR01	RUS12	CAS	0.002411	0.000206	11.694	717843	474753	100832598
SPR	DEU01	KOR01	RUS15	MUS	0.002373	0.000202	11.761	648278	408954	100832598
SPR	DEU01	KOR01	RUS02	MUS	0.000564	4.5e-05	12.54	387624	330782	100832598
SPR	DEU01	KOR01	CHN17	CAS	0.001423	0.000112	12.738	1501950	1358452	100832598
SPR	DEU01	KOR01	CHN23	MUS	0.001017	8e-05	12.747	431808	329226	100832598
SPR	DEU01	KOR01	CHN18	CAS	0.002024	0.000154	13.109	1586588	1382489	100832598
SPR	DEU01	KOR01	RUS09	MUS	0.001616	0.000121	13.356	539334	376427	100832598
SPR	DEU01	KOR01	RUS07	MUS	0.001343	9.9e-05	13.553	454486	319032	100832598
SPR	DEU01	KOR01	RUS11	DOM	0.002609	0.000192	13.582	753746	490697	100832598
SPR	DEU01	KOR01	RUS13	MUS	0.003347	0.000238	14.073	790981	453491	100832598
SPR	DEU01	KOR01	CHN20	CAS	0.002339	0.000161	14.502	732124	496311	100832598
SPR	DEU01	KOR01	CZE01	MUS	0.002449	0.000166	14.724	589004	342066	100832598
SPR	DEU01	KOR01	EST01	MUS	0.001852	0.000123	15.089	518621	331847	100832598
SPR	DEU01	KOR01	UKR03	MUS	0.003402	0.000222	15.353	999683	656683	100832598
SPR	DEU01	KOR01	CZE03	MUS	0.002166	0.000121	17.916	562298	343918	100832598
SPR	DEU01	KOR01	CZE05	MUS	0.002318	0.000126	18.392	570604	336916	100832598
SPR	DEU01	KOR01	CZE04	MUS	0.002133	0.000115	18.548	548705	333677	100832598
SPR	DEU01	KOR01	CZE06	MUS	0.002264	0.00012	18.853	559564	331297	100832598
SPR	DEU01	KOR01	CZE02	MUS	0.002277	0.000115	19.846	559401	329810	100832598
SPR	DEU01	KOR01	CZE07	MUS	0.00214	0.000106	20.227	548318	332491	100832598
SPR	DEU01	KOR01	IDN02	CAS	0.008347	0.000389	21.452	2203206	1361523	100832598
SPR	DEU01	KOR01	RUS10	CAS	0.008074	0.000368	21.94	1713113	898953	100832598
SPR	DEU01	KOR01	RUS08	CAS	0.008464	0.000375	22.553	1741598	888108	100832598
SPR	DEU01	KOR01	IDN01	DOM	0.007887	0.000313	25.22	2155865	1360572	100832598
SPR	DEU01	KOR01	IRN05	CAS	0.00142	5.2e-05	27.56	548697	405522	100832598
SPR	DEU01	KOR01	RUS01	DOM	0.024494	0.000664	36.889	2852867	383099	100832598
SPR	DEU01	KOR01	CHN06	MUS	0.02906	0.000677	42.92	3278476	348239	100832598
SPR	DEU01	KOR01	IRN02	DOM	0.037222	0.000154	100	4321272	568074	100832598
SPR	DEU01	KOR01	IRN01	DOM	0.037359	0.000156	100	4332448	565455	100832598
SPR	DEU01	KOR01	IRN04	DOM	0.037415	0.000156	100	4339500	566881	100832598
SPR	DEU01	KOR01	IRN03	DOM	0.037517	0.000156	100	4346891	563930	100832598
SPR	DEU01	KOR01	FRA02	DOM	0.043666	0.00021	100	4844844	441918	100832598
SPR	DEU01	KOR01	FRA01	DOM	0.043711	0.000217	100	4847191	439719	100832598
SPR	DEU01	KOR01	FRA03	DOM	0.043848	0.000197	100	4854590	433294	100832598
SPR	DEU01	KOR01	FRA04	DOM	0.043887	0.000192	100	4857662	432405	100832598
SPR	DEU01	KOR01	DEU02	DOM	0.048002	0.000229	100	5193049	352924	100832598
SPR	DEU01	KOR01	DEU05	DOM	0.048006	0.000241	100	5186877	346356	100832598
SPR	DEU01	KOR01	DEU07	DOM	0.048078	0.000191	100	5185853	338050	100832598
SPR	DEU01	KOR01	DEU06	DOM	0.048154	0.00019	100	5192481	336963	100832598
SPR	DEU01	KOR01	DEU03	DOM	0.048209	0.000189	100	5194798	333734	100832598
SPR	DEU01	KOR01	DEU04	DOM	0.048365	0.000196	100	5206366	329584	100832598
