## Supplementary material for "Insights into *Mus musculus* population structure across Eurasia revealed by whole-genome analysis": Table S11

### Sheet: Table S11
Supplementary Table 11. The f4 statistics result of autosome. f4(SPR, MUS; CAS, X)
Pop1(W)	Pop2(X)	Pop3(Y)	Pop4(Z)	Pop4(Z) mtDNA Haplogroup	F4-statistics	StdError	Z	BABA	ABBA	#_of_SNP
SPR	KOR01	IND04	NPL02	NEP	-0.00601	0.000189	-31.788	1473713	2079714	100832598
SPR	KOR01	IND04	DEU07	DOM	-0.002756	0.000168	-16.425	1635424	1913342	100832598
SPR	KOR01	IND04	FRA01	DOM	-0.002859	0.000175	-16.347	1632225	1920477	100832598
SPR	KOR01	IND04	DEU06	DOM	-0.002781	0.000171	-16.243	1634025	1914461	100832598
SPR	KOR01	IND04	DEU01	DOM	-0.002822	0.000176	-16.001	1633081	1917648	100832598
SPR	KOR01	IND04	FRA03	DOM	-0.002793	0.000175	-15.945	1634208	1915791	100832598
SPR	KOR01	IND04	DEU03	DOM	-0.002736	0.000174	-15.688	1635512	1911375	100832598
SPR	KOR01	IND04	FRA04	DOM	-0.002807	0.000182	-15.455	1633884	1916894	100832598
SPR	KOR01	IND04	DEU05	DOM	-0.002842	0.000184	-15.453	1635135	1921746	100832598
SPR	KOR01	IND04	DEU02	DOM	-0.002948	0.000192	-15.386	1631063	1928283	100832598
SPR	KOR01	IND04	FRA02	DOM	-0.002852	0.000186	-15.346	1633805	1921337	100832598
SPR	KOR01	IND04	DEU04	DOM	-0.002693	0.000177	-15.249	1637988	1909574	100832598
SPR	KOR01	IND04	IRN03	DOM	-0.002378	0.00016	-14.838	1649575	1889330	100832598
SPR	KOR01	IND04	IRN04	DOM	-0.002363	0.00016	-14.811	1647777	1886074	100832598
SPR	KOR01	IND04	IRN01	DOM	-0.002286	0.00016	-14.281	1653417	1883896	100832598
SPR	KOR01	IND04	IRN02	DOM	-0.002245	0.00016	-14.042	1654411	1880787	100832598
SPR	KOR01	IND04	NPL01	NEP	-0.001604	0.00021	-7.637	1568518	1730223	100832598
SPR	KOR01	IND04	IND03	CAS	-5.7e-05	3.9e-05	-1.471	1071289	1077023	100832598
SPR	KOR01	IND04	IND07	CAS	-2.6e-05	0.00014	-0.187	1584408	1587034	100832598
SPR	KOR01	IND04	IND08	CAS	0.000332	0.000154	2.16	1611129	1577683	100832598
SPR	KOR01	IND04	IND01	CAS	0.000326	0.000148	2.204	1604969	1572146	100832598
SPR	KOR01	IND04	IND06	CAS	0.00035	0.000146	2.398	1606110	1570797	100832598
SPR	KOR01	IND04	BGD01	CAS	0.000395	0.000148	2.674	1620038	1580160	100832598
SPR	KOR01	IND04	IND09	CAS	0.000389	0.000145	2.68	1609665	1570422	100832598
SPR	KOR01	IND04	IND05	CAS	0.000407	0.000146	2.798	1607166	1566077	100832598
SPR	KOR01	IND04	IND02	CAS	0.000406	0.000144	2.814	1605208	1564236	100832598
SPR	KOR01	IND04	LKA02	CAS	0.000438	0.000148	2.967	1611935	1567752	100832598
SPR	KOR01	IND04	LKA01	CAS	0.00044	0.000148	2.973	1613012	1568650	100832598
SPR	KOR01	IND04	PAK02	CAS	0.000458	0.000147	3.125	1572393	1526181	100832598
SPR	KOR01	IND04	BGD02	CAS	0.00048	0.000149	3.218	1609724	1561340	100832598
SPR	KOR01	IND04	IDN04	CAS	0.000517	0.000155	3.347	1623244	1571085	100832598
SPR	KOR01	IND04	PAK04	CAS	0.000551	0.000147	3.752	1604075	1548533	100832598
SPR	KOR01	IND04	IDN02	CAS	0.000677	0.000176	3.84	1681933	1613681	100832598
SPR	KOR01	IND04	IDN03	CAS	0.000616	0.000156	3.953	1630289	1568136	100832598
SPR	KOR01	IND04	PAK03	CAS	0.000604	0.000147	4.102	1614498	1553641	100832598
SPR	KOR01	IND04	PAK01	CAS	0.000375	8.2e-05	4.551	1561747	1523895	100832598
SPR	KOR01	IND04	IDN01	DOM	0.001046	0.000179	5.833	1700823	1595402	100832598
SPR	KOR01	IND04	VNM02	CAS	0.002474	0.000201	12.317	1765985	1516556	100832598
SPR	KOR01	IND04	VNM01	CAS	0.002448	0.000197	12.44	1764699	1517833	100832598
SPR	KOR01	IND04	CHN06	MUS	0.015509	0.000718	21.601	2874766	1310905	100832598
SPR	KOR01	IND04	TWN01	CAS	0.006298	0.000275	22.899	2050450	1415417	100832598
SPR	KOR01	IND04	CHN18	CAS	0.006285	0.000254	24.696	2056290	1422554	100832598
SPR	KOR01	IND04	RUS01	DOM	0.018301	0.000705	25.972	3051090	1205775	100832598
SPR	KOR01	IND04	CHN17	CAS	0.007831	0.00028	28	2170263	1380675	100832598
SPR	KOR01	IND04	CHN12	CAS	0.013641	0.00048	28.425	2594631	1219203	100832598
SPR	KOR01	IND04	CHN14	CAS	0.009974	0.000326	30.611	2328229	1322534	100832598
SPR	KOR01	IND04	RUS10	CAS	0.016853	0.000523	32.239	2855966	1156673	100832598
SPR	KOR01	IND04	CHN22	CAS	0.009947	0.000304	32.737	2319566	1316547	100832598
SPR	KOR01	IND04	CHN11	CAS	0.014436	0.000407	35.447	2656866	1201286	100832598
SPR	KOR01	IND04	RUS08	CAS	0.016835	0.000457	36.862	2853897	1156355	100832598
SPR	KOR01	IND04	CHN19	CAS	0.019025	0.000364	52.257	2990794	1072453	100832598
SPR	KOR01	IND04	UKR03	MUS	0.030018	0.000518	58.003	3791682	764905	100832598
SPR	KOR01	IND04	JPN01	MUS	0.030363	0.000464	65.492	3832596	770985	100832598
SPR	KOR01	IND04	JPN04	MUS	0.03177	0.000464	68.411	3938788	735383	100832598
SPR	KOR01	IND04	CHN16	CAS	0.026597	0.000377	70.482	3544064	862241	100832598
SPR	KOR01	IND04	CHN21	CAS	0.040707	0.000533	76.315	4585457	480886	100832598
SPR	KOR01	IND04	RUS12	CAS	0.037285	0.000474	78.635	4319139	559618	100832598
SPR	KOR01	IND04	CHN20	CAS	0.036978	0.000467	79.226	4302886	574252	100832598
SPR	KOR01	IND04	JPN12	MUS	0.041707	0.00052	80.25	4686595	481205	100832598
SPR	KOR01	IND04	JPN17	CAS	0.040591	0.000499	81.323	4593729	500880	100832598
SPR	KOR01	IND04	RUS11	DOM	0.036604	0.000436	83.954	4267670	576753	100832598
SPR	KOR01	IND04	RUS13	MUS	0.037057	0.000433	85.632	4306983	570446	100832598
SPR	KOR01	IND04	JPN16	CAS	0.045231	0.000501	90.303	4941117	380361	100832598
SPR	KOR01	IND04	JPN15	CAS	0.045026	0.000498	90.47	4924371	384279	100832598
SPR	KOR01	IND04	RUS15	MUS	0.039496	0.000422	93.571	4480241	497755	100832598
SPR	KOR01	IND04	JPN09	MUS	0.045826	0.000472	97.038	4986218	365505	100832598
SPR	KOR01	IND04	JPN18	CAS	0.043972	0.000453	97.154	4844948	411161	100832598
SPR	KOR01	IND04	JPN07	MUS	0.044364	0.000454	97.684	4872999	399684	100832598
SPR	KOR01	IND04	JPN11	MUS	0.044566	0.000453	98.28	4893582	399889	100832598
SPR	KOR01	IND04	RUS14	DOM	0.039068	0.000391	99.877	4445250	505952	100832598
SPR	KOR01	IND04	IRN05	CAS	0.040042	0.000226	100	4496401	458853	100832598
SPR	KOR01	IND04	RUS09	MUS	0.041479	0.000348	100	4617323	434863	100832598
SPR	KOR01	IND04	CZE01	MUS	0.041816	0.000305	100	4650193	433734	100832598
SPR	KOR01	IND04	IRN06	MUS	0.041883	0.000227	100	4625950	402797	100832598
SPR	KOR01	IND04	CZE03	MUS	0.042001	0.000279	100	4661160	426115	100832598
SPR	KOR01	IND04	CZE05	MUS	0.042045	0.00027	100	4664272	424746	100832598
SPR	KOR01	IND04	CZE06	MUS	0.042271	0.00025	100	4675572	413274	100832598
SPR	KOR01	IND04	CZE02	MUS	0.04231	0.000241	100	4678487	412293	100832598
SPR	KOR01	IND04	CZE04	MUS	0.04235	0.00026	100	4682951	412656	100832598
SPR	KOR01	IND04	CZE07	MUS	0.042386	0.000241	100	4687626	413711	100832598
SPR	KOR01	IND04	RUS04	DOM	0.042404	0.00035	100	4683490	407797	100832598
SPR	KOR01	IND04	EST01	MUS	0.042645	0.000266	100	4707888	407841	100832598
SPR	KOR01	IND04	RUS05	MUS	0.042752	0.000281	100	4706438	395657	100832598
SPR	KOR01	IND04	RUS06	MUS	0.042977	0.000276	100	4722955	389442	100832598
SPR	KOR01	IND04	RUS07	MUS	0.043737	0.000245	100	4781246	371105	100832598
SPR	KOR01	IND04	CHN23	MUS	0.043797	0.000274	100	4789385	373223	100832598
SPR	KOR01	IND04	KAZ01	MUS	0.043886	0.000226	100	4782544	357395	100832598
SPR	KOR01	IND04	RUS02	MUS	0.043925	0.00022	100	4784630	355529	100832598
SPR	KOR01	IND04	RUS03	MUS	0.044728	0.000216	100	4846625	336597	100832598
SPR	KOR01	IND04	KAZ03	MUS	0.045024	0.000258	100	4873530	333601	100832598
SPR	KOR01	IND04	KAZ05	MUS	0.045182	0.000268	100	4884604	328831	100832598
SPR	KOR01	IND04	KAZ04	MUS	0.045386	0.000224	100	4894974	318604	100832598
SPR	KOR01	IND04	KAZ02	MUS	0.045495	0.000212	100	4903206	315844	100832598
SPR	KOR01	IND04	CHN04	MUS	0.045637	0.000257	100	4919746	318030	100832598
SPR	KOR01	IND04	CHN05	MUS	0.046138	0.000258	100	4958589	306405	100832598
SPR	KOR01	IND04	CHN03	MUS	0.046517	0.000269	100	4989913	299506	100832598
SPR	KOR01	IND04	CHN02	MUS	0.046523	0.000247	100	4986017	294948	100832598
SPR	KOR01	IND04	JPN02	MUS	0.046821	0.00042	100	5055962	334842	100832598
SPR	KOR01	IND04	CHN01	MUS	0.046849	0.000214	100	5009297	285407	100832598
SPR	KOR01	IND04	JPN05	MUS	0.047267	0.00047	100	5096084	330034	100832598
SPR	KOR01	IND04	UKR02	MUS	0.048166	0.000257	100	5121044	264340	100832598
SPR	KOR01	IND04	CHN15	MUS	0.048229	0.000394	100	5142825	279771	100832598
SPR	KOR01	IND04	UKR01	MUS	0.048316	0.000244	100	5132001	260205	100832598
SPR	KOR01	IND04	CHN08	MUS	0.048959	0.0003	100	5189910	253280	100832598
SPR	KOR01	IND04	CHN07	MUS	0.049315	0.000272	100	5212667	240139	100832598
SPR	KOR01	IND04	CHN09	MUS	0.049333	0.000225	100	5206330	231919	100832598
SPR	KOR01	IND04	CHN24	MUS	0.049628	0.000313	100	5243113	238960	100832598
SPR	KOR01	IND04	CHN10	MUS	0.049898	0.000242	100	5253015	221640	100832598
SPR	KOR01	IND04	JPN03	MUS	0.050413	0.000335	100	5323086	239774	100832598
SPR	KOR01	IND04	CHN13	MUS	0.050459	0.000244	100	5295794	207906	100832598
SPR	KOR01	IND04	KOR04	MUS	0.052205	0.000321	100	5460622	196692	100832598
SPR	KOR01	IND04	JPN06	MUS	0.053334	0.000323	100	5539623	161867	100832598
SPR	KOR01	IND04	JPN08	MUS	0.053436	0.000339	100	5550298	162199	100832598
SPR	KOR01	IND04	JPN13	CAS	0.054113	0.000291	100	5600263	143940	100832598
SPR	KOR01	IND04	JPN14	MUS	0.054248	0.000284	100	5611068	141104	100832598
SPR	KOR01	IND04	JPN10	MUS	0.0545	0.000263	100	5628604	133218	100832598
SPR	KOR01	IND04	KOR02	MUS	0.055359	0.000238	100	5698459	116518	100832598
SPR	KOR01	IND04	KOR05	MUS	0.055464	0.000234	100	5705872	113258	100832598
SPR	KOR01	IND04	KOR03	MUS	0.055689	0.000232	100	5722821	107598	100832598
