## Supplementary material for "Insights into *Mus musculus* population structure across Eurasia revealed by whole-genome analysis": Table S12

### Sheet: Table S12
Supplementary Table 12. The f4 statistics result of autosome. f4(SPR, MUS; DOM, X)
Pop1(W)	Pop2(X)	Pop3(Y)	Pop4(Z)	Pop4(Z) mtDNA Haplogroup	F4-statistics	StdError	Z	BABA	ABBA	#_of_SNP
SPR	KOR01	DEU01	NPL02	NEP	-0.003188	0.0002	-15.914	1713958	2035392	100832598
SPR	KOR01	DEU01	DEU02	DOM	-0.000125	0.000114	-1.099	340271	352924	100832598
SPR	KOR01	DEU01	FRA01	DOM	-3.7e-05	5.6e-05	-0.655	436035	439719	100832598
SPR	KOR01	DEU01	FRA02	DOM	-2.9e-05	0.000108	-0.271	438953	441918	100832598
SPR	KOR01	DEU01	DEU05	DOM	-2e-05	9.4e-05	-0.216	344312	346356	100832598
SPR	KOR01	DEU01	FRA04	DOM	1.5e-05	6.9e-05	0.223	433963	432405	100832598
SPR	KOR01	DEU01	FRA03	DOM	3e-05	7.9e-05	0.373	436278	433294	100832598
SPR	KOR01	DEU01	DEU06	DOM	4.1e-05	4.6e-05	0.887	341094	336963	100832598
SPR	KOR01	DEU01	DEU07	DOM	6.6e-05	6.8e-05	0.964	344699	338050	100832598
SPR	KOR01	DEU01	DEU03	DOM	8.6e-05	4.3e-05	2.004	342439	333734	100832598
SPR	KOR01	DEU01	DEU04	DOM	0.000129	5.2e-05	2.463	342565	329584	100832598
SPR	KOR01	DEU01	IRN04	DOM	0.000459	8.7e-05	5.298	613151	566881	100832598
SPR	KOR01	DEU01	IRN01	DOM	0.000536	9e-05	5.929	619543	565455	100832598
SPR	KOR01	DEU01	IRN03	DOM	0.000444	7.4e-05	5.975	608742	563930	100832598
SPR	KOR01	DEU01	NPL01	NEP	0.001218	0.000183	6.651	1867647	1744785	100832598
SPR	KOR01	DEU01	IRN02	DOM	0.000577	8.4e-05	6.906	626265	568074	100832598
SPR	KOR01	DEU01	IND03	CAS	0.002765	0.000175	15.768	1912873	1634040	100832598
SPR	KOR01	DEU01	IND04	CAS	0.002822	0.000176	16.001	1917648	1633081	100832598
SPR	KOR01	DEU01	PAK01	CAS	0.003198	0.000127	25.173	1934385	1611966	100832598
SPR	KOR01	DEU01	IDN02	CAS	0.003499	0.000137	25.534	1714343	1361523	100832598
SPR	KOR01	DEU01	IND07	CAS	0.002796	0.000108	25.784	1908037	1626095	100832598
SPR	KOR01	DEU01	CHN06	MUS	0.018332	0.00071	25.818	2196668	348239	100832598
SPR	KOR01	DEU01	IDN01	DOM	0.003868	0.000144	26.895	1750560	1360572	100832598
SPR	KOR01	DEU01	IND08	CAS	0.003154	0.000116	27.149	1934065	1616052	100832598
SPR	KOR01	DEU01	IND06	CAS	0.003172	0.00011	28.778	1932062	1612181	100832598
SPR	KOR01	DEU01	IND01	CAS	0.003148	0.000109	29.002	1928312	1610922	100832598
SPR	KOR01	DEU01	IND09	CAS	0.003211	0.00011	29.179	1931709	1607898	100832598
SPR	KOR01	DEU01	IND05	CAS	0.00323	0.00011	29.308	1933904	1608248	100832598
SPR	KOR01	DEU01	LKA01	CAS	0.003262	0.000111	29.401	1921214	1592284	100832598
SPR	KOR01	DEU01	IDN04	CAS	0.003339	0.000112	29.757	1911223	1574496	100832598
SPR	KOR01	DEU01	BGD02	CAS	0.003302	0.000111	29.845	1936441	1603490	100832598
SPR	KOR01	DEU01	LKA02	CAS	0.00326	0.000109	29.904	1925363	1596612	100832598
SPR	KOR01	DEU01	RUS01	DOM	0.021123	0.000705	29.972	2512980	383099	100832598
SPR	KOR01	DEU01	BGD01	CAS	0.003218	0.000107	30.117	1937002	1612557	100832598
SPR	KOR01	DEU01	IND02	CAS	0.003229	0.000107	30.23	1933202	1607662	100832598
SPR	KOR01	DEU01	IDN03	CAS	0.003439	0.000113	30.362	1927471	1580750	100832598
SPR	KOR01	DEU01	VNM02	CAS	0.005296	0.000174	30.5	2053289	1519292	100832598
SPR	KOR01	DEU01	PAK02	CAS	0.00328	0.000104	31.493	1933689	1602909	100832598
SPR	KOR01	DEU01	PAK03	CAS	0.003426	0.000107	32.05	1943138	1597714	100832598
SPR	KOR01	DEU01	PAK04	CAS	0.003373	0.000104	32.289	1943257	1603148	100832598
SPR	KOR01	DEU01	VNM01	CAS	0.00527	0.000162	32.462	2056755	1525322	100832598
SPR	KOR01	DEU01	CHN12	CAS	0.016463	0.000478	34.442	2873857	1213861	100832598
SPR	KOR01	DEU01	TWN01	CAS	0.00912	0.000264	34.486	2316774	1397174	100832598
SPR	KOR01	DEU01	CHN18	CAS	0.009107	0.000242	37.65	2300793	1382489	100832598
SPR	KOR01	DEU01	RUS10	CAS	0.019675	0.000508	38.758	2882814	898953	100832598
SPR	KOR01	DEU01	CHN14	CAS	0.012796	0.000319	40.12	2592196	1301933	100832598
SPR	KOR01	DEU01	CHN17	CAS	0.010653	0.000265	40.203	2432607	1358452	100832598
SPR	KOR01	DEU01	CHN11	CAS	0.017258	0.000398	43.339	2919009	1178861	100832598
SPR	KOR01	DEU01	RUS08	CAS	0.019657	0.00045	43.641	2870217	888108	100832598
SPR	KOR01	DEU01	CHN22	CAS	0.01277	0.000292	43.776	2599050	1311463	100832598
SPR	KOR01	DEU01	CHN19	CAS	0.021847	0.000349	62.547	3257859	1054950	100832598
SPR	KOR01	DEU01	UKR03	MUS	0.03284	0.000513	63.991	3968027	656683	100832598
SPR	KOR01	DEU01	JPN01	MUS	0.033185	0.000449	73.829	4115581	769402	100832598
SPR	KOR01	DEU01	JPN04	MUS	0.034592	0.000451	76.713	4224606	736633	100832598
SPR	KOR01	DEU01	CHN16	CAS	0.029419	0.000367	80.237	3818328	851937	100832598
SPR	KOR01	DEU01	CHN21	CAS	0.043529	0.000525	82.849	4861757	472618	100832598
SPR	KOR01	DEU01	RUS12	CAS	0.040107	0.000465	86.262	4518842	474753	100832598
SPR	KOR01	DEU01	JPN12	MUS	0.044529	0.000513	86.726	4893087	403130	100832598
SPR	KOR01	DEU01	JPN17	CAS	0.043413	0.000499	86.959	4870666	493249	100832598
SPR	KOR01	DEU01	CHN20	CAS	0.039801	0.000453	87.931	4509512	496311	100832598
SPR	KOR01	DEU01	RUS11	DOM	0.039427	0.000428	92.172	4466182	490697	100832598
SPR	KOR01	DEU01	RUS13	MUS	0.039879	0.000429	92.879	4474596	453491	100832598
SPR	KOR01	DEU01	JPN16	CAS	0.048053	0.000488	98.447	5212681	367359	100832598
SPR	KOR01	DEU01	JPN15	CAS	0.047848	0.000486	98.488	5197893	373233	100832598
SPR	KOR01	DEU01	RUS14	DOM	0.04189	0.000397	100	4647238	423373	100832598
SPR	KOR01	DEU01	RUS15	MUS	0.042318	0.00042	100	4676008	408954	100832598
SPR	KOR01	DEU01	IRN05	CAS	0.042864	0.000219	100	4727637	405522	100832598
SPR	KOR01	DEU01	RUS09	MUS	0.044301	0.000344	100	4843455	376427	100832598
SPR	KOR01	DEU01	CZE01	MUS	0.044639	0.000291	100	4843092	342066	100832598
SPR	KOR01	DEU01	IRN06	MUS	0.044705	0.000217	100	4896040	388319	100832598
SPR	KOR01	DEU01	CZE03	MUS	0.044823	0.000273	100	4863531	343918	100832598
SPR	KOR01	DEU01	CZE05	MUS	0.044867	0.000258	100	4861010	336916	100832598
SPR	KOR01	DEU01	CZE06	MUS	0.045093	0.000243	100	4878162	331297	100832598
SPR	KOR01	DEU01	CZE02	MUS	0.045132	0.000225	100	4880572	329810	100832598
SPR	KOR01	DEU01	CZE04	MUS	0.045173	0.000235	100	4888539	333677	100832598
SPR	KOR01	DEU01	CZE07	MUS	0.045208	0.000225	100	4890974	332491	100832598
SPR	KOR01	DEU01	RUS04	DOM	0.045226	0.000344	100	4892896	332637	100832598
SPR	KOR01	DEU01	EST01	MUS	0.045468	0.000248	100	4916462	331847	100832598
SPR	KOR01	DEU01	RUS05	MUS	0.045574	0.00028	100	4928232	332884	100832598
SPR	KOR01	DEU01	RUS06	MUS	0.045799	0.000268	100	4952624	334544	100832598
SPR	KOR01	DEU01	RUS07	MUS	0.046559	0.000233	100	5013741	319032	100832598
SPR	KOR01	DEU01	CHN23	MUS	0.046619	0.000272	100	5029955	329226	100832598
SPR	KOR01	DEU01	KAZ01	MUS	0.046708	0.000214	100	5040245	330529	100832598
SPR	KOR01	DEU01	RUS02	MUS	0.046747	0.000213	100	5044450	330782	100832598
SPR	KOR01	DEU01	JPN18	CAS	0.046794	0.000443	100	5128370	410017	100832598
SPR	KOR01	DEU01	JPN07	MUS	0.047186	0.000443	100	5155071	397189	100832598
SPR	KOR01	DEU01	JPN11	MUS	0.047388	0.000448	100	5176804	398544	100832598
SPR	KOR01	DEU01	RUS03	MUS	0.04755	0.000207	100	5113817	319222	100832598
SPR	KOR01	DEU01	KAZ03	MUS	0.047847	0.000258	100	5141139	316643	100832598
SPR	KOR01	DEU01	KAZ05	MUS	0.048004	0.000267	100	5154516	314177	100832598
SPR	KOR01	DEU01	KAZ04	MUS	0.048208	0.000221	100	5165574	304636	100832598
SPR	KOR01	DEU01	KAZ02	MUS	0.048317	0.000202	100	5178390	306460	100832598
SPR	KOR01	DEU01	CHN04	MUS	0.048459	0.000257	100	5195583	309301	100832598
SPR	KOR01	DEU01	JPN09	MUS	0.048648	0.000456	100	5257592	352312	100832598
SPR	KOR01	DEU01	CHN05	MUS	0.04896	0.000256	100	5234783	298032	100832598
SPR	KOR01	DEU01	CHN03	MUS	0.049339	0.000263	100	5263753	288779	100832598
SPR	KOR01	DEU01	CHN02	MUS	0.049346	0.000244	100	5250736	275099	100832598
SPR	KOR01	DEU01	JPN02	MUS	0.049644	0.000416	100	5331377	325689	100832598
SPR	KOR01	DEU01	CHN01	MUS	0.049671	0.000208	100	5286082	277625	100832598
SPR	KOR01	DEU01	JPN05	MUS	0.050089	0.000465	100	5366010	315393	100832598
SPR	KOR01	DEU01	UKR02	MUS	0.050988	0.000245	100	5383123	241851	100832598
SPR	KOR01	DEU01	CHN15	MUS	0.051051	0.000374	100	5357305	209684	100832598
SPR	KOR01	DEU01	UKR01	MUS	0.051138	0.000243	100	5396903	240539	100832598
SPR	KOR01	DEU01	CHN08	MUS	0.051781	0.000293	100	5441455	220257	100832598
SPR	KOR01	DEU01	CHN07	MUS	0.052137	0.00027	100	5478148	221052	100832598
SPR	KOR01	DEU01	CHN09	MUS	0.052156	0.000219	100	5484212	225233	100832598
SPR	KOR01	DEU01	CHN24	MUS	0.052451	0.000313	100	5512660	223940	100832598
SPR	KOR01	DEU01	CHN10	MUS	0.05272	0.000223	100	5530088	214145	100832598
SPR	KOR01	DEU01	JPN03	MUS	0.053236	0.00033	100	5604665	236786	100832598
SPR	KOR01	DEU01	CHN13	MUS	0.053281	0.000224	100	5572958	200502	100832598
SPR	KOR01	DEU01	KOR04	MUS	0.055027	0.000319	100	5743704	195207	100832598
SPR	KOR01	DEU01	JPN06	MUS	0.056156	0.000322	100	5821459	159136	100832598
SPR	KOR01	DEU01	JPN08	MUS	0.056258	0.000338	100	5822378	149711	100832598
SPR	KOR01	DEU01	JPN13	CAS	0.056935	0.000282	100	5882037	141147	100832598
SPR	KOR01	DEU01	JPN14	MUS	0.05707	0.000283	100	5888378	133846	100832598
SPR	KOR01	DEU01	JPN10	MUS	0.057322	0.000258	100	5909440	129486	100832598
SPR	KOR01	DEU01	KOR02	MUS	0.058181	0.000229	100	5978512	112003	100832598
SPR	KOR01	DEU01	KOR05	MUS	0.058287	0.000228	100	5986959	109778	100832598
SPR	KOR01	DEU01	KOR03	MUS	0.058511	0.000227	100	6005761	105970	100832598
