## Supplementary material for "Insights into *Mus musculus* population structure across Eurasia revealed by whole-genome analysis": Table S13

### Sheet: Table S13
Supplementary Table 13. The f4 statistics result of autosome. Verification of gene flow between IND samples. f4(SPR, MUS; CAS(IND), X(IND))
Pop1(W)	Pop2(X)	Pop3(Y)	Pop4(Z)	F4-statistics	StdError	Z	BABA	ABBA	#_of_SNP
SPR	KOR01	IND03	IND01	0.000382	0.000147	2.599	1607589	1569032	100832598
SPR	KOR01	IND03	IND02	0.000463	0.000144	3.21	1607451	1560744	100832598
SPR	KOR01	IND03	IND04	5.7e-05	3.9e-05	1.471	1077023	1071289	100832598
SPR	KOR01	IND03	IND05	0.000464	0.000146	3.19	1610448	1563625	100832598
SPR	KOR01	IND03	IND06	0.000407	0.000146	2.797	1609296	1568248	100832598
SPR	KOR01	IND03	IND07	3.1e-05	0.000139	0.221	1586213	1583104	100832598
SPR	KOR01	IND03	IND08	0.000389	0.000152	2.556	1613654	1574473	100832598
SPR	KOR01	IND03	IND09	0.000446	0.000144	3.087	1611185	1566207	100832598
SPR	KOR01	IND04	IND01	0.000326	0.000148	2.204	1604969	1572146	100832598
SPR	KOR01	IND04	IND02	0.000406	0.000144	2.814	1605208	1564236	100832598
SPR	KOR01	IND04	IND03	-5.7e-05	3.9e-05	-1.471	1071289	1077023	100832598
SPR	KOR01	IND04	IND05	0.000407	0.000146	2.798	1607166	1566077	100832598
SPR	KOR01	IND04	IND06	0.00035	0.000146	2.398	1606110	1570797	100832598
SPR	KOR01	IND04	IND07	-2.6e-05	0.00014	-0.187	1584408	1587034	100832598
SPR	KOR01	IND04	IND08	0.000332	0.000154	2.16	1611129	1577683	100832598
SPR	KOR01	IND04	IND09	0.000389	0.000145	2.68	1609665	1570422	100832598
SPR	KOR01	IND07	IND01	0.000352	5.4e-05	6.486	1526539	1491090	100832598
SPR	KOR01	IND07	IND02	0.000432	4.9e-05	8.842	1546317	1502719	100832598
SPR	KOR01	IND07	IND03	-3.1e-05	0.000139	-0.221	1583104	1586213	100832598
SPR	KOR01	IND07	IND04	2.6e-05	0.00014	0.187	1587034	1584408	100832598
SPR	KOR01	IND07	IND05	0.000434	5.5e-05	7.822	1529699	1485985	100832598
SPR	KOR01	IND07	IND06	0.000376	5.1e-05	7.31	1527937	1489998	100832598
SPR	KOR01	IND07	IND08	0.000358	6.5e-05	5.484	1528506	1492434	100832598
SPR	KOR01	IND07	IND09	0.000415	5.1e-05	8.187	1530247	1488378	100832598
