## Supplementary material for "Insights into *Mus musculus* population structure across Eurasia revealed by whole-genome analysis": Table S14

### Sheet: Table S14
Supplementary Table 14. The outgroup f3 statistics result of X chromosome with SPR as outgroup. f3(CAS, X; SPR)
Source1	Source2	Target	Source2 mtDNA Haplogroup	F3	Std.Err	Z	SNPs
IND04	IND03	SPR	CAS	294.779	3.00162	98.206	1213419
IND04	PAK02	SPR	CAS	270.517	3.19492	84.671	1383593
IND04	PAK01	SPR	CAS	269.573	3.08531	87.373	1388434
IND04	PAK04	SPR	CAS	268.309	3.16817	84.689	1291189
IND04	PAK03	SPR	CAS	267.343	3.09912	86.264	1293654
IND04	IND02	SPR	CAS	267.175	3.11203	85.852	1295058
IND04	LKA02	SPR	CAS	266.844	3.13021	85.248	1296457
IND04	IND06	SPR	CAS	266.824	3.1932	83.56	1315324
IND04	IND08	SPR	CAS	266.747	3.14039	84.941	1310961
IND04	IND09	SPR	CAS	266.724	3.15643	84.502	1296211
IND04	IND01	SPR	CAS	266.704	3.16474	84.273	1330491
IND04	IND05	SPR	CAS	266.655	3.16327	84.297	1296785
IND04	LKA01	SPR	CAS	266.651	3.18426	83.74	1296880
IND04	IND07	SPR	CAS	266.643	3.18622	83.686	1396948
IND04	BGD01	SPR	CAS	266.636	3.11511	85.595	1332659
IND04	BGD02	SPR	CAS	266.635	3.15536	84.502	1333133
IND04	IDN03	SPR	CAS	266.518	3.15292	84.531	1297502
IND04	IDN04	SPR	CAS	266.471	3.14651	84.688	1299953
IND04	TWN01	SPR	CAS	266.254	3.11051	85.598	1297749
IND04	VNM01	SPR	CAS	266.179	3.13242	84.976	1298059
IND04	CHN17	SPR	CAS	266.166	3.16723	84.037	1327851
IND04	CHN22	SPR	CAS	266.128	3.08677	86.216	1325851
IND04	VNM02	SPR	CAS	266.122	3.12909	85.048	1297806
IND04	CHN18	SPR	CAS	266.12	3.12926	85.042	1298416
IND04	IDN02	SPR	CAS	266.056	3.13452	84.879	1298485
IND04	IDN01	SPR	DOM	265.839	3.15571	84.241	1299482
IND04	CHN14	SPR	CAS	265.794	3.10267	85.666	1299440
IND04	CHN11	SPR	CAS	265.457	3.14741	84.341	1301440
IND04	CHN12	SPR	CAS	265.221	3.12176	84.959	1301435
IND04	CHN19	SPR	CAS	264.947	3.05854	86.626	1302787
IND04	JPN04	SPR	MUS	264.064	3.26824	80.797	1307398
IND04	CHN16	SPR	CAS	263.257	2.93916	89.569	1367699
IND04	NPL01	SPR	NEP	262.71	3.99442	65.769	1307058
IND04	UKR03	SPR	MUS	261.959	3.09041	84.765	1315240
IND04	RUS08	SPR	CAS	261.635	2.96334	88.29	1316061
IND04	RUS10	SPR	CAS	261.123	3.03726	85.973	1366111
IND04	JPN01	SPR	MUS	260.353	3.0684	84.85	1321251
IND04	JPN09	SPR	MUS	258.489	3.08111	83.895	1329409
IND04	JPN18	SPR	CAS	257.762	2.99981	85.926	1332196
IND04	JPN17	SPR	CAS	257.686	2.93068	87.927	1332156
IND04	JPN15	SPR	CAS	257.632	2.93792	87.692	1332567
IND04	JPN12	SPR	MUS	257.584	2.89288	89.041	1332509
IND04	JPN07	SPR	MUS	257.447	2.87102	89.671	1333189
IND04	JPN11	SPR	MUS	257.389	2.82643	91.065	1333982
IND04	RUS13	SPR	MUS	257.378	2.65266	97.027	1384743
IND04	JPN02	SPR	MUS	257.343	2.81407	91.449	1333894
IND04	JPN16	SPR	CAS	257.315	2.84273	90.517	1333788
IND04	RUS15	SPR	MUS	257.128	2.76165	93.107	1363640
IND04	RUS12	SPR	CAS	257.116	2.90068	88.64	1334703
IND04	JPN05	SPR	MUS	257.095	2.82292	91.074	1334716
IND04	RUS14	SPR	DOM	257.069	2.63565	97.535	1334518
IND04	CHN20	SPR	CAS	257.031	2.66803	96.337	1334869
IND04	RUS09	SPR	MUS	256.715	2.73106	93.998	1336578
IND04	RUS11	SPR	DOM	256.715	2.6515	96.819	1363465
IND04	CHN21	SPR	CAS	256.651	2.7295	94.028	1336432
IND04	KOR04	SPR	MUS	256.415	2.71462	94.457	1337252
IND04	JPN03	SPR	MUS	256.342	2.70111	94.902	1343655
IND04	RUS07	SPR	MUS	256.324	2.67958	95.658	1338026
IND04	RUS03	SPR	MUS	256.323	2.69082	95.258	1337910
IND04	JPN08	SPR	MUS	256.318	2.7162	94.366	1342006
IND04	CHN05	SPR	MUS	256.315	2.6867	95.402	1337943
IND04	IRN05	SPR	CAS	256.31	2.68848	95.336	1363664
IND04	RUS06	SPR	MUS	256.291	2.68432	95.477	1338058
IND04	RUS04	SPR	DOM	256.288	2.68632	95.405	1338280
IND04	KAZ03	SPR	MUS	256.286	2.68614	95.41	1363399
IND04	CHN04	SPR	MUS	256.285	2.69292	95.17	1337995
IND04	CHN03	SPR	MUS	256.277	2.68559	95.427	1336728
IND04	CZE01	SPR	MUS	256.276	2.68664	95.389	1339205
IND04	CHN23	SPR	MUS	256.276	2.68629	95.401	1350858
IND04	CHN10	SPR	MUS	256.275	2.68788	95.345	1337317
IND04	KAZ05	SPR	MUS	256.274	2.68565	95.424	1338158
IND04	RUS02	SPR	MUS	256.264	2.68136	95.572	1337949
IND04	CZE02	SPR	MUS	256.264	2.69097	95.231	1338123
IND04	RUS05	SPR	MUS	256.262	2.69065	95.242	1338304
IND04	KAZ02	SPR	MUS	256.26	2.69031	95.253	1363665
IND04	CHN01	SPR	MUS	256.26	2.68441	95.462	1336910
IND04	KAZ01	SPR	MUS	256.259	2.69029	95.254	1338271
IND04	CZE04	SPR	MUS	256.259	2.68857	95.314	1353247
IND04	CHN13	SPR	MUS	256.258	2.69285	95.162	1348577
IND04	IRN06	SPR	MUS	256.258	2.68306	95.509	1337715
IND04	UKR01	SPR	MUS	256.257	2.69286	95.162	1337634
IND04	KOR03	SPR	MUS	256.252	2.69189	95.194	1337987
IND04	CZE03	SPR	MUS	256.247	2.69138	95.21	1354927
IND04	CHN15	SPR	MUS	256.247	2.69514	95.077	1337504
IND04	JPN06	SPR	MUS	256.246	2.68768	95.341	1341541
IND04	CHN02	SPR	MUS	256.244	2.68378	95.479	1349832
IND04	KOR05	SPR	MUS	256.244	2.69527	95.072	1337814
IND04	JPN14	SPR	MUS	256.241	2.6842	95.463	1339452
IND04	EST01	SPR	MUS	256.24	2.68959	95.271	1338176
IND04	KOR02	SPR	MUS	256.237	2.69729	94.998	1343562
IND04	CZE07	SPR	MUS	256.236	2.68813	95.321	1352694
IND04	UKR02	SPR	MUS	256.236	2.69251	95.166	1356216
IND04	CZE06	SPR	MUS	256.236	2.68507	95.43	1338175
IND04	JPN13	SPR	CAS	256.236	2.68812	95.322	1338101
IND04	KAZ04	SPR	MUS	256.235	2.68987	95.259	1338226
IND04	CHN08	SPR	MUS	256.235	2.69315	95.143	1352350
IND04	CHN07	SPR	MUS	256.233	2.69307	95.145	1337433
IND04	CZE05	SPR	MUS	256.232	2.69008	95.251	1343797
IND04	CHN24	SPR	MUS	256.23	2.69935	94.923	1354304
IND04	JPN10	SPR	MUS	256.228	2.68985	95.257	1338101
IND04	KOR01	SPR	MUS	256.225	2.69487	95.079	1337921
IND04	CHN09	SPR	MUS	256.22	2.69	95.249	1337617
IND04	RUS01	SPR	DOM	255.97	2.73814	93.483	1489582
IND04	CHN06	SPR	MUS	255.581	2.79014	91.601	1459613
IND04	IRN01	SPR	DOM	255.52	2.85183	89.598	1337545
IND04	IRN04	SPR	DOM	255.483	2.85079	89.619	1337773
IND04	IRN02	SPR	DOM	255.462	2.84562	89.774	1337685
IND04	IRN03	SPR	DOM	255.433	2.85995	89.314	1337933
IND04	FRA01	SPR	DOM	255.388	2.86838	89.035	1338728
IND04	DEU02	SPR	DOM	255.369	2.84574	89.737	1339281
IND04	FRA02	SPR	DOM	255.367	2.85921	89.314	1338580
IND04	FRA03	SPR	DOM	255.365	2.85839	89.339	1338545
IND04	DEU03	SPR	DOM	255.362	2.86503	89.131	1339166
IND04	DEU04	SPR	DOM	255.359	2.85464	89.454	1339311
IND04	DEU05	SPR	DOM	255.358	2.85152	89.552	1339005
IND04	DEU07	SPR	DOM	255.355	2.85165	89.546	1339398
IND04	FRA04	SPR	DOM	255.341	2.84948	89.61	1338586
IND04	DEU01	SPR	DOM	255.327	2.8521	89.522	1339185
IND04	DEU06	SPR	DOM	255.285	2.86029	89.251	1339281
IND04	NPL02	SPR	NEP	254.512	4.7529	53.549	1328937
