## Supplementary material for "Insights into *Mus musculus* population structure across Eurasia revealed by whole-genome analysis": Table S15

### Sheet: Table S15
Supplementary Table 15. The outgroup f3 statistics result of X chromosome with SPR as outgroup. f3(DOM, X; SPR)
Source1	Source2	Target	Source2 mtDNA Haplogroup	F3	Std.Err	Z	SNPs
DEU01	DEU04	SPR	DOM	310.947	2.82046	110.247	1181846
DEU01	DEU06	SPR	DOM	310.889	2.8706	108.301	1181751
DEU01	DEU05	SPR	DOM	310.5	2.90494	106.887	1182887
DEU01	DEU02	SPR	DOM	310.056	2.79253	111.03	1184516
DEU01	DEU03	SPR	DOM	309.914	2.83688	109.244	1184769
DEU01	DEU07	SPR	DOM	309.705	2.79528	110.796	1185619
DEU01	FRA04	SPR	DOM	306.949	2.83125	108.415	1193000
DEU01	FRA03	SPR	DOM	306.625	2.77901	110.336	1193992
DEU01	FRA02	SPR	DOM	306.46	2.77255	110.534	1194533
DEU01	FRA01	SPR	DOM	306.29	2.74699	111.5	1195226
DEU01	IRN01	SPR	DOM	301.253	2.76261	109.046	1209379
DEU01	IRN02	SPR	DOM	300.988	2.76041	109.038	1210173
DEU01	IRN03	SPR	DOM	300.931	2.73261	110.126	1210503
DEU01	IRN04	SPR	DOM	300.928	2.75515	109.224	1210518
DEU01	CHN06	SPR	MUS	287.255	3.80954	75.404	1338635
DEU01	RUS01	SPR	DOM	277.773	2.87054	96.767	1395195
DEU01	IDN02	SPR	CAS	258.753	3.4213	75.63	1328452
DEU01	RUS08	SPR	CAS	258.587	3.80888	67.891	1333274
DEU01	IDN01	SPR	DOM	256.955	2.85482	90.007	1334049
DEU01	LKA01	SPR	CAS	255.332	2.77353	92.06	1338754
DEU01	IND04	SPR	CAS	255.327	2.8521	89.522	1339185
DEU01	IND03	SPR	CAS	255.307	2.90149	87.992	1339253
DEU01	PAK03	SPR	CAS	255.209	2.84228	89.79	1338003
DEU01	PAK04	SPR	CAS	255.194	2.85309	89.445	1338433
DEU01	PAK01	SPR	CAS	255.157	2.80221	91.056	1451085
DEU01	PAK02	SPR	CAS	255.091	2.82887	90.174	1449460
DEU01	LKA02	SPR	CAS	255.026	2.82002	90.434	1339809
DEU01	VNM02	SPR	CAS	255.024	2.81448	90.611	1339027
DEU01	CHN22	SPR	CAS	254.917	2.83815	89.818	1368941
DEU01	IDN03	SPR	CAS	254.895	2.83993	89.754	1340276
DEU01	IND08	SPR	CAS	254.885	2.80111	90.994	1355553
DEU01	RUS10	SPR	CAS	254.881	2.78765	91.432	1394456
DEU01	IND06	SPR	CAS	254.851	2.80498	90.857	1360698
DEU01	IND05	SPR	CAS	254.837	2.81583	90.502	1340161
DEU01	TWN01	SPR	CAS	254.829	2.82694	90.143	1339955
DEU01	CHN17	SPR	CAS	254.828	2.86304	89.006	1371637
DEU01	IDN04	SPR	CAS	254.821	2.84023	89.718	1342994
DEU01	IND07	SPR	CAS	254.783	2.81108	90.635	1448645
DEU01	BGD01	SPR	CAS	254.782	2.82338	90.24	1378707
DEU01	IND02	SPR	CAS	254.78	2.81806	90.41	1340141
DEU01	CHN14	SPR	CAS	254.748	2.90224	87.777	1340502
DEU01	CHN18	SPR	CAS	254.719	2.84695	89.471	1340532
DEU01	BGD02	SPR	CAS	254.717	2.82292	90.232	1379459
DEU01	VNM01	SPR	CAS	254.686	2.84244	89.601	1340482
DEU01	IND01	SPR	CAS	254.653	2.80916	90.651	1377163
DEU01	RUS12	SPR	CAS	254.632	3.06911	82.966	1350231
DEU01	CHN11	SPR	CAS	254.622	2.88018	88.405	1341883
DEU01	IND09	SPR	CAS	254.613	2.81725	90.376	1340486
DEU01	CHN12	SPR	CAS	254.599	2.86927	88.733	1341233
DEU01	CHN19	SPR	CAS	254.498	2.86789	88.741	1342067
DEU01	UKR03	SPR	MUS	254.392	2.78701	91.278	1345943
DEU01	CHN16	SPR	CAS	254.336	2.82486	90.035	1405539
DEU01	JPN04	SPR	MUS	254.285	2.90644	87.49	1344701
DEU01	JPN01	SPR	MUS	253.319	2.91713	86.838	1350374
DEU01	EST01	SPR	MUS	253.063	2.79688	90.481	1355758
DEU01	RUS13	SPR	MUS	253.035	2.78493	90.858	1407333
DEU01	JPN09	SPR	MUS	252.959	2.87697	87.925	1354024
DEU01	JPN18	SPR	CAS	252.921	2.90319	87.118	1354762
DEU01	RUS11	SPR	DOM	252.887	2.81721	89.765	1382910
DEU01	JPN15	SPR	CAS	252.847	2.87223	88.032	1354960
DEU01	JPN07	SPR	MUS	252.787	2.8632	88.288	1355204
DEU01	RUS14	SPR	DOM	252.748	2.75565	91.72	1355496
DEU01	JPN17	SPR	CAS	252.705	2.86834	88.101	1355128
DEU01	CHN20	SPR	CAS	252.696	2.80148	90.201	1355908
DEU01	CZE03	SPR	MUS	252.682	2.81889	89.639	1373156
DEU01	JPN16	SPR	CAS	252.664	2.84966	88.665	1355770
DEU01	RUS15	SPR	MUS	252.657	2.83937	88.983	1385845
DEU01	JPN11	SPR	MUS	252.64	2.85805	88.396	1356266
DEU01	RUS07	SPR	MUS	252.608	2.78305	90.766	1357233
DEU01	CZE07	SPR	MUS	252.594	2.82014	89.568	1371454
DEU01	JPN12	SPR	MUS	252.592	2.84791	88.694	1355513
DEU01	JPN02	SPR	MUS	252.59	2.82434	89.433	1356185
DEU01	CZE04	SPR	MUS	252.559	2.82503	89.401	1372134
DEU01	CHN21	SPR	CAS	252.544	2.83091	89.21	1356799
DEU01	RUS09	SPR	MUS	252.531	2.81942	89.568	1357179
DEU01	JPN05	SPR	MUS	252.504	2.86156	88.24	1356522
DEU01	CZE02	SPR	MUS	252.494	2.80712	89.948	1357493
DEU01	KOR04	SPR	MUS	252.482	2.83254	89.136	1357104
DEU01	RUS04	SPR	DOM	252.476	2.8222	89.461	1357764
DEU01	RUS05	SPR	MUS	252.469	2.82525	89.362	1357740
DEU01	IRN05	SPR	CAS	252.464	2.81265	89.76	1383266
DEU01	CZE05	SPR	MUS	252.455	2.81293	89.748	1363042
DEU01	CHN23	SPR	MUS	252.447	2.81971	89.53	1370315
DEU01	CZE06	SPR	MUS	252.445	2.82107	89.486	1357605
DEU01	JPN03	SPR	MUS	252.444	2.83894	88.922	1363532
DEU01	IRN06	SPR	MUS	252.424	2.81214	89.762	1357277
DEU01	JPN08	SPR	MUS	252.413	2.83176	89.137	1361828
DEU01	KAZ02	SPR	MUS	252.406	2.81635	89.622	1383382
DEU01	RUS03	SPR	MUS	252.405	2.8252	89.341	1357715
DEU01	CZE01	SPR	MUS	252.404	2.81896	89.538	1358872
DEU01	KAZ04	SPR	MUS	252.402	2.82188	89.444	1357776
DEU01	KAZ01	SPR	MUS	252.401	2.82984	89.193	1357895
DEU01	KAZ05	SPR	MUS	252.397	2.81707	89.596	1357837
DEU01	KAZ03	SPR	MUS	252.391	2.82299	89.405	1383200
DEU01	CHN05	SPR	MUS	252.385	2.82208	89.432	1357786
DEU01	RUS06	SPR	MUS	252.379	2.82046	89.481	1357845
DEU01	JPN13	SPR	CAS	252.375	2.82184	89.437	1357734
DEU01	JPN10	SPR	MUS	252.369	2.81914	89.52	1357726
DEU01	RUS02	SPR	MUS	252.368	2.81442	89.67	1357695
DEU01	CHN04	SPR	MUS	252.366	2.82339	89.384	1357804
DEU01	JPN06	SPR	MUS	252.366	2.82063	89.472	1361263
DEU01	JPN14	SPR	MUS	252.366	2.82077	89.467	1359124
DEU01	KOR02	SPR	MUS	252.365	2.82438	89.352	1363232
DEU01	CHN01	SPR	MUS	252.365	2.81564	89.629	1356642
DEU01	CHN07	SPR	MUS	252.363	2.82541	89.319	1357089
DEU01	CHN08	SPR	MUS	252.362	2.82428	89.354	1372022
DEU01	KOR05	SPR	MUS	252.361	2.82218	89.421	1357512
DEU01	KOR03	SPR	MUS	252.357	2.82462	89.342	1357717
DEU01	UKR02	SPR	MUS	252.355	2.82502	89.328	1375919
DEU01	CHN03	SPR	MUS	252.352	2.81622	89.607	1356550
DEU01	UKR01	SPR	MUS	252.346	2.82263	89.401	1357423
DEU01	CHN10	SPR	MUS	252.346	2.8233	89.38	1357151
DEU01	KOR01	SPR	MUS	252.344	2.82318	89.383	1357611
DEU01	CHN24	SPR	MUS	252.341	2.82594	89.294	1374005
DEU01	CHN13	SPR	MUS	252.339	2.82276	89.395	1368403
DEU01	CHN09	SPR	MUS	252.336	2.82588	89.295	1357312
DEU01	CHN02	SPR	MUS	252.334	2.81752	89.559	1369631
DEU01	CHN15	SPR	MUS	252.332	2.83154	89.115	1357296
DEU01	NPL01	SPR	NEP	252.123	3.34352	75.407	1346744
DEU01	NPL02	SPR	NEP	246.459	3.82841	64.376	1361079
