## Supplementary material for "Insights into *Mus musculus* population structure across Eurasia revealed by whole-genome analysis": Table S16

### Sheet: Table S16
Supplementary Table 16. The outgroup f3 statistics result of X chromosome with SPR as outgroup. f3(MUS, X; SPR)
Source1	Source2	Target	Source2 mtDNA Haplogroup	F3	Std.Err	Z	SNPs
KOR01	KOR05	SPR	MUS	316.565	2.76634	114.435	1167443
KOR01	KOR03	SPR	MUS	316.478	2.77935	113.868	1167898
KOR01	KOR02	SPR	MUS	316.382	2.79439	113.221	1171833
KOR01	JPN10	SPR	MUS	316.214	2.76624	114.312	1168722
KOR01	JPN13	SPR	CAS	316.175	2.76502	114.348	1168864
KOR01	JPN14	SPR	MUS	316.17	2.76882	114.189	1170007
KOR01	JPN06	SPR	MUS	316.125	2.77181	114.05	1171606
KOR01	JPN08	SPR	MUS	315.868	2.67901	117.905	1172767
KOR01	JPN03	SPR	MUS	315.378	2.75874	114.32	1175180
KOR01	KOR04	SPR	MUS	314.933	2.68342	117.363	1172254
KOR01	CHN24	SPR	MUS	313.542	2.70486	115.918	1189103
KOR01	CHN15	SPR	MUS	312.625	2.70131	115.731	1178889
KOR01	CHN13	SPR	MUS	312.525	2.65252	117.822	1187934
KOR01	CHN07	SPR	MUS	312.512	2.65524	117.696	1179116
KOR01	CHN08	SPR	MUS	312.491	2.68023	116.591	1190942
KOR01	UKR01	SPR	MUS	312.375	2.6659	117.174	1179795
KOR01	CHN10	SPR	MUS	312.234	2.71172	115.142	1179945
KOR01	JPN05	SPR	MUS	312.121	2.83729	110.007	1180147
KOR01	CHN09	SPR	MUS	312.018	2.70234	115.462	1180726
KOR01	UKR02	SPR	MUS	311.703	2.63667	118.219	1196154
KOR01	JPN07	SPR	MUS	310.856	2.90135	107.142	1183416
KOR01	CHN21	SPR	CAS	310.642	2.73953	113.392	1184951
KOR01	JPN16	SPR	CAS	310.573	3.12603	99.351	1184445
KOR01	JPN11	SPR	MUS	310.569	3.13632	99.023	1184920
KOR01	JPN02	SPR	MUS	310.525	2.74385	113.171	1184834
KOR01	JPN12	SPR	MUS	310.155	3.25133	95.393	1185235
KOR01	CHN05	SPR	MUS	309.818	2.68664	115.318	1187908
KOR01	JPN15	SPR	CAS	309.464	3.16396	97.809	1187513
KOR01	JPN18	SPR	CAS	309.437	2.84545	108.748	1187630
KOR01	KAZ02	SPR	MUS	309.358	2.69693	114.707	1210113
KOR01	KAZ03	SPR	MUS	309.344	2.71171	114.077	1209910
KOR01	KAZ05	SPR	MUS	309.17	2.65543	116.429	1189926
KOR01	CHN04	SPR	MUS	309.16	2.68037	115.342	1189828
KOR01	KAZ04	SPR	MUS	309.135	2.73107	113.192	1189988
KOR01	CHN03	SPR	MUS	309.062	2.81003	109.985	1188825
KOR01	CHN01	SPR	MUS	309.046	2.78864	110.823	1188996
KOR01	CHN02	SPR	MUS	309.022	2.8015	110.306	1200218
KOR01	RUS03	SPR	MUS	308.746	2.77833	111.127	1191090
KOR01	RUS05	SPR	MUS	308.669	2.70716	114.02	1191551
KOR01	JPN17	SPR	CAS	308.658	2.91907	105.738	1189661
KOR01	KAZ01	SPR	MUS	308.585	2.69807	114.372	1191735
KOR01	CHN23	SPR	MUS	308.555	2.73681	112.743	1202355
KOR01	RUS04	SPR	DOM	308.524	2.74163	112.533	1192010
KOR01	RUS02	SPR	MUS	308.483	2.70757	113.933	1191742
KOR01	RUS06	SPR	MUS	308.479	2.75232	112.08	1191958
KOR01	RUS07	SPR	MUS	308.471	2.80476	109.981	1192026
KOR01	CZE06	SPR	MUS	308.385	2.7813	110.878	1192184
KOR01	CZE01	SPR	MUS	308.364	2.73834	112.61	1193277
KOR01	CZE07	SPR	MUS	308.282	2.74898	112.144	1204644
KOR01	CZE05	SPR	MUS	308.234	2.79265	110.373	1197299
KOR01	CZE04	SPR	MUS	308.212	2.75318	111.947	1205345
KOR01	CZE02	SPR	MUS	308.165	2.73696	112.594	1192871
KOR01	CZE03	SPR	MUS	308.106	2.77321	111.101	1206916
KOR01	EST01	SPR	MUS	307.913	2.83106	108.763	1193597
KOR01	RUS09	SPR	MUS	307.636	2.97202	103.511	1194225
KOR01	IRN06	SPR	MUS	307.621	2.778	110.735	1194063
KOR01	IRN05	SPR	CAS	307.131	2.72686	112.632	1217228
KOR01	JPN09	SPR	MUS	306.356	3.63173	84.355	1196188
KOR01	RUS11	SPR	DOM	305.562	3.27355	93.343	1221809
KOR01	RUS15	SPR	MUS	304.655	3.23676	94.123	1225720
KOR01	CHN20	SPR	CAS	303.526	3.35521	90.464	1205744
KOR01	RUS12	SPR	CAS	302.363	3.69031	81.934	1209318
KOR01	RUS14	SPR	DOM	301.354	4.19372	71.858	1211896
KOR01	RUS13	SPR	MUS	301.339	3.80762	79.141	1251189
KOR01	JPN01	SPR	MUS	292.76	3.85495	75.944	1234196
KOR01	RUS10	SPR	CAS	283.355	3.9695	71.383	1299174
KOR01	UKR03	SPR	MUS	282.66	4.59181	61.557	1263106
KOR01	RUS01	SPR	DOM	281.391	2.73658	102.826	1381693
KOR01	RUS08	SPR	CAS	276.79	4.80853	57.562	1280459
KOR01	CHN16	SPR	CAS	276.666	3.9779	69.551	1322892
KOR01	JPN04	SPR	MUS	274.837	3.7211	73.859	1284901
KOR01	CHN06	SPR	MUS	274.51	3.14256	87.352	1378273
KOR01	CHN19	SPR	CAS	265.847	3.84213	69.193	1309614
KOR01	CHN11	SPR	CAS	265.142	3.1936	83.023	1312021
KOR01	CHN12	SPR	CAS	263.13	3.32505	79.136	1317230
KOR01	CHN14	SPR	CAS	261.021	2.8084	92.943	1323238
KOR01	CHN17	SPR	CAS	259.769	2.67886	96.97	1354296
KOR01	CHN22	SPR	CAS	259.358	2.8859	89.871	1353045
KOR01	CHN18	SPR	CAS	259.164	2.75742	93.988	1328726
KOR01	TWN01	SPR	CAS	258.412	2.86812	90.098	1330820
KOR01	VNM02	SPR	CAS	256.778	2.60068	98.735	1335273
KOR01	VNM01	SPR	CAS	256.624	2.62715	97.682	1336160
KOR01	PAK02	SPR	CAS	256.465	2.67129	96.008	1445499
KOR01	PAK01	SPR	CAS	256.268	2.65	96.705	1447679
KOR01	IND04	SPR	CAS	256.225	2.69487	95.079	1337921
KOR01	PAK04	SPR	CAS	256.18	2.64384	96.897	1336928
KOR01	IND03	SPR	CAS	256.113	2.6792	95.593	1338271
KOR01	IDN02	SPR	CAS	256.069	2.64558	96.791	1337843
KOR01	LKA02	SPR	CAS	256.044	2.6768	95.653	1338226
KOR01	IDN04	SPR	CAS	256.027	2.66601	96.034	1340823
KOR01	BGD02	SPR	CAS	256.025	2.68801	95.247	1376715
KOR01	IDN03	SPR	CAS	256.001	2.65863	96.291	1338447
KOR01	PAK03	SPR	CAS	255.977	2.66592	96.018	1337108
KOR01	IND07	SPR	CAS	255.905	2.71301	94.325	1445808
KOR01	IND09	SPR	CAS	255.888	2.68535	95.291	1338142
KOR01	IND02	SPR	CAS	255.867	2.69894	94.803	1338370
KOR01	IND08	SPR	CAS	255.864	2.71111	94.376	1354070
KOR01	IDN01	SPR	DOM	255.86	2.68577	95.265	1338793
KOR01	LKA01	SPR	CAS	255.857	2.72218	93.99	1338631
KOR01	IND05	SPR	CAS	255.856	2.70572	94.561	1338575
KOR01	BGD01	SPR	CAS	255.849	2.70105	94.722	1376822
KOR01	IND06	SPR	CAS	255.845	2.65213	96.468	1359033
KOR01	IND01	SPR	CAS	255.697	2.68491	95.235	1375022
KOR01	NPL01	SPR	NEP	252.536	3.34614	75.471	1346946
KOR01	IRN01	SPR	DOM	252.527	2.83448	89.091	1356009
KOR01	IRN04	SPR	DOM	252.48	2.8294	89.234	1356263
KOR01	IRN03	SPR	DOM	252.473	2.84182	88.842	1356292
KOR01	IRN02	SPR	DOM	252.464	2.81694	89.623	1356158
KOR01	DEU04	SPR	DOM	252.401	2.80763	89.898	1357654
KOR01	DEU03	SPR	DOM	252.378	2.81852	89.543	1357609
KOR01	DEU05	SPR	DOM	252.367	2.81341	89.702	1357456
KOR01	DEU06	SPR	DOM	252.355	2.82116	89.451	1357550
KOR01	FRA02	SPR	DOM	252.351	2.82921	89.195	1357107
KOR01	DEU02	SPR	DOM	252.349	2.81738	89.568	1357825
KOR01	FRA04	SPR	DOM	252.345	2.82184	89.426	1357053
KOR01	DEU01	SPR	DOM	252.344	2.82318	89.383	1357611
KOR01	FRA01	SPR	DOM	252.336	2.82638	89.279	1357381
KOR01	FRA03	SPR	DOM	252.318	2.82417	89.342	1357164
KOR01	DEU07	SPR	DOM	252.316	2.80611	89.917	1357995
KOR01	NPL02	SPR	NEP	247.071	3.87336	63.787	1360717
