## Supplementary material for "Insights into *Mus musculus* population structure across Eurasia revealed by whole-genome analysis": Table S17

### Sheet: Table S17
Supplementary Table 17. The f4 statistics result of X chromosome. f4(SPR, CAS; DOM, X)
Pop1(W)	Pop2(X)	Pop3(Y)	Pop4(Z)	Pop4(Z) mtDNA Haplogroup	F4-statistics	StdError	Z	BABA	ABBA	#_of_SNP
SPR	IND04	DEU01	FRA01	DOM	-4.3e-05	4.7e-05	-0.899	1652	1780	3005216
SPR	IND04	DEU01	FRA02	DOM	-0.000815	0.002917	-0.279	50914	53364	3005216
SPR	IND04	DEU01	FRA03	DOM	1.4e-05	5.2e-05	0.262	2589	2548	3005216
SPR	IND04	DEU01	FRA04	DOM	3.1e-05	5.2e-05	0.589	1878	1786	3005216
SPR	IND04	DEU01	DEU02	DOM	2.7e-05	4.5e-05	0.614	1918	1836	3005216
SPR	IND04	DEU01	DEU03	DOM	3.8e-05	5.1e-05	0.75	2645	2531	3005216
SPR	IND04	DEU01	DEU04	DOM	3.5e-05	4.5e-05	0.773	2082	1977	3005216
SPR	IND04	DEU01	DEU05	DOM	3.2e-05	3.7e-05	0.858	1751	1656	3005216
SPR	IND04	DEU01	DEU06	DOM	4.2e-05	4.8e-05	0.869	2024	1898	3005216
SPR	IND04	DEU01	DEU07	DOM	3.9e-05	4.4e-05	0.905	2632	2514	3005216
SPR	IND04	DEU01	IRN01	DOM	0.000254	0.000248	1.023	18157	17394	3005216
SPR	IND04	DEU01	IRN02	DOM	6e-05	5.4e-05	1.119	2786	2604	3005216
SPR	IND04	DEU01	IRN03	DOM	0.0009	0.00058	1.553	44251	41545	3005216
SPR	IND04	DEU01	IRN04	DOM	0.000898	0.000577	1.556	44284	41586	3005216
SPR	IND04	DEU01	IRN05	CAS	0.000892	0.000571	1.564	44277	41595	3005216
SPR	IND04	DEU01	CZE01	MUS	0.000909	0.00058	1.568	44256	41524	3005216
SPR	IND04	DEU01	IRN06	MUS	0.000909	0.00058	1.568	44281	41548	3005216
SPR	IND04	DEU01	CZE02	MUS	0.000917	0.000583	1.573	44315	41560	3005216
SPR	IND04	DEU01	CZE03	MUS	0.000903	0.000573	1.577	44309	41595	3005216
SPR	IND04	DEU01	CZE04	MUS	0.000919	0.00058	1.584	44303	41541	3005216
SPR	IND04	DEU01	CZE05	MUS	0.000906	0.000571	1.587	44255	41532	3005216
SPR	IND04	DEU01	CZE06	MUS	0.000914	0.000575	1.588	44289	41544	3005216
SPR	IND04	DEU01	CZE07	MUS	0.00092	0.000576	1.595	44346	41583	3005216
SPR	IND04	DEU01	EST01	MUS	0.000917	0.000574	1.597	44350	41593	3005216
SPR	IND04	DEU01	UKR01	MUS	0.000925	0.000579	1.598	44338	41559	3005216
SPR	IND04	DEU01	UKR02	MUS	0.000913	0.000571	1.6	43750	41007	3005216
SPR	IND04	DEU01	RUS01	DOM	0.000907	0.000567	1.601	44275	41547	3005216
SPR	IND04	DEU01	UKR03	MUS	0.000909	0.000568	1.601	44313	41580	3005216
SPR	IND04	DEU01	RUS02	MUS	0.000909	0.000566	1.607	44240	41508	3005216
SPR	IND04	DEU01	RUS03	MUS	0.000904	0.000561	1.612	44223	41506	3005216
SPR	IND04	DEU01	RUS04	DOM	0.000908	0.000562	1.617	44253	41523	3005216
SPR	IND04	DEU01	RUS05	MUS	0.000909	0.000562	1.618	44137	41404	3005216
SPR	IND04	DEU01	RUS06	MUS	0.00093	0.000574	1.619	44335	41540	3005216
SPR	IND04	DEU01	RUS07	MUS	0.000937	0.000576	1.626	44340	41525	3005216
SPR	IND04	DEU01	RUS08	CAS	0.000932	0.000573	1.627	44311	41509	3005216
SPR	IND04	DEU01	RUS09	MUS	0.000931	0.000572	1.628	44362	41564	3005216
SPR	IND04	DEU01	RUS10	CAS	0.000933	0.000571	1.634	44289	41485	3005216
SPR	IND04	DEU01	RUS11	DOM	0.00092	0.000562	1.636	44134	41369	3005216
SPR	IND04	DEU01	RUS13	MUS	0.000933	0.00057	1.637	44337	41533	3005216
SPR	IND04	DEU01	RUS12	CAS	0.000937	0.000572	1.637	44248	41434	3005216
SPR	IND04	DEU01	RUS14	DOM	0.000932	0.000567	1.644	44202	41402	3005216
SPR	IND04	DEU01	RUS15	MUS	0.000948	0.000576	1.646	44368	41519	3005216
SPR	IND04	DEU01	KAZ01	MUS	0.000949	0.000574	1.653	44385	41531	3005216
SPR	IND04	DEU01	KAZ02	MUS	0.000931	0.000563	1.654	44266	41470	3005216
SPR	IND04	DEU01	KAZ03	MUS	0.000947	0.000573	1.654	44322	41475	3005216
SPR	IND04	DEU01	KAZ04	MUS	0.000935	0.000564	1.657	44233	41423	3005216
SPR	IND04	DEU01	KAZ05	MUS	0.000958	0.000575	1.666	44374	41495	3005216
SPR	IND04	DEU01	KOR01	MUS	0.000949	0.000568	1.671	44313	41461	3005216
SPR	IND04	DEU01	KOR02	MUS	0.000958	0.000571	1.678	44356	41476	3005216
SPR	IND04	DEU01	KOR03	MUS	0.000949	0.000563	1.685	44275	41424	3005216
SPR	IND04	DEU01	KOR04	MUS	0.000961	0.000567	1.694	44261	41374	3005216
SPR	IND04	DEU01	KOR05	MUS	0.000964	0.000569	1.694	44358	41460	3005216
SPR	IND04	DEU01	JPN01	MUS	0.000983	0.000572	1.717	44332	41379	3005216
SPR	IND04	DEU01	JPN02	MUS	0.000988	0.000574	1.722	44409	41439	3005216
SPR	IND04	DEU01	JPN03	MUS	0.000997	0.000575	1.734	44182	41185	3005216
SPR	IND04	DEU01	JPN04	MUS	0.000996	0.000572	1.739	44407	41414	3005216
SPR	IND04	DEU01	JPN05	MUS	0.000991	0.000561	1.766	44348	41370	3005216
SPR	IND04	DEU01	JPN06	MUS	0.001015	0.000558	1.818	44361	41311	3005216
SPR	IND04	DEU01	JPN07	MUS	0.001088	0.00059	1.843	44476	41206	3005216
SPR	IND04	DEU01	JPN08	MUS	0.000106	5.7e-05	1.857	4365	4048	3005216
SPR	IND04	DEU01	JPN09	MUS	0.000643	0.000335	1.921	24626	22693	3005216
SPR	IND04	DEU01	JPN10	MUS	0.000156	7.9e-05	1.964	4400	3931	3005216
SPR	IND04	DEU01	JPN11	MUS	0.001388	0.000692	2.006	45120	40949	3005216
SPR	IND04	DEU01	JPN12	MUS	0.001324	0.000625	2.117	44969	40991	3005216
SPR	IND04	DEU01	JPN13	CAS	0.000135	6e-05	2.254	4243	3837	3005216
SPR	IND04	DEU01	JPN14	MUS	0.001387	0.000603	2.301	44868	40699	3005216
SPR	IND04	DEU01	JPN15	CAS	0.001742	0.000712	2.445	45639	40405	3005216
SPR	IND04	DEU01	JPN16	CAS	0.000193	7.2e-05	2.663	4325	3745	3005216
SPR	IND04	DEU01	JPN17	CAS	0.001801	0.000676	2.665	45990	40579	3005216
SPR	IND04	DEU01	JPN18	CAS	0.001789	0.000644	2.776	44326	38951	3005216
SPR	IND04	DEU01	CHN01	MUS	0.001704	0.000601	2.833	45612	40493	3005216
SPR	IND04	DEU01	CHN02	MUS	0.002257	0.000707	3.191	46851	40067	3005216
SPR	IND04	DEU01	CHN03	MUS	0.002062	0.000643	3.207	46338	40142	3005216
SPR	IND04	DEU01	CHN04	MUS	0.002051	0.00063	3.256	46087	39923	3005216
SPR	IND04	DEU01	CHN05	MUS	0.002304	0.000686	3.36	46658	39733	3005216
SPR	IND04	DEU01	CHN06	MUS	0.001768	0.000524	3.373	45777	40465	3005216
SPR	IND04	DEU01	CHN07	MUS	0.001988	0.000587	3.388	46191	40217	3005216
SPR	IND04	DEU01	CHN08	MUS	0.003162	0.000884	3.578	48247	38744	3005216
SPR	IND04	DEU01	CHN09	MUS	0.00212	0.000592	3.579	46268	39896	3005216
SPR	IND04	DEU01	CHN10	MUS	0.002016	0.000536	3.764	46264	40205	3005216
SPR	IND04	DEU01	CHN11	CAS	0.002359	0.000623	3.785	46902	39813	3005216
SPR	IND04	DEU01	CHN12	CAS	0.002435	0.00064	3.805	46762	39444	3005216
SPR	IND04	DEU01	CHN13	MUS	0.007383	0.00174	4.242	59310	37122	3005216
SPR	IND04	DEU01	CHN14	CAS	0.005026	0.000826	6.084	51671	36567	3005216
SPR	IND04	DEU01	CHN15	MUS	0.006631	0.000993	6.678	54039	34110	3005216
SPR	IND04	DEU01	CHN16	CAS	0.006307	0.000913	6.908	50410	31455	3005216
SPR	IND04	DEU01	CHN17	CAS	0.005796	0.000747	7.759	52525	35107	3005216
SPR	IND04	DEU01	CHN18	CAS	0.008736	0.000732	11.941	58512	32257	3005216
SPR	IND04	DEU01	CHN19	CAS	0.00962	0.000739	13.022	60143	31232	3005216
SPR	IND04	DEU01	CHN20	CAS	0.00793	0.000579	13.697	56863	33031	3005216
SPR	IND04	DEU01	CHN21	CAS	0.01519	0.001098	13.839	72442	26793	3005216
SPR	IND04	DEU01	CHN22	CAS	0.009894	0.00071	13.931	60658	30925	3005216
SPR	IND04	DEU01	CHN23	MUS	0.010729	0.000714	15.017	59533	27290	3005216
SPR	IND04	DEU01	CHN24	MUS	0.010129	0.000639	15.858	61100	30659	3005216
SPR	IND04	DEU01	TWN01	CAS	0.010512	0.000647	16.249	60274	28684	3005216
SPR	IND04	DEU01	PAK01	CAS	0.010839	0.000612	17.713	62406	29832	3005216
SPR	IND04	DEU01	PAK02	CAS	0.011328	0.000618	18.338	63709	29667	3005216
SPR	IND04	DEU01	PAK03	CAS	0.010801	0.000589	18.349	62195	29736	3005216
SPR	IND04	DEU01	PAK04	CAS	0.010467	0.000568	18.425	61723	30267	3005216
SPR	IND04	DEU01	NPL01	NEP	0.011397	0.000618	18.431	64207	29957	3005216
SPR	IND04	DEU01	NPL02	NEP	0.011307	0.000612	18.462	63722	29741	3005216
SPR	IND04	DEU01	IND01	CAS	0.011324	0.00061	18.579	63240	29209	3005216
SPR	IND04	DEU01	IND02	CAS	0.010795	0.000579	18.649	62129	29689	3005216
SPR	IND04	DEU01	IND03	CAS	0.011144	0.000596	18.69	63121	29632	3005216
SPR	IND04	DEU01	IND05	CAS	0.011191	0.000596	18.775	63107	29476	3005216
SPR	IND04	DEU01	IND06	CAS	0.011496	0.000609	18.889	63994	29444	3005216
SPR	IND04	DEU01	IND07	CAS	0.010792	0.00057	18.921	62553	30119	3005216
SPR	IND04	DEU01	IND08	CAS	0.010927	0.000572	19.119	62584	29745	3005216
SPR	IND04	DEU01	IND09	CAS	0.011309	0.000584	19.381	63570	29584	3005216
SPR	IND04	DEU01	VNM01	CAS	0.012982	0.000669	19.406	67034	28021	3005216
SPR	IND04	DEU01	VNM02	CAS	0.011377	0.000577	19.731	64026	29837	3005216
SPR	IND04	DEU01	IDN01	DOM	0.010852	0.000546	19.868	62695	30082	3005216
SPR	IND04	DEU01	IDN02	CAS	0.01142	0.000568	20.114	63540	29222	3005216
SPR	IND04	DEU01	IDN03	CAS	0.011517	0.000567	20.323	63637	29026	3005216
SPR	IND04	DEU01	IDN04	CAS	0.011316	0.000553	20.456	63791	29784	3005216
SPR	IND04	DEU01	LKA01	CAS	0.011848	0.000576	20.564	64840	29235	3005216
SPR	IND04	DEU01	LKA02	CAS	0.012016	0.000513	23.411	64684	28575	3005216
SPR	IND04	DEU01	BGD01	CAS	0.014246	0.000506	28.17	70206	27395	3005216
SPR	IND04	DEU01	BGD02	CAS	0.039452	0.001011	39.022	130683	12122	3005216
