## Supplementary material for "Insights into *Mus musculus* population structure across Eurasia revealed by whole-genome analysis": Table S18

### Sheet: Table S18
Supplementary Table 18. The f4 statistics result of X chromosome. f4(SPR, CAS; MUS, X)
Pop1(W)	Pop2(X)	Pop3(Y)	Pop4(Z)	Pop4(Z) mtDNA Haplogroup	F4-statistics	StdError	Z	BABA	ABBA	#_of_SNP
SPR	IND04	KOR01	DEU06	DOM	-0.00094	0.000559	-1.684	41494	44320	3005216
SPR	IND04	KOR01	FRA04	DOM	-0.000884	0.000555	-1.593	41617	44274	3005216
SPR	IND04	KOR01	CHN06	MUS	-0.000644	0.000411	-1.568	26039	27973	3005216
SPR	IND04	KOR01	DEU01	DOM	-0.000898	0.000577	-1.556	41586	44284	3005216
SPR	IND04	KOR01	DEU05	DOM	-0.000867	0.000559	-1.551	41602	44208	3005216
SPR	IND04	KOR01	DEU03	DOM	-0.000863	0.000557	-1.549	41614	44206	3005216
SPR	IND04	KOR01	DEU07	DOM	-0.00087	0.000564	-1.544	41723	44339	3005216
SPR	IND04	KOR01	DEU02	DOM	-0.000856	0.000557	-1.537	41651	44223	3005216
SPR	IND04	KOR01	DEU04	DOM	-0.000866	0.000569	-1.523	41617	44220	3005216
SPR	IND04	KOR01	FRA02	DOM	-0.000858	0.000568	-1.511	41639	44219	3005216
SPR	IND04	KOR01	FRA03	DOM	-0.00086	0.00057	-1.508	41679	44263	3005216
SPR	IND04	KOR01	FRA01	DOM	-0.000837	0.000565	-1.481	41699	44216	3005216
SPR	IND04	KOR01	IRN03	DOM	-0.000792	0.000569	-1.393	41634	44015	3005216
SPR	IND04	KOR01	IRN02	DOM	-0.000763	0.000567	-1.344	41738	44030	3005216
SPR	IND04	KOR01	IRN04	DOM	-0.000742	0.000564	-1.316	41655	43884	3005216
SPR	IND04	KOR01	IRN01	DOM	-0.000705	0.000583	-1.208	41750	43869	3005216
SPR	IND04	KOR01	RUS01	DOM	-0.000255	0.00026	-0.98	21214	21980	3005216
SPR	IND04	KOR01	NPL02	NEP	-0.001713	0.002915	-0.588	49403	54550	3005216
SPR	IND04	KOR01	CHN09	MUS	-5e-06	2.5e-05	-0.217	823	839	3005216
SPR	IND04	KOR01	JPN10	MUS	3e-06	2.8e-05	0.096	353	345	3005216
SPR	IND04	KOR01	CZE05	MUS	7e-06	4.8e-05	0.137	1810	1791	3005216
SPR	IND04	KOR01	CZE06	MUS	1.1e-05	5.2e-05	0.218	1790	1756	3005216
SPR	IND04	KOR01	CZE07	MUS	1.1e-05	5.1e-05	0.226	1802	1768	3005216
SPR	IND04	KOR01	KAZ04	MUS	1e-05	4.2e-05	0.245	1493	1462	3005216
SPR	IND04	KOR01	CHN07	MUS	8e-06	2.7e-05	0.302	759	735	3005216
SPR	IND04	KOR01	EST01	MUS	1.5e-05	4.8e-05	0.306	2174	2130	3005216
SPR	IND04	KOR01	CHN08	MUS	1e-05	3.1e-05	0.313	808	779	3005216
SPR	IND04	KOR01	CHN24	MUS	5e-06	1.6e-05	0.328	622	606	3005216
SPR	IND04	KOR01	JPN13	CAS	1.1e-05	2.8e-05	0.404	348	315	3005216
SPR	IND04	KOR01	UKR02	MUS	1.1e-05	2.5e-05	0.445	959	925	3005216
SPR	IND04	KOR01	CZE03	MUS	2.2e-05	4.7e-05	0.467	1889	1823	3005216
SPR	IND04	KOR01	JPN14	MUS	1.6e-05	2.9e-05	0.557	376	328	3005216
SPR	IND04	KOR01	IRN06	MUS	3.3e-05	5.8e-05	0.566	1913	1815	3005216
SPR	IND04	KOR01	CHN02	MUS	1.9e-05	3.2e-05	0.6	1562	1504	3005216
SPR	IND04	KOR01	KAZ01	MUS	3.4e-05	5.3e-05	0.644	1659	1556	3005216
SPR	IND04	KOR01	CZE02	MUS	3.9e-05	5.8e-05	0.669	1846	1730	3005216
SPR	IND04	KOR01	JPN06	MUS	2.1e-05	3e-05	0.693	460	397	3005216
SPR	IND04	KOR01	RUS02	MUS	3.9e-05	5.2e-05	0.748	1729	1612	3005216
SPR	IND04	KOR01	CZE04	MUS	3.4e-05	4.3e-05	0.787	1816	1714	3005216
SPR	IND04	KOR01	RUS05	MUS	3.7e-05	4.6e-05	0.811	1639	1527	3005216
SPR	IND04	KOR01	KOR02	MUS	1.2e-05	1.2e-05	0.933	306	271	3005216
SPR	IND04	KOR01	CHN01	MUS	3.5e-05	3.6e-05	0.968	1591	1485	3005216
SPR	IND04	KOR01	KAZ02	MUS	3.5e-05	3.6e-05	0.988	1436	1330	3005216
SPR	IND04	KOR01	JPN08	MUS	9.3e-05	8.6e-05	1.081	743	464	3005216
SPR	IND04	KOR01	KOR05	MUS	1.9e-05	1.7e-05	1.096	289	231	3005216
SPR	IND04	KOR01	CZE01	MUS	5.1e-05	4.7e-05	1.101	1736	1582	3005216
SPR	IND04	KOR01	RUS04	DOM	6.3e-05	5.6e-05	1.119	1761	1571	3005216
SPR	IND04	KOR01	CHN15	MUS	2.2e-05	1.9e-05	1.168	743	677	3005216
SPR	IND04	KOR01	UKR01	MUS	3.2e-05	2.6e-05	1.217	857	760	3005216
SPR	IND04	KOR01	CHN23	MUS	5.1e-05	4.1e-05	1.246	1744	1592	3005216
SPR	IND04	KOR01	RUS06	MUS	6.6e-05	5.1e-05	1.31	1768	1568	3005216
SPR	IND04	KOR01	KOR03	MUS	2.7e-05	1.9e-05	1.407	352	271	3005216
SPR	IND04	KOR01	CHN13	MUS	3.3e-05	2.3e-05	1.42	812	713	3005216
SPR	IND04	KOR01	KAZ05	MUS	4.9e-05	3.4e-05	1.456	1496	1348	3005216
SPR	IND04	KOR01	CHN04	MUS	6e-05	4.1e-05	1.478	1526	1346	3005216
SPR	IND04	KOR01	KAZ03	MUS	6.1e-05	4e-05	1.519	1551	1369	3005216
SPR	IND04	KOR01	RUS09	MUS	0.00049	0.00031	1.579	3606	2133	3005216
SPR	IND04	KOR01	CHN03	MUS	5.2e-05	3.3e-05	1.585	1585	1430	3005216
SPR	IND04	KOR01	JPN03	MUS	0.000117	6.8e-05	1.711	1038	687	3005216
SPR	IND04	KOR01	CHN10	MUS	5e-05	2.9e-05	1.75	861	711	3005216
SPR	IND04	KOR01	IRN05	CAS	8.5e-05	4.8e-05	1.773	2122	1867	3005216
SPR	IND04	KOR01	KOR04	MUS	0.00019	0.000104	1.834	1489	916	3005216
SPR	IND04	KOR01	RUS12	CAS	0.000891	0.000478	1.863	8084	5407	3005216
SPR	IND04	KOR01	RUS07	MUS	9.9e-05	5e-05	2.005	1878	1579	3005216
SPR	IND04	KOR01	RUS15	MUS	0.000903	0.00045	2.008	6340	3627	3005216
SPR	IND04	KOR01	JPN05	MUS	0.00087	0.000432	2.014	4409	1795	3005216
SPR	IND04	KOR01	JPN11	MUS	0.001164	0.000571	2.038	6296	2798	3005216
SPR	IND04	KOR01	JPN15	CAS	0.001407	0.000665	2.115	7162	2936	3005216
SPR	IND04	KOR01	JPN16	CAS	0.00109	0.000511	2.135	5915	2640	3005216
SPR	IND04	KOR01	JPN12	MUS	0.001359	0.00061	2.229	6817	2732	3005216
SPR	IND04	KOR01	JPN18	CAS	0.001537	0.000658	2.335	7323	2703	3005216
SPR	IND04	KOR01	RUS03	MUS	9.8e-05	4.1e-05	2.394	1655	1361	3005216
SPR	IND04	KOR01	CHN21	CAS	0.000426	0.000172	2.483	3582	2302	3005216
SPR	IND04	KOR01	JPN09	MUS	0.002264	0.000911	2.487	10812	4007	3005216
SPR	IND04	KOR01	JPN07	MUS	0.001222	0.000489	2.502	6005	2332	3005216
SPR	IND04	KOR01	JPN17	CAS	0.001461	0.000574	2.544	7995	3603	3005216
SPR	IND04	KOR01	JPN02	MUS	0.001118	0.000439	2.548	6249	2889	3005216
SPR	IND04	KOR01	CHN05	MUS	9e-05	3.3e-05	2.754	1411	1139	3005216
SPR	IND04	KOR01	RUS14	DOM	0.000844	0.000298	2.833	9210	6675	3005216
SPR	IND04	KOR01	RUS13	MUS	0.001153	0.000397	2.909	9178	5712	3005216
SPR	IND04	KOR01	NPL01	NEP	0.006485	0.001933	3.355	58267	38777	3005216
SPR	IND04	KOR01	RUS11	DOM	0.00049	0.000139	3.522	5055	3584	3005216
SPR	IND04	KOR01	CHN20	CAS	0.000806	0.000214	3.758	7296	4874	3005216
SPR	IND04	KOR01	JPN01	MUS	0.004128	0.000826	4.996	24230	11825	3005216
SPR	IND04	KOR01	RUS08	CAS	0.00541	0.00107	5.056	35886	19628	3005216
SPR	IND04	KOR01	UKR03	MUS	0.005734	0.001071	5.351	31631	14400	3005216
SPR	IND04	KOR01	RUS10	CAS	0.004898	0.000823	5.953	29862	15142	3005216
SPR	IND04	KOR01	JPN04	MUS	0.007839	0.000943	8.313	42816	19259	3005216
SPR	IND04	KOR01	CHN16	CAS	0.007032	0.000731	9.625	39988	18855	3005216
SPR	IND04	KOR01	CHN19	CAS	0.008722	0.000857	10.174	51034	24821	3005216
SPR	IND04	KOR01	CHN11	CAS	0.009232	0.000888	10.4	52351	24609	3005216
SPR	IND04	KOR01	IDN02	CAS	0.009831	0.000905	10.861	60188	30642	3005216
SPR	IND04	KOR01	CHN12	CAS	0.008996	0.000823	10.936	53433	26398	3005216
SPR	IND04	KOR01	IDN01	DOM	0.009614	0.000843	11.408	60040	31148	3005216
SPR	IND04	KOR01	IND06	CAS	0.010599	0.000863	12.286	62217	30366	3005216
SPR	IND04	KOR01	IND09	CAS	0.010499	0.000849	12.369	62003	30451	3005216
SPR	IND04	KOR01	IND05	CAS	0.01043	0.00084	12.412	61928	30584	3005216
SPR	IND04	KOR01	CHN14	CAS	0.009569	0.00077	12.421	55996	27238	3005216
SPR	IND04	KOR01	CHN17	CAS	0.009941	0.000792	12.55	57573	27697	3005216
SPR	IND04	KOR01	IDN04	CAS	0.010246	0.000816	12.558	61089	30298	3005216
SPR	IND04	KOR01	PAK02	CAS	0.014292	0.001134	12.6	69986	27036	3005216
SPR	IND04	KOR01	TWN01	CAS	0.010029	0.000792	12.668	58703	28563	3005216
SPR	IND04	KOR01	IND01	CAS	0.010479	0.000827	12.675	62091	30600	3005216
SPR	IND04	KOR01	VNM02	CAS	0.009897	0.000778	12.717	59683	29941	3005216
SPR	IND04	KOR01	IDN03	CAS	0.010293	0.000808	12.745	61212	30279	3005216
SPR	IND04	KOR01	CHN18	CAS	0.009895	0.000767	12.897	58088	28352	3005216
SPR	IND04	KOR01	LKA01	CAS	0.010426	0.000807	12.927	61808	30475	3005216
SPR	IND04	KOR01	CHN22	CAS	0.009903	0.000762	12.995	57820	28058	3005216
SPR	IND04	KOR01	BGD02	CAS	0.01041	0.000793	13.13	61502	30219	3005216
SPR	IND04	KOR01	IND08	CAS	0.010522	0.000799	13.176	61895	30275	3005216
SPR	IND04	KOR01	VNM01	CAS	0.009954	0.000754	13.194	60068	30154	3005216
SPR	IND04	KOR01	BGD01	CAS	0.010411	0.000783	13.3	61660	30372	3005216
SPR	IND04	KOR01	IND07	CAS	0.010418	0.000773	13.484	61590	30281	3005216
SPR	IND04	KOR01	IND02	CAS	0.01095	0.000804	13.622	62824	29917	3005216
SPR	IND04	KOR01	PAK04	CAS	0.012084	0.000865	13.967	65229	28914	3005216
SPR	IND04	KOR01	LKA02	CAS	0.010619	0.000751	14.136	61843	29930	3005216
SPR	IND04	KOR01	PAK03	CAS	0.011118	0.000745	14.93	63161	29750	3005216
SPR	IND04	KOR01	PAK01	CAS	0.013348	0.000763	17.489	68072	27958	3005216
SPR	IND04	KOR01	IND03	CAS	0.038554	0.000938	41.085	128464	12601	3005216
