## Supplementary material for "Insights into *Mus musculus* population structure across Eurasia revealed by whole-genome analysis": Table S19

### Sheet: Table S19
Supplementary Table 19. The f4 statistics result of X chromosome. f4(SPR, DOM; CAS, X)
Pop1(W)	Pop2(X)	Pop3(Y)	Pop4(Z)	Pop4(Z) mtDNA Haplogroup	F4-statistics	StdError	Z	BABA	ABBA	#_of_SNP
SPR	DEU01	IND04	JPN02	MUS	-0.002738	0.000358	-7.647	31978	40205	3005216
SPR	DEU01	IND04	UKR01	MUS	-0.002981	0.000403	-7.392	32582	41540	3005216
SPR	DEU01	IND04	UKR02	MUS	-0.002973	0.000405	-7.341	32647	41580	3005216
SPR	DEU01	IND04	RUS15	MUS	-0.002671	0.000365	-7.322	32553	40579	3005216
SPR	DEU01	IND04	CHN09	MUS	-0.002991	0.00041	-7.293	32606	41595	3005216
SPR	DEU01	IND04	CHN10	MUS	-0.002982	0.00041	-7.274	32559	41519	3005216
SPR	DEU01	IND04	CHN15	MUS	-0.002996	0.000412	-7.269	32580	41583	3005216
SPR	DEU01	IND04	CHN13	MUS	-0.002988	0.000411	-7.263	32586	41564	3005216
SPR	DEU01	IND04	CHN24	MUS	-0.002986	0.000412	-7.253	32620	41595	3005216
SPR	DEU01	IND04	CHN07	MUS	-0.002964	0.000409	-7.251	32624	41532	3005216
SPR	DEU01	IND04	CHN02	MUS	-0.002993	0.000413	-7.246	32598	41593	3005216
SPR	DEU01	IND04	KAZ05	MUS	-0.00293	0.000405	-7.24	32671	41475	3005216
SPR	DEU01	IND04	CHN08	MUS	-0.002965	0.00041	-7.229	32636	41547	3005216
SPR	DEU01	IND04	KOR01	MUS	-0.002983	0.000413	-7.228	32622	41586	3005216
SPR	DEU01	IND04	CHN03	MUS	-0.002975	0.000412	-7.226	32590	41531	3005216
SPR	DEU01	IND04	KAZ02	MUS	-0.002921	0.000404	-7.222	32707	41485	3005216
SPR	DEU01	IND04	RUS02	MUS	-0.002959	0.00041	-7.219	32633	41525	3005216
SPR	DEU01	IND04	KAZ01	MUS	-0.002926	0.000405	-7.217	32716	41509	3005216
SPR	DEU01	IND04	KAZ03	MUS	-0.002936	0.000407	-7.215	32652	41476	3005216
SPR	DEU01	IND04	RUS05	MUS	-0.002858	0.000396	-7.215	32834	41423	3005216
SPR	DEU01	IND04	JPN11	MUS	-0.002687	0.000372	-7.215	32066	40142	3005216
SPR	DEU01	IND04	CHN04	MUS	-0.002961	0.000411	-7.209	32596	41495	3005216
SPR	DEU01	IND04	RUS04	DOM	-0.002851	0.000396	-7.2	32806	41374	3005216
SPR	DEU01	IND04	CHN05	MUS	-0.002942	0.000409	-7.188	32597	41439	3005216
SPR	DEU01	IND04	CHN01	MUS	-0.002963	0.000412	-7.187	32630	41533	3005216
SPR	DEU01	IND04	RUS06	MUS	-0.002948	0.000411	-7.178	32600	41460	3005216
SPR	DEU01	IND04	CHN23	MUS	-0.00288	0.000402	-7.168	32769	41424	3005216
SPR	DEU01	IND04	RUS03	MUS	-0.002922	0.000409	-7.148	32632	41414	3005216
SPR	DEU01	IND04	JPN07	MUS	-0.00254	0.000358	-7.105	32262	39896	3005216
SPR	DEU01	IND04	JPN14	MUS	-0.002962	0.000418	-7.093	32643	41544	3005216
SPR	DEU01	IND04	KOR05	MUS	-0.002967	0.000418	-7.089	32645	41560	3005216
SPR	DEU01	IND04	KOR03	MUS	-0.002971	0.000419	-7.086	32631	41559	3005216
SPR	DEU01	IND04	KOR02	MUS	-0.002963	0.000419	-7.077	32645	41548	3005216
SPR	DEU01	IND04	JPN06	MUS	-0.002961	0.000418	-7.077	32642	41541	3005216
SPR	DEU01	IND04	CZE01	MUS	-0.002923	0.000413	-7.074	32677	41461	3005216
SPR	DEU01	IND04	JPN13	CAS	-0.002952	0.000418	-7.068	32653	41524	3005216
SPR	DEU01	IND04	KOR04	MUS	-0.002845	0.000403	-7.061	32655	41206	3005216
SPR	DEU01	IND04	KAZ04	MUS	-0.002925	0.000414	-7.059	32732	41523	3005216
SPR	DEU01	IND04	JPN10	MUS	-0.002958	0.00042	-7.042	32654	41545	3005216
SPR	DEU01	IND04	RUS09	MUS	-0.002796	0.0004	-6.995	32546	40949	3005216
SPR	DEU01	IND04	IRN06	MUS	-0.002903	0.000416	-6.976	32746	41470	3005216
SPR	DEU01	IND04	IRN05	CAS	-0.002863	0.000412	-6.95	32775	41379	3005216
SPR	DEU01	IND04	JPN08	MUS	-0.002914	0.000422	-6.908	32613	41370	3005216
SPR	DEU01	IND04	JPN16	CAS	-0.002663	0.000386	-6.903	32215	40217	3005216
SPR	DEU01	IND04	JPN03	MUS	-0.002883	0.000418	-6.896	32647	41311	3005216
SPR	DEU01	IND04	CZE06	MUS	-0.002882	0.000429	-6.721	32846	41508	3005216
SPR	DEU01	IND04	JPN12	MUS	-0.002735	0.000407	-6.716	31849	40067	3005216
SPR	DEU01	IND04	JPN17	CAS	-0.002623	0.000391	-6.71	31931	39813	3005216
SPR	DEU01	IND04	CZE05	MUS	-0.002872	0.000429	-6.69	32874	41506	3005216
SPR	DEU01	IND04	CZE02	MUS	-0.002834	0.000427	-6.643	32919	41434	3005216
SPR	DEU01	IND04	JPN15	CAS	-0.00248	0.000376	-6.587	32280	39733	3005216
SPR	DEU01	IND04	CZE04	MUS	-0.002768	0.000425	-6.507	33084	41402	3005216
SPR	DEU01	IND04	CZE07	MUS	-0.002733	0.000424	-6.441	33191	41404	3005216
SPR	DEU01	IND04	CHN21	CAS	-0.002783	0.000436	-6.379	32627	40991	3005216
SPR	DEU01	IND04	JPN05	MUS	-0.002823	0.000446	-6.329	31980	40465	3005216
SPR	DEU01	IND04	RUS07	MUS	-0.00272	0.000436	-6.234	33012	41185	3005216
SPR	DEU01	IND04	JPN18	CAS	-0.002406	0.000389	-6.178	32214	39444	3005216
SPR	DEU01	IND04	JPN09	MUS	-0.002368	0.000388	-6.108	31627	38744	3005216
SPR	DEU01	IND04	CHN20	CAS	-0.002632	0.000454	-5.795	32584	40493	3005216
SPR	DEU01	IND04	RUS14	DOM	-0.00258	0.000451	-5.724	32653	40405	3005216
SPR	DEU01	IND04	JPN01	MUS	-0.002008	0.000352	-5.703	30532	36567	3005216
SPR	DEU01	IND04	CZE03	MUS	-0.002645	0.000468	-5.65	33421	41369	3005216
SPR	DEU01	IND04	RUS13	MUS	-0.002293	0.000497	-4.611	33033	39923	3005216
SPR	DEU01	IND04	NPL02	NEP	-0.008868	0.001992	-4.453	26714	53364	3005216
SPR	DEU01	IND04	RUS11	DOM	-0.00244	0.000552	-4.419	33365	40699	3005216
SPR	DEU01	IND04	JPN04	MUS	-0.001042	0.000252	-4.133	29125	32257	3005216
SPR	DEU01	IND04	CHN19	CAS	-0.000829	0.000203	-4.083	28740	31232	3005216
SPR	DEU01	IND04	CHN16	CAS	-0.000991	0.000244	-4.067	30054	33031	3005216
SPR	DEU01	IND04	EST01	MUS	-0.002264	0.000622	-3.639	34204	41007	3005216
SPR	DEU01	IND04	CHN11	CAS	-0.000705	0.000214	-3.302	28540	30659	3005216
SPR	DEU01	IND04	NPL01	NEP	-0.003204	0.001009	-3.174	27492	37122	3005216
SPR	DEU01	IND04	IND09	CAS	-0.000715	0.000231	-3.089	27809	29957	3005216
SPR	DEU01	IND04	IND01	CAS	-0.000674	0.000226	-2.981	27812	29837	3005216
SPR	DEU01	IND04	BGD02	CAS	-0.00061	0.000209	-2.916	27908	29741	3005216
SPR	DEU01	IND04	CHN12	CAS	-0.000729	0.000264	-2.757	28735	30925	3005216
SPR	DEU01	IND04	VNM01	CAS	-0.000641	0.000238	-2.697	28156	30082	3005216
SPR	DEU01	IND04	CHN14	CAS	-0.000579	0.000221	-2.621	28527	30267	3005216
SPR	DEU01	IND04	CHN18	CAS	-0.000609	0.000242	-2.513	28290	30119	3005216
SPR	DEU01	IND04	BGD01	CAS	-0.000545	0.000217	-2.508	27947	29584	3005216
SPR	DEU01	IND04	TWN01	CAS	-0.000498	0.000202	-2.46	28249	29745	3005216
SPR	DEU01	IND04	IND07	CAS	-0.000545	0.000224	-2.426	28147	29784	3005216
SPR	DEU01	IND04	CHN17	CAS	-0.000499	0.00021	-2.371	28333	29832	3005216
SPR	DEU01	IND04	IND02	CAS	-0.000547	0.000234	-2.339	27590	29235	3005216
SPR	DEU01	IND04	CHN22	CAS	-0.000411	0.000178	-2.31	28502	29736	3005216
SPR	DEU01	IND04	IND06	CAS	-0.000476	0.000213	-2.234	28014	29444	3005216
SPR	DEU01	IND04	IND05	CAS	-0.00049	0.000231	-2.121	28195	29667	3005216
SPR	DEU01	IND04	IDN04	CAS	-0.000506	0.00024	-2.109	28111	29632	3005216
SPR	DEU01	IND04	IDN03	CAS	-0.000433	0.000233	-1.86	28176	29476	3005216
SPR	DEU01	IND04	UKR03	MUS	-0.000935	0.000517	-1.81	31300	34110	3005216
SPR	DEU01	IND04	IND08	CAS	-0.000443	0.000253	-1.749	27891	29222	3005216
SPR	DEU01	IND04	LKA02	CAS	-0.000301	0.000207	-1.457	28121	29026	3005216
SPR	DEU01	IND04	PAK02	CAS	-0.000236	0.000177	-1.334	26085	26793	3005216
SPR	DEU01	IND04	VNM02	CAS	-0.000304	0.000284	-1.071	28776	29689	3005216
SPR	DEU01	IND04	PAK01	CAS	-0.00017	0.000191	-0.892	26882	27395	3005216
SPR	DEU01	IND04	PAK04	CAS	-0.000133	0.000211	-0.63	27620	28021	3005216
SPR	DEU01	IND04	PAK03	CAS	-0.000118	0.000192	-0.617	28219	28575	3005216
SPR	DEU01	IND04	RUS10	CAS	-0.000446	0.000831	-0.537	33766	35107	3005216
SPR	DEU01	IND04	RUS12	CAS	-0.000695	0.001872	-0.371	36861	38951	3005216
SPR	DEU01	IND04	IND03	CAS	-2e-05	0.00015	-0.132	12063	12122	3005216
SPR	DEU01	IND04	LKA01	CAS	5e-06	0.000475	0.01	29222	29209	3005216
SPR	DEU01	IND04	RUS08	CAS	0.00326	0.002367	1.377	41252	31455	3005216
SPR	DEU01	IND04	IDN01	DOM	0.001628	0.000866	1.879	33576	28684	3005216
SPR	DEU01	IND04	IDN02	CAS	0.003426	0.001761	1.946	37587	27290	3005216
SPR	DEU01	IND04	CHN06	MUS	0.031927	0.002314	13.8	113343	17394	3005216
SPR	DEU01	IND04	RUS01	DOM	0.022446	0.00055	40.845	90148	22693	3005216
SPR	DEU01	IND04	FRA01	DOM	0.050963	0.000914	55.753	155759	2604	3005216
SPR	DEU01	IND04	IRN01	DOM	0.045925	0.000817	56.197	141761	3745	3005216
SPR	DEU01	IND04	IRN03	DOM	0.045604	0.00077	59.228	141097	4048	3005216
SPR	DEU01	IND04	IRN02	DOM	0.045661	0.000767	59.536	141059	3837	3005216
SPR	DEU01	IND04	FRA03	DOM	0.051298	0.000846	60.623	156693	2531	3005216
SPR	DEU01	IND04	FRA04	DOM	0.051622	0.000847	60.92	157683	2548	3005216
SPR	DEU01	IND04	IRN04	DOM	0.045601	0.000746	61.106	140971	3931	3005216
SPR	DEU01	IND04	DEU07	DOM	0.054378	0.00088	61.765	165253	1836	3005216
SPR	DEU01	IND04	FRA02	DOM	0.051133	0.000814	62.825	156180	2514	3005216
SPR	DEU01	IND04	DEU04	DOM	0.05562	0.000847	65.681	168805	1656	3005216
SPR	DEU01	IND04	DEU02	DOM	0.054729	0.000832	65.745	166369	1898	3005216
SPR	DEU01	IND04	DEU03	DOM	0.054586	0.000803	67.993	166021	1977	3005216
SPR	DEU01	IND04	DEU06	DOM	0.055561	0.000799	69.579	168755	1780	3005216
SPR	DEU01	IND04	DEU05	DOM	0.055173	0.000786	70.164	167593	1786	3005216
