## Supplementary material for "Insights into *Mus musculus* population structure across Eurasia revealed by whole-genome analysis": Table S20

### Sheet: Table S20
Supplementary Table 20. The f4 statistics result of X chromosome. f4(SPR, DOM; MUS, X)
Pop1(W)	Pop2(X)	Pop3(Y)	Pop4(Z)	Pop4(Z) mtDNA Haplogroup	F4-statistics	StdError	Z	BABA	ABBA	#_of_SNP
SPR	DEU01	KOR01	NPL02	NEP	-0.005885	0.001991	-2.955	36502	54188	3005216
SPR	DEU01	KOR01	CHN15	MUS	-1.3e-05	2e-05	-0.644	660	699	3005216
SPR	DEU01	KOR01	CHN09	MUS	-8e-06	2.8e-05	-0.3	791	816	3005216
SPR	DEU01	KOR01	CHN24	MUS	-4e-06	1.4e-05	-0.264	601	612	3005216
SPR	DEU01	KOR01	CHN02	MUS	-1.1e-05	4.3e-05	-0.252	1450	1483	3005216
SPR	DEU01	KOR01	CHN13	MUS	-5e-06	2e-05	-0.248	744	759	3005216
SPR	DEU01	KOR01	NPL01	NEP	-0.000222	0.001188	-0.187	39999	40665	3005216
SPR	DEU01	KOR01	CHN10	MUS	1e-06	2.6e-05	0.044	769	766	3005216
SPR	DEU01	KOR01	UKR01	MUS	2e-06	2.7e-05	0.071	766	760	3005216
SPR	DEU01	KOR01	CHN03	MUS	7e-06	4.2e-05	0.173	1467	1445	3005216
SPR	DEU01	KOR01	UKR02	MUS	1e-05	2.7e-05	0.369	904	874	3005216
SPR	DEU01	KOR01	CHN01	MUS	2e-05	4.2e-05	0.48	1493	1433	3005216
SPR	DEU01	KOR01	CHN04	MUS	2.2e-05	4.3e-05	0.496	1390	1325	3005216
SPR	DEU01	KOR01	RUS02	MUS	2.4e-05	3.9e-05	0.608	1631	1560	3005216
SPR	DEU01	KOR01	CHN08	MUS	1.7e-05	2.5e-05	0.702	789	737	3005216
SPR	DEU01	KOR01	KOR03	MUS	1.2e-05	1.6e-05	0.747	299	262	3005216
SPR	DEU01	KOR01	CHN07	MUS	1.8e-05	2.3e-05	0.797	721	666	3005216
SPR	DEU01	KOR01	RUS06	MUS	3.4e-05	3.9e-05	0.88	1636	1533	3005216
SPR	DEU01	KOR01	CZE01	MUS	6e-05	6e-05	0.99	1710	1530	3005216
SPR	DEU01	KOR01	CHN05	MUS	4.1e-05	4.1e-05	0.998	1319	1197	3005216
SPR	DEU01	KOR01	KAZ01	MUS	5.7e-05	5.4e-05	1.056	1658	1488	3005216
SPR	DEU01	KOR01	KOR05	MUS	1.6e-05	1.5e-05	1.07	270	222	3005216
SPR	DEU01	KOR01	KAZ05	MUS	5.3e-05	4.9e-05	1.091	1453	1294	3005216
SPR	DEU01	KOR01	KAZ03	MUS	4.7e-05	4.1e-05	1.136	1453	1313	3005216
SPR	DEU01	KOR01	CZE06	MUS	0.0001	8.7e-05	1.158	1913	1611	3005216
SPR	DEU01	KOR01	JPN14	MUS	2.1e-05	1.8e-05	1.196	335	271	3005216
SPR	DEU01	KOR01	JPN06	MUS	2.1e-05	1.7e-05	1.232	416	352	3005216
SPR	DEU01	KOR01	CZE05	MUS	0.000111	8.7e-05	1.276	1935	1603	3005216
SPR	DEU01	KOR01	RUS12	CAS	0.002287	0.001778	1.286	11168	4293	3005216
SPR	DEU01	KOR01	JPN05	MUS	0.000159	0.000124	1.288	2839	2360	3005216
SPR	DEU01	KOR01	KAZ02	MUS	6.2e-05	4.7e-05	1.307	1417	1231	3005216
SPR	DEU01	KOR01	RUS05	MUS	0.000125	9.4e-05	1.331	1744	1369	3005216
SPR	DEU01	KOR01	JPN10	MUS	2.4e-05	1.8e-05	1.349	363	290	3005216
SPR	DEU01	KOR01	RUS04	DOM	0.000132	9.3e-05	1.416	1852	1456	3005216
SPR	DEU01	KOR01	KAZ04	MUS	5.7e-05	3.9e-05	1.461	1470	1298	3005216
SPR	DEU01	KOR01	RUS09	MUS	0.000186	0.000126	1.477	2731	2171	3005216
SPR	DEU01	KOR01	RUS07	MUS	0.000263	0.000173	1.521	2187	1396	3005216
SPR	DEU01	KOR01	JPN11	MUS	0.000295	0.000185	1.593	4161	3274	3005216
SPR	DEU01	KOR01	JPN03	MUS	0.0001	6.2e-05	1.609	905	605	3005216
SPR	DEU01	KOR01	RUS11	DOM	0.000542	0.000335	1.62	5087	3457	3005216
SPR	DEU01	KOR01	EST01	MUS	0.000719	0.000433	1.659	3634	1473	3005216
SPR	DEU01	KOR01	CHN23	MUS	0.000103	6.2e-05	1.661	1776	1468	3005216
SPR	DEU01	KOR01	JPN12	MUS	0.000248	0.000143	1.731	4082	3336	3005216
SPR	DEU01	KOR01	RUS15	MUS	0.000312	0.00018	1.731	4741	3803	3005216
SPR	DEU01	KOR01	CZE03	MUS	0.000338	0.000193	1.752	2603	1588	3005216
SPR	DEU01	KOR01	JPN13	CAS	3.1e-05	1.7e-05	1.77	344	252	3005216
SPR	DEU01	KOR01	JPN15	CAS	0.000503	0.000284	1.77	4741	3231	3005216
SPR	DEU01	KOR01	RUS03	MUS	6e-05	3.3e-05	1.807	1535	1354	3005216
SPR	DEU01	KOR01	KOR02	MUS	2e-05	1.1e-05	1.808	309	249	3005216
SPR	DEU01	KOR01	CHN21	CAS	0.0002	0.00011	1.811	2767	2167	3005216
SPR	DEU01	KOR01	KOR04	MUS	0.000137	7.5e-05	1.836	1297	884	3005216
SPR	DEU01	KOR01	CZE02	MUS	0.000149	8.1e-05	1.849	1996	1548	3005216
SPR	DEU01	KOR01	IRN06	MUS	8e-05	4.2e-05	1.92	1925	1685	3005216
SPR	DEU01	KOR01	JPN08	MUS	6.9e-05	3.6e-05	1.926	643	436	3005216
SPR	DEU01	KOR01	CZE07	MUS	0.00025	0.000128	1.944	2247	1496	3005216
SPR	DEU01	KOR01	JPN18	CAS	0.000577	0.000293	1.966	4785	3051	3005216
SPR	DEU01	KOR01	IRN05	CAS	0.00012	6e-05	2.006	2169	1809	3005216
SPR	DEU01	KOR01	JPN09	MUS	0.000614	0.000298	2.059	6737	4891	3005216
SPR	DEU01	KOR01	CZE04	MUS	0.000215	9.9e-05	2.165	2189	1543	3005216
SPR	DEU01	KOR01	CHN20	CAS	0.000351	0.00015	2.341	5950	4895	3005216
SPR	DEU01	KOR01	JPN02	MUS	0.000245	0.000104	2.36	4043	3307	3005216
SPR	DEU01	KOR01	JPN17	CAS	0.00036	0.000153	2.36	5170	4087	3005216
SPR	DEU01	KOR01	RUS14	DOM	0.000403	0.00017	2.366	7535	6323	3005216
SPR	DEU01	KOR01	RUS13	MUS	0.00069	0.00029	2.381	7741	5667	3005216
SPR	DEU01	KOR01	JPN16	CAS	0.00032	0.000127	2.513	3927	2965	3005216
SPR	DEU01	KOR01	JPN07	MUS	0.000442	0.000176	2.519	3954	2625	3005216
SPR	DEU01	KOR01	RUS08	CAS	0.006243	0.002445	2.553	36455	17694	3005216
SPR	DEU01	KOR01	JPN01	MUS	0.000974	0.000317	3.076	16270	13341	3005216
SPR	DEU01	KOR01	RUS10	CAS	0.002536	0.000772	3.284	23174	15552	3005216
SPR	DEU01	KOR01	UKR03	MUS	0.002048	0.000592	3.459	21985	15831	3005216
SPR	DEU01	KOR01	IDN02	CAS	0.006409	0.001724	3.718	50185	30925	3005216
SPR	DEU01	KOR01	CHN12	CAS	0.002254	0.000489	4.61	35934	29160	3005216
SPR	DEU01	KOR01	IND09	CAS	0.002268	0.00047	4.831	40709	33893	3005216
SPR	DEU01	KOR01	CHN19	CAS	0.002154	0.00044	4.893	34041	27569	3005216
SPR	DEU01	KOR01	CHN18	CAS	0.002374	0.000485	4.894	38721	31586	3005216
SPR	DEU01	KOR01	IDN01	DOM	0.00461	0.000936	4.928	46036	32181	3005216
SPR	DEU01	KOR01	CHN14	CAS	0.002404	0.000487	4.94	37579	30355	3005216
SPR	DEU01	KOR01	CHN16	CAS	0.001992	0.0004	4.984	26921	20935	3005216
SPR	DEU01	KOR01	VNM01	CAS	0.002342	0.000466	5.02	40343	33306	3005216
SPR	DEU01	KOR01	CHN11	CAS	0.002278	0.000451	5.046	34601	27756	3005216
SPR	DEU01	KOR01	BGD01	CAS	0.002438	0.000473	5.156	41012	33685	3005216
SPR	DEU01	KOR01	JPN04	MUS	0.001941	0.00037	5.249	27657	21825	3005216
SPR	DEU01	KOR01	IND01	CAS	0.002309	0.000438	5.275	41033	34095	3005216
SPR	DEU01	KOR01	IDN04	CAS	0.002477	0.000467	5.301	40937	33495	3005216
SPR	DEU01	KOR01	VNM02	CAS	0.002679	0.000503	5.328	40917	32866	3005216
SPR	DEU01	KOR01	BGD02	CAS	0.002373	0.000444	5.35	40775	33644	3005216
SPR	DEU01	KOR01	IND06	CAS	0.002507	0.000467	5.373	41308	33774	3005216
SPR	DEU01	KOR01	TWN01	CAS	0.002485	0.00046	5.406	39272	31804	3005216
SPR	DEU01	KOR01	IND05	CAS	0.002493	0.000461	5.41	41174	33682	3005216
SPR	DEU01	KOR01	LKA01	CAS	0.002987	0.000545	5.481	42333	33356	3005216
SPR	DEU01	KOR01	IND02	CAS	0.002435	0.000441	5.519	41163	33844	3005216
SPR	DEU01	KOR01	IDN03	CAS	0.00255	0.00046	5.548	41076	33412	3005216
SPR	DEU01	KOR01	IND08	CAS	0.00254	0.000456	5.567	41163	33530	3005216
SPR	DEU01	KOR01	CHN17	CAS	0.002484	0.00044	5.647	38330	30866	3005216
SPR	DEU01	KOR01	CHN22	CAS	0.002572	0.000428	6.016	38705	30976	3005216
SPR	DEU01	KOR01	IND07	CAS	0.002438	0.000402	6.066	40907	33580	3005216
SPR	DEU01	KOR01	LKA02	CAS	0.002681	0.000434	6.172	41226	33168	3005216
SPR	DEU01	KOR01	PAK04	CAS	0.002849	0.000456	6.244	41559	32996	3005216
SPR	DEU01	KOR01	IND03	CAS	0.002963	0.000461	6.421	41688	32784	3005216
SPR	DEU01	KOR01	PAK02	CAS	0.002747	0.000417	6.59	41042	32787	3005216
SPR	DEU01	KOR01	PAK03	CAS	0.002864	0.000433	6.615	41875	33268	3005216
SPR	DEU01	KOR01	PAK01	CAS	0.002812	0.000407	6.913	41176	32725	3005216
SPR	DEU01	KOR01	IND04	CAS	0.002983	0.000413	7.228	41586	32622	3005216
SPR	DEU01	KOR01	CHN06	MUS	0.03491	0.002168	16.102	106693	1781	3005216
SPR	DEU01	KOR01	RUS01	DOM	0.025429	0.000532	47.807	78690	2271	3005216
SPR	DEU01	KOR01	IRN03	DOM	0.048587	0.000799	60.835	150198	4185	3005216
SPR	DEU01	KOR01	IRN01	DOM	0.048908	0.000796	61.434	150876	3897	3005216
SPR	DEU01	KOR01	IRN02	DOM	0.048644	0.000773	62.956	150255	4069	3005216
SPR	DEU01	KOR01	FRA04	DOM	0.054605	0.000863	63.282	166732	2633	3005216
SPR	DEU01	KOR01	FRA01	DOM	0.053946	0.000844	63.931	164959	2840	3005216
SPR	DEU01	KOR01	DEU07	DOM	0.057361	0.000888	64.569	174359	1977	3005216
SPR	DEU01	KOR01	IRN04	DOM	0.048583	0.000732	66.334	150045	4042	3005216
SPR	DEU01	KOR01	DEU04	DOM	0.058602	0.00088	66.608	177742	1630	3005216
SPR	DEU01	KOR01	DEU02	DOM	0.057711	0.000849	67.966	175491	2056	3005216
SPR	DEU01	KOR01	FRA03	DOM	0.054281	0.000783	69.319	165865	2740	3005216
SPR	DEU01	KOR01	DEU06	DOM	0.058544	0.00084	69.682	177713	1775	3005216
SPR	DEU01	KOR01	DEU05	DOM	0.058156	0.000822	70.72	176646	1875	3005216
SPR	DEU01	KOR01	FRA02	DOM	0.054116	0.000757	71.487	165343	2713	3005216
SPR	DEU01	KOR01	DEU03	DOM	0.057569	0.00072	80.01	175079	2072	3005216
