## Supplementary material for "Insights into *Mus musculus* population structure across Eurasia revealed by whole-genome analysis": Table S21

### Sheet: Table 21
Supplementary Table 21. The f4 statistics result of X chromosome. f4(SPR, MUS; CAS, X)
Pop1(W)	Pop2(X)	Pop3(Y)	Pop4(Z)	Pop4(Z) mtDNA Haplogroup	F4-statistics	StdError	Z	BABA	ABBA	#_of_SNP
SPR	KOR01	IND04	FRA03	DOM	-0.003907	0.000413	-9.462	32522	44263	3005216
SPR	KOR01	IND04	DEU07	DOM	-0.003909	0.000416	-9.387	32592	44339	3005216
SPR	KOR01	IND04	FRA01	DOM	-0.003889	0.000418	-9.313	32529	44216	3005216
SPR	KOR01	IND04	FRA04	DOM	-0.00388	0.000423	-9.161	32614	44274	3005216
SPR	KOR01	IND04	FRA02	DOM	-0.003874	0.000423	-9.154	32576	44219	3005216
SPR	KOR01	IND04	DEU06	DOM	-0.00387	0.000427	-9.068	32689	44320	3005216
SPR	KOR01	IND04	DEU04	DOM	-0.003824	0.000422	-9.056	32729	44220	3005216
SPR	KOR01	IND04	IRN04	DOM	-0.003745	0.000414	-9.055	32631	43884	3005216
SPR	KOR01	IND04	DEU02	DOM	-0.003876	0.000428	-9.048	32573	44223	3005216
SPR	KOR01	IND04	DEU01	DOM	-0.003881	0.00043	-9.027	32622	44284	3005216
SPR	KOR01	IND04	DEU05	DOM	-0.003858	0.000428	-9.019	32615	44208	3005216
SPR	KOR01	IND04	DEU03	DOM	-0.003847	0.000427	-9.007	32644	44206	3005216
SPR	KOR01	IND04	IRN01	DOM	-0.003698	0.000414	-8.935	32757	43869	3005216
SPR	KOR01	IND04	IRN02	DOM	-0.003761	0.000424	-8.862	32726	44030	3005216
SPR	KOR01	IND04	IRN03	DOM	-0.003752	0.000436	-8.607	32739	44015	3005216
SPR	KOR01	IND04	NPL02	NEP	-0.009154	0.002064	-4.434	27041	54550	3005216
SPR	KOR01	IND04	NPL01	NEP	-0.003689	0.001262	-2.924	27689	38777	3005216
SPR	KOR01	IND04	IND01	CAS	-0.000528	0.000231	-2.286	29014	30600	3005216
SPR	KOR01	IND04	BGD01	CAS	-0.000376	0.000207	-1.811	29243	30372	3005216
SPR	KOR01	IND04	IND08	CAS	-0.000361	0.000214	-1.688	29191	30275	3005216
SPR	KOR01	IND04	IND05	CAS	-0.000369	0.000224	-1.65	29474	30584	3005216
SPR	KOR01	IND04	IND06	CAS	-0.00038	0.000232	-1.637	29224	30366	3005216
SPR	KOR01	IND04	LKA01	CAS	-0.000368	0.000245	-1.5	29370	30475	3005216
SPR	KOR01	IND04	IND02	CAS	-0.000358	0.00024	-1.489	28841	29917	3005216
SPR	KOR01	IND04	IDN01	DOM	-0.000365	0.000253	-1.444	30052	31148	3005216
SPR	KOR01	IND04	IND07	CAS	-0.00032	0.000239	-1.34	29321	30281	3005216
SPR	KOR01	IND04	IND09	CAS	-0.000337	0.00027	-1.246	29439	30451	3005216
SPR	KOR01	IND04	IDN03	CAS	-0.000224	0.000182	-1.226	29606	30279	3005216
SPR	KOR01	IND04	IDN04	CAS	-0.000198	0.000181	-1.091	29704	30298	3005216
SPR	KOR01	IND04	PAK03	CAS	-0.000248	0.000244	-1.014	29006	29750	3005216
SPR	KOR01	IND04	BGD02	CAS	-0.0002	0.000217	-0.92	29618	30219	3005216
SPR	KOR01	IND04	LKA02	CAS	-0.000181	0.000211	-0.857	29388	29930	3005216
SPR	KOR01	IND04	IND03	CAS	-0.000112	0.000142	-0.786	12265	12601	3005216
SPR	KOR01	IND04	IDN02	CAS	-0.000156	0.000407	-0.382	30175	30642	3005216
SPR	KOR01	IND04	PAK04	CAS	-4.5e-05	0.000273	-0.165	28778	28914	3005216
SPR	KOR01	IND04	PAK01	CAS	4.3e-05	0.000197	0.218	28087	27958	3005216
SPR	KOR01	IND04	VNM01	CAS	0.000399	0.000413	0.967	31354	30154	3005216
SPR	KOR01	IND04	VNM02	CAS	0.000553	0.000559	0.99	31604	29941	3005216
SPR	KOR01	IND04	PAK02	CAS	0.00024	0.000173	1.391	27759	27036	3005216
SPR	KOR01	IND04	TWN01	CAS	0.002187	0.001032	2.119	35136	28563	3005216
SPR	KOR01	IND04	CHN18	CAS	0.002939	0.001185	2.479	37184	28352	3005216
SPR	KOR01	IND04	CHN22	CAS	0.003133	0.001066	2.939	37475	28058	3005216
SPR	KOR01	IND04	CHN12	CAS	0.006905	0.002256	3.061	47149	26398	3005216
SPR	KOR01	IND04	CHN17	CAS	0.003544	0.00111	3.193	38347	27697	3005216
SPR	KOR01	IND04	CHN14	CAS	0.004796	0.00139	3.45	41649	27238	3005216
SPR	KOR01	IND04	CHN11	CAS	0.008917	0.002407	3.704	51405	24609	3005216
SPR	KOR01	IND04	CHN19	CAS	0.009622	0.002369	4.062	53737	24821	3005216
SPR	KOR01	IND04	RUS08	CAS	0.020565	0.003708	5.546	81432	19628	3005216
SPR	KOR01	IND04	JPN04	MUS	0.018612	0.003182	5.849	75192	19259	3005216
SPR	KOR01	IND04	UKR03	MUS	0.026435	0.004237	6.239	93842	14400	3005216
SPR	KOR01	IND04	CHN16	CAS	0.020441	0.00249	8.209	80286	18855	3005216
SPR	KOR01	IND04	CHN06	MUS	0.018285	0.002199	8.316	82924	27973	3005216
SPR	KOR01	IND04	RUS10	CAS	0.02713	0.00306	8.866	96673	15142	3005216
SPR	KOR01	IND04	JPN01	MUS	0.036535	0.003467	10.539	121620	11825	3005216
SPR	KOR01	IND04	JPN09	MUS	0.050131	0.003393	14.773	154660	4007	3005216
SPR	KOR01	IND04	RUS12	CAS	0.046138	0.002753	16.76	144062	5407	3005216
SPR	KOR01	IND04	RUS14	DOM	0.045129	0.002437	18.515	142296	6675	3005216
SPR	KOR01	IND04	JPN15	CAS	0.053239	0.002701	19.712	162931	2936	3005216
SPR	KOR01	IND04	JPN17	CAS	0.052433	0.002528	20.743	161175	3603	3005216
SPR	KOR01	IND04	RUS13	MUS	0.045114	0.002115	21.328	141289	5712	3005216
SPR	KOR01	IND04	JPN18	CAS	0.053212	0.002486	21.403	162615	2703	3005216
SPR	KOR01	IND04	JPN16	CAS	0.054348	0.002444	22.233	165967	2640	3005216
SPR	KOR01	IND04	JPN12	MUS	0.05393	0.002403	22.446	164805	2732	3005216
SPR	KOR01	IND04	JPN11	MUS	0.054344	0.002126	25.559	166113	2798	3005216
SPR	KOR01	IND04	JPN07	MUS	0.054631	0.002112	25.871	166509	2332	3005216
SPR	KOR01	IND04	RUS15	MUS	0.04843	0.001832	26.435	149170	3627	3005216
SPR	KOR01	IND04	JPN05	MUS	0.055896	0.001885	29.661	169775	1795	3005216
SPR	KOR01	IND04	CHN20	CAS	0.047301	0.001559	30.334	147024	4874	3005216
SPR	KOR01	IND04	RUS09	MUS	0.051411	0.001588	32.371	156633	2133	3005216
SPR	KOR01	IND04	JPN02	MUS	0.0543	0.00156	34.799	166072	2889	3005216
SPR	KOR01	IND04	CHN21	CAS	0.054417	0.001445	37.651	165837	2302	3005216
SPR	KOR01	IND04	RUS11	DOM	0.049337	0.001281	38.506	151852	3584	3005216
SPR	KOR01	IND04	RUS01	DOM	0.025166	0.000563	44.723	97610	21980	3005216
SPR	KOR01	IND04	KOR04	MUS	0.058708	0.001056	55.599	177347	916	3005216
SPR	KOR01	IND04	CHN02	MUS	0.052797	0.000817	64.593	160172	1504	3005216
SPR	KOR01	IND04	CHN03	MUS	0.052837	0.000801	65.992	160215	1430	3005216
SPR	KOR01	IND04	CHN01	MUS	0.052821	0.000799	66.098	160225	1485	3005216
SPR	KOR01	IND04	JPN03	MUS	0.059153	0.00085	69.629	178454	687	3005216
SPR	KOR01	IND04	EST01	MUS	0.051688	0.000724	71.379	157464	2130	3005216
SPR	KOR01	IND04	CHN15	MUS	0.0564	0.000766	73.613	170170	677	3005216
SPR	KOR01	IND04	CHN05	MUS	0.053593	0.000714	75.045	162199	1139	3005216
SPR	KOR01	IND04	KAZ04	MUS	0.05291	0.000703	75.216	160467	1462	3005216
SPR	KOR01	IND04	RUS03	MUS	0.052521	0.000696	75.497	159198	1361	3005216
SPR	KOR01	IND04	JPN08	MUS	0.059643	0.000786	75.897	179703	464	3005216
SPR	KOR01	IND04	UKR02	MUS	0.055478	0.000727	76.354	167650	925	3005216
SPR	KOR01	IND04	RUS07	MUS	0.052246	0.000678	77.005	158590	1579	3005216
SPR	KOR01	IND04	CHN09	MUS	0.055793	0.000722	77.293	168510	839	3005216
SPR	KOR01	IND04	CZE05	MUS	0.052009	0.000673	77.325	158088	1791	3005216
SPR	KOR01	IND04	CZE03	MUS	0.051881	0.000668	77.657	157737	1823	3005216
SPR	KOR01	IND04	IRN06	MUS	0.051396	0.000662	77.663	156271	1815	3005216
SPR	KOR01	IND04	CHN07	MUS	0.056287	0.000723	77.801	169889	735	3005216
SPR	KOR01	IND04	KAZ01	MUS	0.05236	0.000672	77.859	158908	1556	3005216
SPR	KOR01	IND04	CZE01	MUS	0.052139	0.000666	78.242	158269	1582	3005216
SPR	KOR01	IND04	CHN04	MUS	0.052935	0.000676	78.353	160428	1346	3005216
SPR	KOR01	IND04	RUS02	MUS	0.052258	0.000665	78.589	158659	1612	3005216
SPR	KOR01	IND04	CHN08	MUS	0.056266	0.000715	78.725	169871	779	3005216
SPR	KOR01	IND04	CZE04	MUS	0.051987	0.00066	78.781	157944	1714	3005216
SPR	KOR01	IND04	CZE06	MUS	0.05216	0.000659	79.122	158508	1756	3005216
SPR	KOR01	IND04	UKR01	MUS	0.05615	0.000709	79.149	169503	760	3005216
SPR	KOR01	IND04	CHN13	MUS	0.0563	0.000708	79.504	169907	713	3005216
SPR	KOR01	IND04	IRN05	CAS	0.050906	0.000639	79.633	154849	1867	3005216
SPR	KOR01	IND04	CZE07	MUS	0.052057	0.000653	79.773	158209	1768	3005216
SPR	KOR01	IND04	CZE02	MUS	0.05194	0.000648	80.181	157820	1730	3005216
SPR	KOR01	IND04	JPN14	MUS	0.059945	0.000745	80.448	180475	328	3005216
SPR	KOR01	IND04	CHN10	MUS	0.056009	0.000692	80.953	169030	711	3005216
SPR	KOR01	IND04	KAZ02	MUS	0.053133	0.000656	81.026	161007	1330	3005216
SPR	KOR01	IND04	CHN23	MUS	0.05233	0.000641	81.577	158854	1592	3005216
SPR	KOR01	IND04	KAZ05	MUS	0.052945	0.000648	81.662	160458	1348	3005216
SPR	KOR01	IND04	KOR02	MUS	0.060157	0.000734	81.985	181057	271	3005216
SPR	KOR01	IND04	JPN13	CAS	0.05995	0.00073	82.094	180477	315	3005216
SPR	KOR01	IND04	KAZ03	MUS	0.053119	0.000647	82.098	161004	1369	3005216
SPR	KOR01	IND04	JPN06	MUS	0.0599	0.000725	82.583	180409	397	3005216
SPR	KOR01	IND04	JPN10	MUS	0.059989	0.000714	84.01	180626	345	3005216
SPR	KOR01	IND04	RUS06	MUS	0.052254	0.000622	84.029	158602	1568	3005216
SPR	KOR01	IND04	RUS05	MUS	0.052444	0.000618	84.926	159132	1527	3005216
SPR	KOR01	IND04	CHN24	MUS	0.057317	0.000672	85.348	172856	606	3005216
SPR	KOR01	IND04	KOR03	MUS	0.060253	0.000698	86.322	181343	271	3005216
SPR	KOR01	IND04	KOR05	MUS	0.06034	0.000698	86.44	181566	231	3005216
SPR	KOR01	IND04	RUS04	DOM	0.052299	0.000602	86.915	158740	1571	3005216
