## Supplementary material for "Insights into *Mus musculus* population structure across Eurasia revealed by whole-genome analysis": Table S22

### Sheet: Table S22
Supplementary Table 22. The f4 statistics result of X chromosome. f4(SPR, MUS; DOM, X)
Pop1(W)	Pop2(X)	Pop3(Y)	Pop4(Z)	Pop4(Z) mtDNA Haplogroup	F4-statistics	StdError	Z	BABA	ABBA	#_of_SNP
SPR	KOR01	DEU01	NPL02	NEP	-0.005273	0.002117	-2.49	38341	54188	3005216
SPR	KOR01	DEU01	DEU07	DOM	-2.8e-05	5.5e-05	-0.522	1892	1977	3005216
SPR	KOR01	DEU01	FRA03	DOM	-2.7e-05	7.3e-05	-0.364	2660	2740	3005216
SPR	KOR01	DEU01	FRA01	DOM	-8e-06	7.8e-05	-0.108	2815	2840	3005216
SPR	KOR01	DEU01	FRA04	DOM	1e-06	7.4e-05	0.01	2635	2633	3005216
SPR	KOR01	DEU01	DEU02	DOM	4e-06	6.5e-05	0.062	2068	2056	3005216
SPR	KOR01	DEU01	FRA02	DOM	6e-06	6.7e-05	0.092	2732	2713	3005216
SPR	KOR01	DEU01	NPL01	NEP	0.000191	0.001268	0.151	41239	40665	3005216
SPR	KOR01	DEU01	DEU06	DOM	1e-05	5.4e-05	0.192	1806	1775	3005216
SPR	KOR01	DEU01	DEU05	DOM	2.3e-05	6.5e-05	0.353	1944	1875	3005216
SPR	KOR01	DEU01	DEU03	DOM	3.3e-05	6.7e-05	0.496	2171	2072	3005216
SPR	KOR01	DEU01	DEU04	DOM	5.7e-05	5.3e-05	1.079	1800	1630	3005216
SPR	KOR01	DEU01	IRN03	DOM	0.000128	0.000105	1.218	4570	4185	3005216
SPR	KOR01	DEU01	IRN02	DOM	0.000119	7.8e-05	1.525	4427	4069	3005216
SPR	KOR01	DEU01	IRN01	DOM	0.000183	0.000118	1.551	4446	3897	3005216
SPR	KOR01	DEU01	IRN04	DOM	0.000136	7.6e-05	1.778	4450	4042	3005216
SPR	KOR01	DEU01	CHN12	CAS	0.010786	0.002291	4.707	61573	29160	3005216
SPR	KOR01	DEU01	TWN01	CAS	0.006068	0.001284	4.726	50039	31804	3005216
SPR	KOR01	DEU01	CHN11	CAS	0.012797	0.00258	4.96	66214	27756	3005216
SPR	KOR01	DEU01	CHN18	CAS	0.006819	0.001365	4.995	52080	31586	3005216
SPR	KOR01	DEU01	CHN14	CAS	0.008676	0.001574	5.513	56428	30355	3005216
SPR	KOR01	DEU01	CHN22	CAS	0.007014	0.00125	5.61	52054	30976	3005216
SPR	KOR01	DEU01	CHN19	CAS	0.013503	0.002407	5.611	68147	27569	3005216
SPR	KOR01	DEU01	VNM02	CAS	0.004434	0.000776	5.716	46190	32866	3005216
SPR	KOR01	DEU01	CHN17	CAS	0.007424	0.001294	5.736	53177	30866	3005216
SPR	KOR01	DEU01	IDN02	CAS	0.003725	0.00061	6.109	42119	30925	3005216
SPR	KOR01	DEU01	RUS08	CAS	0.024446	0.003726	6.561	91160	17694	3005216
SPR	KOR01	DEU01	VNM01	CAS	0.00428	0.000643	6.653	46168	33306	3005216
SPR	KOR01	DEU01	JPN04	MUS	0.022493	0.00337	6.674	89420	21825	3005216
SPR	KOR01	DEU01	IND09	CAS	0.003544	0.000516	6.87	44543	33893	3005216
SPR	KOR01	DEU01	IND01	CAS	0.003353	0.000487	6.879	44171	34095	3005216
SPR	KOR01	DEU01	PAK04	CAS	0.003835	0.000538	7.128	44522	32996	3005216
SPR	KOR01	DEU01	UKR03	MUS	0.030315	0.004213	7.196	106935	15831	3005216
SPR	KOR01	DEU01	IND06	CAS	0.0035	0.000478	7.32	44294	33774	3005216
SPR	KOR01	DEU01	IND08	CAS	0.00352	0.000472	7.459	44107	33530	3005216
SPR	KOR01	DEU01	BGD01	CAS	0.003505	0.000458	7.659	44218	33685	3005216
SPR	KOR01	DEU01	IND05	CAS	0.003511	0.000457	7.683	44234	33682	3005216
SPR	KOR01	DEU01	BGD02	CAS	0.003681	0.000479	7.688	44705	33644	3005216
SPR	KOR01	DEU01	PAK03	CAS	0.003633	0.000461	7.876	44186	33268	3005216
SPR	KOR01	DEU01	IND07	CAS	0.003561	0.000452	7.886	44281	33580	3005216
SPR	KOR01	DEU01	LKA01	CAS	0.003513	0.000442	7.948	43913	33356	3005216
SPR	KOR01	DEU01	LKA02	CAS	0.0037	0.000464	7.975	44287	33168	3005216
SPR	KOR01	DEU01	IND02	CAS	0.003523	0.000439	8.016	44430	33844	3005216
SPR	KOR01	DEU01	IDN04	CAS	0.003683	0.000459	8.023	44562	33495	3005216
SPR	KOR01	DEU01	IDN03	CAS	0.003657	0.000442	8.278	44401	33412	3005216
SPR	KOR01	DEU01	IND03	CAS	0.003769	0.000446	8.445	44109	32784	3005216
SPR	KOR01	DEU01	IDN01	DOM	0.003516	0.000416	8.454	42746	32181	3005216
SPR	KOR01	DEU01	PAK01	CAS	0.003923	0.000444	8.839	44515	32725	3005216
SPR	KOR01	DEU01	IND04	CAS	0.003881	0.00043	9.027	44284	32622	3005216
SPR	KOR01	DEU01	PAK02	CAS	0.004121	0.000453	9.097	45171	32787	3005216
SPR	KOR01	DEU01	CHN16	CAS	0.024322	0.002624	9.27	94027	20935	3005216
SPR	KOR01	DEU01	CHN06	MUS	0.022166	0.002219	9.99	68393	1781	3005216
SPR	KOR01	DEU01	RUS10	CAS	0.03101	0.00309	10.036	108745	15552	3005216
SPR	KOR01	DEU01	JPN01	MUS	0.040415	0.003527	11.46	134798	13341	3005216
SPR	KOR01	DEU01	JPN09	MUS	0.054011	0.0035	15.433	167206	4891	3005216
SPR	KOR01	DEU01	RUS12	CAS	0.050019	0.002913	17.171	154611	4293	3005216
SPR	KOR01	DEU01	JPN15	CAS	0.05712	0.002809	20.334	174888	3231	3005216
SPR	KOR01	DEU01	JPN17	CAS	0.056313	0.002646	21.284	173321	4087	3005216
SPR	KOR01	DEU01	RUS14	DOM	0.049009	0.002274	21.554	153607	6323	3005216
SPR	KOR01	DEU01	JPN18	CAS	0.057092	0.002639	21.63	174625	3051	3005216
SPR	KOR01	DEU01	RUS13	MUS	0.048995	0.00217	22.579	152906	5667	3005216
SPR	KOR01	DEU01	JPN16	CAS	0.058229	0.002558	22.763	177955	2965	3005216
SPR	KOR01	DEU01	JPN12	MUS	0.057811	0.002502	23.109	177071	3336	3005216
SPR	KOR01	DEU01	JPN11	MUS	0.058224	0.00221	26.349	178251	3274	3005216
SPR	KOR01	DEU01	JPN07	MUS	0.058511	0.002177	26.871	178465	2625	3005216
SPR	KOR01	DEU01	RUS15	MUS	0.052311	0.001852	28.248	161008	3803	3005216
SPR	KOR01	DEU01	JPN05	MUS	0.059777	0.002092	28.573	182002	2360	3005216
SPR	KOR01	DEU01	CHN20	CAS	0.051182	0.00165	31.025	158706	4895	3005216
SPR	KOR01	DEU01	JPN02	MUS	0.058181	0.001723	33.773	178153	3307	3005216
SPR	KOR01	DEU01	RUS09	MUS	0.055291	0.001531	36.117	168333	2171	3005216
SPR	KOR01	DEU01	RUS11	DOM	0.053217	0.001367	38.923	163387	3457	3005216
SPR	KOR01	DEU01	CHN21	CAS	0.058298	0.001472	39.601	177364	2167	3005216
SPR	KOR01	DEU01	RUS01	DOM	0.029047	0.000711	40.84	89562	2271	3005216
SPR	KOR01	DEU01	KOR04	MUS	0.062589	0.001113	56.232	188976	884	3005216
SPR	KOR01	DEU01	CHN02	MUS	0.056678	0.000963	58.845	171812	1483	3005216
SPR	KOR01	DEU01	CHN03	MUS	0.056717	0.000953	59.519	171893	1445	3005216
SPR	KOR01	DEU01	CHN01	MUS	0.056702	0.000945	59.997	171834	1433	3005216
SPR	KOR01	DEU01	JPN03	MUS	0.063034	0.001024	61.574	190035	605	3005216
SPR	KOR01	DEU01	CHN05	MUS	0.057474	0.000879	65.349	173918	1197	3005216
SPR	KOR01	DEU01	JPN08	MUS	0.063523	0.000966	65.763	191337	436	3005216
SPR	KOR01	DEU01	KAZ04	MUS	0.05679	0.00086	66.01	171965	1298	3005216
SPR	KOR01	DEU01	UKR02	MUS	0.059359	0.000898	66.136	179260	874	3005216
SPR	KOR01	DEU01	CHN09	MUS	0.059674	0.000894	66.749	180149	816	3005216
SPR	KOR01	DEU01	CHN15	MUS	0.06028	0.000902	66.861	181853	699	3005216
SPR	KOR01	DEU01	UKR01	MUS	0.06003	0.000898	66.865	181164	760	3005216
SPR	KOR01	DEU01	RUS03	MUS	0.056402	0.00084	67.125	170853	1354	3005216
SPR	KOR01	DEU01	EST01	MUS	0.055569	0.000822	67.596	168470	1473	3005216
SPR	KOR01	DEU01	CHN07	MUS	0.060168	0.000886	67.871	181482	666	3005216
SPR	KOR01	DEU01	CHN08	MUS	0.060147	0.000882	68.175	181490	737	3005216
SPR	KOR01	DEU01	CHN13	MUS	0.060181	0.000881	68.33	181615	759	3005216
SPR	KOR01	DEU01	IRN05	CAS	0.054786	0.00079	69.317	166453	1809	3005216
SPR	KOR01	DEU01	CHN04	MUS	0.056816	0.000818	69.468	172069	1325	3005216
SPR	KOR01	DEU01	CZE03	MUS	0.055762	0.000801	69.635	169164	1588	3005216
SPR	KOR01	DEU01	KAZ05	MUS	0.056825	0.000814	69.798	172066	1294	3005216
SPR	KOR01	DEU01	CHN10	MUS	0.059889	0.000857	69.878	180746	766	3005216
SPR	KOR01	DEU01	KAZ01	MUS	0.05624	0.000805	69.9	170502	1488	3005216
SPR	KOR01	DEU01	RUS07	MUS	0.056127	0.000798	70.298	170069	1396	3005216
SPR	KOR01	DEU01	KAZ02	MUS	0.057014	0.000808	70.526	172570	1231	3005216
SPR	KOR01	DEU01	CZE05	MUS	0.055889	0.000788	70.924	169562	1603	3005216
SPR	KOR01	DEU01	CZE06	MUS	0.056041	0.000789	71.065	170025	1611	3005216
SPR	KOR01	DEU01	RUS02	MUS	0.056139	0.000789	71.155	170269	1560	3005216
SPR	KOR01	DEU01	CZE04	MUS	0.055867	0.000785	71.194	169436	1543	3005216
SPR	KOR01	DEU01	KAZ03	MUS	0.057	0.0008	71.293	172610	1313	3005216
SPR	KOR01	DEU01	CZE01	MUS	0.056019	0.000784	71.455	169880	1530	3005216
SPR	KOR01	DEU01	CHN23	MUS	0.05621	0.000784	71.668	170392	1468	3005216
SPR	KOR01	DEU01	IRN06	MUS	0.055277	0.000771	71.676	167804	1685	3005216
SPR	KOR01	DEU01	CZE07	MUS	0.055937	0.000774	72.228	169600	1496	3005216
SPR	KOR01	DEU01	CZE02	MUS	0.05582	0.000773	72.241	169300	1548	3005216
SPR	KOR01	DEU01	KOR03	MUS	0.064133	0.000881	72.819	192997	262	3005216
SPR	KOR01	DEU01	RUS06	MUS	0.056134	0.000767	73.184	170229	1533	3005216
SPR	KOR01	DEU01	JPN14	MUS	0.063825	0.000869	73.444	192080	271	3005216
SPR	KOR01	DEU01	CHN24	MUS	0.061198	0.000831	73.678	184524	612	3005216
SPR	KOR01	DEU01	JPN13	CAS	0.06383	0.00086	74.182	192076	252	3005216
SPR	KOR01	DEU01	KOR02	MUS	0.064038	0.000863	74.194	192696	249	3005216
SPR	KOR01	DEU01	KOR05	MUS	0.064221	0.000862	74.491	193219	222	3005216
SPR	KOR01	DEU01	RUS05	MUS	0.056324	0.000753	74.819	170636	1369	3005216
SPR	KOR01	DEU01	JPN06	MUS	0.06378	0.000835	76.415	192026	352	3005216
SPR	KOR01	DEU01	RUS04	DOM	0.056179	0.000735	76.432	170287	1456	3005216
SPR	KOR01	DEU01	JPN10	MUS	0.06387	0.000833	76.646	192234	290	3005216
